# Genomic context sensitizes regulatory elements to genetic disruption

**DOI:** 10.1101/2023.07.02.547201

**Authors:** Raquel Ordoñez, Weimin Zhang, Gwen Ellis, Yinan Zhu, Hannah J. Ashe, André M. Ribeiro-dos-Santos, Ran Brosh, Emily Huang, Megan S. Hogan, Jef D. Boeke, Matthew T. Maurano

## Abstract

Enhancer function is frequently investigated piecemeal using truncated reporter assays or single deletion analysis. Thus it remains unclear to what extent enhancer function at native loci relies on surrounding genomic context. Using the Big-IN technology for targeted integration of large DNAs, we analyzed the regulatory architecture of the murine *Igf2*/*H19* locus, a paradigmatic model of enhancer selectivity. We assembled payloads containing a 157-kb functional *Igf2*/*H19* locus and engineered mutations to genetically direct CTCF occupancy at the imprinting control region (ICR) that switches the target gene of the *H19* enhancer cluster. Contrasting activity of payloads delivered at the endogenous *Igf2*/*H19* locus or ectopically at *Hprt* revealed that the *Igf2*/*H19* locus includes additional, previously unknown long-range regulatory elements. Exchanging components of the *Igf2*/*H19* locus with the well-studied *Sox2* locus showed that the *H19* enhancer cluster functioned poorly out of context, and required its native surroundings to activate *Sox2* expression. Conversely, the *Sox2* locus control region (LCR) could activate both *Igf2* and *H19* outside its native context, but its activity was only partially modulated by CTCF occupancy at the ICR. Analysis of regulatory DNA actuation across different cell types revealed that, while the *H19* enhancers are tightly coordinated within their native locus, the *Sox2* LCR acts more independently. We show that these enhancer clusters typify broader classes of loci genome-wide. Our results show that unexpected dependencies may influence even the most studied functional elements, and our synthetic regulatory genomics approach permits large-scale manipulation of complete loci to investigate the relationship between locus architecture and function.

**HIGHLIGHTS:**

- Composite enhancer elements are subject to genomic context effects mapped to a specific architecture of their endogenous loci.
- *Igf2/H19* expression is affected by long-range regulatory elements beyond the canonically defined locus, and the *H19* enhancer cluster in particular relies on the surrounding context at its endogenous locus.
- The *Sox2* LCR functions as an autonomous enhancer without requiring additional surrounding context.
- The influence of genomic context is buffered at intact loci, but manifests more strongly as key regulatory elements are deleted or repositioned.
