## Supplementary material for "Genomic context sensitizes regulatory elements to genetic disruption": Table S1

Payload ID	Assembly Step	Assembly Strategy	Source	gRNAs	Additional Fragments	Sample ID
Igf2_Igf2_157kb~WT	Intermediate	BAC fragment assembly in yeast	BAC (RP23-50N22)	mIgf2_1b (synthetic gRNA) + mIgf2_4b (synthetic gRNA)	pLM1110 (I-SceI digested plasmid) + gbRO_002 (Synthetic DNA) + gbRO_004 (Synthetic DNA)	n/a
Igf2_Igf2_58kb~H19Enh	Intermediate	BAC fragment assembly in yeast	BAC (RP23-50N22)	mIgf2_1b (synthetic gRNA) + mIgf2_6 (synthetic gRNA)	pLM1110 (I-SceI digested plasmid) + gbRO_002 (Synthetic DNA) + gbRO_005 (Synthetic DNA)	n/a
Igf2_Igf2_102kb~dEnh	Intermediate	BAC fragment assembly in yeast	BAC (RP23-50N22)	mIgf2_4b (synthetic gRNA) + mIgf2_5 (synthetic gRNA)	pLM1110 (I-SceI digested plasmid) + gbRO_003 (Synthetic DNA) + gbRO_004 (Synthetic DNA)	n/a
Igf2_Igf2_157kb~Igf2SV	Final	CRISPR Engineering of EPisomes in Yeast (CREEPY)	Igf2_Igf2_157kb~WT	mIgf2_8 (Yeast gRNA expression plasmid)	oRO_089_mIgf2_SynonymVars (Synthetic DNA)	BS08196A
Igf2_Igf2_102kb~dEnh~Igf2SV	Intermediate	CRISPR Engineering of EPisomes in Yeast (CREEPY)	Igf2_Igf2_102kb~dEnh	mIgf2_8 (Yeast gRNA expression plasmid)	oRO_089_mIgf2_SynonymVars (Synthetic DNA)	n/a
Igf2_Igf2_dICR-URA3~Igf2SV	Intermediate	CRISPR Engineering of EPisomes in Yeast (CREEPY)	Igf2_Igf2_157kb~Igf2SV	mIgf2_7 (Yeast gRNA expression plasmid)	gbURA3 (Synthetic DNA)	n/a
Igf2_Igf2_dEnh~dICR-URA3~Igf2SV	Intermediate	CRISPR Engineering of EPisomes in Yeast (CREEPY)	Igf2_Igf2_102kb~dEnh~Igf2SV	mIgf2_7 (Yeast gRNA expression plasmid)	gbURA3 (Synthetic DNA)	n/a
Igf2_Igf2_miICR~Igf2SV	Final	CRISPR Engineering of EPisomes in Yeast (CREEPY)	Igf2_Igf2_dICR-URA3~Igf2SV	URA3 (Yeast gRNA expression plasmid)	gbRO_001 (Synthetic DNA)	BS08664A
Igf2_Igf2_dEnh~miICR~Igf2SV	Final	CRISPR Engineering of EPisomes in Yeast (CREEPY)	Igf2_Igf2_dEnh~dICR-URA3~Igf2SV	URA3 (Yeast gRNA expression plasmid)	gbRO_001 (Synthetic DNA)	BS08667A
Sox2_DistalLCR_H19enh	Final	CRISPR Engineering of EPisomes in Yeast (CREEPY)	Igf2_Igf2_157kb~WT	mIgf2-2b (Yeast gRNA expression plasmid) + mIgf2-16 (Yeast gRNA expression plasmid) + mIgf2-17 (Yeast gRNA expression plasmid)	gbMSH028 (Synthetic DNA) + gbMSH029 (Synthetic DNA)	BS11097A
Sox2_DistalLCR_H19enh~inverted	Final	CRISPR Engineering of EPisomes in Yeast (CREEPY)	Igf2_Igf2_157kb~WT	mIgf2-2b (Yeast gRNA expression plasmid) + mIgf2-16 (Yeast gRNA expression plasmid) + mIgf2-17 (Yeast gRNA expression plasmid)	gbMSH030 (Synthetic DNA) + gbMSH031 (Synthetic DNA)	BS11098A
Igf2_Igf2_dCTCFinICR	Final	CRISPR Engineering of EPisomes in Yeast (CREEPY)	Igf2_Igf2_dICR-URA3~Igf2SV	URA3 (Yeast gRNA expression plasmid)	gbRO_013 (Synthetic DNA)	BS09866A
Igf2_Igf2_dEnh~dCTCFinICR	Final	CRISPR Engineering of EPisomes in Yeast (CREEPY)	Igf2_Igf2_dEnh~dICR-URA3~Igf2SV	URA3 (Yeast gRNA expression plasmid)	gbRO_013 (Synthetic DNA)	BS09687A
Igf2_Igf2_Sox2DistalLCR~miICR	Final	CRISPR Engineering of EPisomes in Yeast (CREEPY)	Igf2_Igf2_dEnh~miICR~Igf2SV	mIgf2-16 (Yeast gRNA expression plasmid)	pPL018_Sox2_DistalLCR_WT (see Brosh et al 2023) (ISceI MluI digested plasmid) + gbRO_014 (Synthetic DNA) + gbRO_015 (Synthetic DNA)	BS11125A
Igf2_Igf2_Sox2DistalLCR~dCTCFinICR	Final	CRISPR Engineering of EPisomes in Yeast (CREEPY)	Igf2_Igf2_dEnh~dCTCFinICR	mIgf2-16 (Yeast gRNA expression plasmid)	pPL018_Sox2_DistalLCR_WT (see Brosh et al 2023) (ISceI MluI digested plasmid) + gbRO_014 (Synthetic DNA) + gbRO_015 (Synthetic DNA)	BS11128A
Igf2_Igf2_Sox2DistalLCR~inverted~miICR	Final	CRISPR Engineering of EPisomes in Yeast (CREEPY)	Igf2_Igf2_dEnh~miICR~Igf2SV	mIgf2-16 (Yeast gRNA expression plasmid)	pPL018_Sox2_DistalLCR_WT (see Brosh et al 2023) (ISceI MluI digested plasmid) + gbRO_016 (Synthetic DNA) + gbRO_017 (Synthetic DNA)	BS11131A
Igf2_Igf2_Sox2DistalLCR~inverted~dCTCFinICR	Final	CRISPR Engineering of EPisomes in Yeast (CREEPY)	Igf2_Igf2_dEnh~dCTCFinICR	mIgf2-16 (Yeast gRNA expression plasmid)	pPL018_Sox2_DistalLCR_WT (see Brosh et al 2023) (ISceI MluI digested plasmid) + gbRO_016 (Synthetic DNA) + gbRO_017 (Synthetic DNA)	BS11137A
Igf2_Igf2_inverted~miICR	Final	Payload inversion	Igf2_Igf2_miICR~Igf2SV	none	pLM1110_URA3 (I-SceI digested plasmid) + pPL040_Igf2_Igf2_miICR~Igf2SV (I-SceI digested plasmid) + gbRO_022 (Synthetic DNA) + gbRO_023 (Synthetic DNA)	BS12671A
Igf2_Igf2_inverted~dCTCFinICR	Final	Payload inversion	Igf2_Igf2_dCTCFinICR	none	pLM1110_URA3 (I-SceI digested plasmid) + pPL059_Igf2_Igf2_dCTCFinICR (I-SceI digested plasmid) + gbRO_022 (Synthetic DNA) + gbRO_023 (Synthetic DNA)	BS14102A
Igf2_Igf2_inverted~dEnh~miICR	Final	Payload inversion	Igf2_Igf2_dEnh~miICR~Igf2SV	none	pLM1110_URA3 (I-SceI digested plasmid) + pPL041_Igf2_Igf2_dEnh~miICR~Igf2SV (I-SceI digested plasmid) + gbRO_022 (Synthetic DNA) + gbRO_024 (Synthetic DNA)	BS12529A
Igf2_Igf2_inverted~dEnh~dCTCFinICR	Final	Payload inversion	Igf2_Igf2_dEnh~dCTCFinICR	none	pLM1110_URA3 (I-SceI digested plasmid) + pPL060_Igf2_Igf2_dEnh~dCTCFinICR (I-SceI digested plasmid) + gbRO_022 (Synthetic DNA) + gbRO_024 (Synthetic DNA)	BS12675A
Igf2_Igf2_miICR~dIgf2~Sox2	Final	CRISPR Engineering of EPisomes in Yeast (CREEPY)	Igf2_Igf2_miICR~Igf2SV	mIgf2-12 (Yeast gRNA expression plasmid) + mIgf2-13 (Yeast gRNA expression plasmid)	pPL051_Sox2_Sox2_d3p5pProximal (see Brosh et al 2023) (-ISceI SnaBI digested plasmid) + gbRO_042 (Synthetic DNA) + gbRO_043 (Synthetic DNA)	BS16232A
Igf2_Igf2_dCTCFinICR~dIgf2~Sox2	Final	CRISPR Engineering of EPisomes in Yeast (CREEPY)	Igf2_Igf2_dCTCFinICR	mIgf2-12 (Yeast gRNA expression plasmid) + mIgf2-13 (Yeast gRNA expression plasmid)	pPL051_Sox2_Sox2_d3p5pProximal (see Brosh et al 2023) (-ISceI SnaBI digested plasmid) + gbRO_042 (Synthetic DNA) + gbRO_043 (Synthetic DNA)	BS15912A
Sox2_Sox2_dDistalLCR~H19Enh	Final	CRISPR Engineering of EPisomes in Yeast (CREEPY)	pPL004_Sox2_Sox2_101kb~dDistalLCR (see Brosh et al 2023)	mSox2-13 (Yeast gRNA expression plasmid)	pPL042_Igf2_Igf2_miICR~dIntergenic (SalI ClaI ISceI digested plasmid) + gbRO_044 (Synthetic DNA) + gbRO_045 (Synthetic DNA)	BS17632A
Sox2_Sox2_dDistalLCR~H19Enh~inverted	Final	CRISPR Engineering of EPisomes in Yeast (CREEPY)	pPL004_Sox2_Sox2_101kb~dDistalLCR (see Brosh et al 2023)	mSox2-13 (Yeast gRNA expression plasmid)	pPL042_Igf2_Igf2_miICR~dIntergenic (SalI ClaI ISceI digested plasmid) + gbRO_046 (Synthetic DNA) + gbRO_047 (Synthetic DNA)	BS17635A
Sox2_Sox2_143kb	Final	See Brosh et al 2023	n/a	n/a	n/a	n/a
Sox2_Sox2_46kbp~dDistalLCR	Final	See Brosh et al 2023	n/a	n/a	n/a	n/a
