## Supplementary material for "Genomic context sensitizes regulatory elements to genetic disruption": Table S3

Clone ID	Genetic Modification	Parental Clone	Additional Deletions	Sample ID	Source
Bl6/C_LP300(mIgf2_1_4)_D5	pSpCas9GFP[null],dPiga,dIgf2,LP300[Igf2_1g_4g]	Bl6/C dPiga_1_2_F2	None	BS07913A	Brosh et al. 2021
BL6/C LP300(Igf2_1_4)_D5 dSox2_201026_B4	pSpCas9GFP[null],dPiga,dIgf2,LP300[Igf2_1g_4g],dSox2	Bl6/C_LP300(mIgf2_1_4)_D5	dSox2 Locus	BS08269A	New in this publication
Bl6/C_dSox2_B4_PL006(Igf2_1_4)_20201121_A6	pSpCas9GFP[null],dPiga,dIgf2,dSox2,LP300[Igf2_1g_4g],pCAGiCre[null],Sox2_Sox2_143kb[LP300]	BL6/C LP300(Igf2_1_4)_D5 dSox2_201026_B4	dSox2 Locus	BS08611A	New in this publication
Bl6/C_dSox2_B4_PL006(Igf2_1_4)_20201121_B4	pSpCas9GFP[null],dPiga,dIgf2,dSox2,LP300[Igf2_1g_4g],pCAGiCre[null],Sox2_Sox2_143kb[LP300]	BL6/C LP300(Igf2_1_4)_D5 dSox2_201026_B4	dSox2 Locus	BS08612A	New in this publication
Bl6/C_dSox2_B4_PL006(Igf2_1_4)_20201121_B9	pSpCas9GFP[null],dPiga,dIgf2,dSox2,LP300[Igf2_1g_4g],pCAGiCre[null],Sox2_Sox2_143kb[LP300]	BL6/C LP300(Igf2_1_4)_D5 dSox2_201026_B4	dSox2 Locus	BS08615A	New in this publication
Bl6/C_dSox2_B4_PL003(Igf2_1_4)_20201121_E1	pSpCas9GFP[null],dPiga,dIgf2,dSox2,LP300[Igf2_1g_4g],pCAGiCre[null],Sox2_Sox2_46kbp~dDistalLCR[LP300]	BL6/C LP300(Igf2_1_4)_D5 dSox2_201026_B4	dSox2 Locus	BS08616A	New in this publication
Bl6/C_dSox2_B4_PL003(Igf2_1_4)_20201121_E4	pSpCas9GFP[null],dPiga,dIgf2,dSox2,LP300[Igf2_1g_4g],pCAGiCre[null],Sox2_Sox2_46kbp~dDistalLCR[LP300]	BL6/C LP300(Igf2_1_4)_D5 dSox2_201026_B4	dSox2 Locus	BS08617A	New in this publication
Bl6/C_dSox2_B4_PL003(Igf2_1_4)_20201121_E5	pSpCas9GFP[null],dPiga,dIgf2,dSox2,LP300[Igf2_1g_4g],pCAGiCre[null],Sox2_Sox2_46kbp~dDistalLCR[LP300]	BL6/C LP300(Igf2_1_4)_D5 dSox2_201026_B4	dSox2 Locus	BS08618A	New in this publication
Bl6/C_PL036(Igf2_1_4)_A09	pSpCas9GFP[null],dPiga,dIgf2,LP300[Igf2_1g_4g],pCAGiCre[null],Igf2_Igf2_157kb~Igf2SV[LP300]	Bl6/C_LP300(mIgf2_1_4)_D5	None	BS09964A	New in this publication
Bl6/C_PL040(Igf2_1_4)_A09	pSpCas9GFP[null],dPiga,dIgf2,LP300[Igf2_1g_4g],pCAGiCre[null],Igf2_Igf2_miICR~Igf2SV[LP300]	Bl6/C_LP300(mIgf2_1_4)_D5	None	BS09207A	New in this publication
Bl6/C_PL040(Igf2_1_4)_B08	pSpCas9GFP[null],dPiga,dIgf2,LP300[Igf2_1g_4g],pCAGiCre[null],Igf2_Igf2_miICR~Igf2SV[LP300]	Bl6/C_LP300(mIgf2_1_4)_D5	None	BS09209A	New in this publication
Bl6/C_PL040(Igf2_1_4)_E08	pSpCas9GFP[null],dPiga,dIgf2,LP300[Igf2_1g_4g],pCAGiCre[null],Igf2_Igf2_miICR~Igf2SV[LP300]	Bl6/C_LP300(mIgf2_1_4)_D5	None	BS09210A	New in this publication
Bl6/C_PL041(Igf2_1_4)_A12	pSpCas9GFP[null],dPiga,dIgf2,LP300[Igf2_1g_4g],pCAGiCre[null],Igf2_Igf2_dEnh~miICR~Igf2SV[LP300]	Bl6/C_LP300(mIgf2_1_4)_D5	None	BS09212A	New in this publication
Bl6/C_PL041(Igf2_1_4)_F12	pSpCas9GFP[null],dPiga,dIgf2,LP300[Igf2_1g_4g],pCAGiCre[null],Igf2_Igf2_dEnh~miICR~Igf2SV[LP300]	Bl6/C_LP300(mIgf2_1_4)_D5	None	BS09214A	New in this publication
Bl6/C_PL059(Igf2_1_4)_E02	pSpCas9GFP[null],dPiga,dIgf2,LP300[Igf2_1g_4g],pCAGiCre[null],Igf2_Igf2_dCTCFinICR[LP300]	Bl6/C_LP300(mIgf2_1_4)_D5	None	BS10031A	New in this publication
Bl6/C_PL059(Igf2_1_4)_E05	pSpCas9GFP[null],dPiga,dIgf2,LP300[Igf2_1g_4g],pCAGiCre[null],Igf2_Igf2_dCTCFinICR[LP300]	Bl6/C_LP300(mIgf2_1_4)_D5	None	BS10033A	New in this publication
Bl6/C_PL060(Igf2_1_4)_E01	pSpCas9GFP[null],dPiga,dIgf2,LP300[Igf2_1g_4g],pCAGiCre[null],Igf2_Igf2_dEnh~dCTCFinICR[LP300]	Bl6/C_LP300(mIgf2_1_4)_D5	None	BS10036A	New in this publication
Bl6/C_PL060(Igf2_1_4)_E04	pSpCas9GFP[null],dPiga,dIgf2,LP300[Igf2_1g_4g],pCAGiCre[null],Igf2_Igf2_dEnh~dCTCFinICR[LP300]	Bl6/C_LP300(mIgf2_1_4)_D5	None	BS10037A	New in this publication
Bl6/C_PL055(Sox2_6_7)_20210623_D03	pSpCas9[null],dPiga,dSox2,LP305[Sox2_6g_7g],pCAGiCre[null],Sox2_DistalLCR_H19enh[LP305]	Bl6/C LP305(Sox2_6g_7g)_20210326_C01	None	BS12002A	New in this publication
Bl6/C_PL055(Sox2_6_7)_20210623_D04	pSpCas9[null],dPiga,dSox2,LP305[Sox2_6g_7g],pCAGiCre[null],Sox2_DistalLCR_H19enh[LP305]	Bl6/C LP305(Sox2_6g_7g)_20210326_C01	None	BS12003A	New in this publication
Bl6/C_PL055(Sox2_6_7)_20210623_E01	pSpCas9[null],dPiga,dSox2,LP305[Sox2_6g_7g],pCAGiCre[null],Sox2_DistalLCR_H19enh[LP305]	Bl6/C LP305(Sox2_6g_7g)_20210326_C01	None	BS12004A	New in this publication
Bl6/C_PL056(Sox2_6_7)_20210623_D07	pSpCas9[null],dPiga,dSox2,LP305[Sox2_6g_7g],pCAGiCre[null],Sox2_DistalLCR_H19enh~inverted[LP305]	Bl6/C LP305(Sox2_6g_7g)_20210326_C01	None	BS12005A	New in this publication
Bl6/C_PL056(Sox2_6_7)_20210623_D08	pSpCas9[null],dPiga,dSox2,LP305[Sox2_6g_7g],pCAGiCre[null],Sox2_DistalLCR_H19enh~inverted[LP305]	Bl6/C LP305(Sox2_6g_7g)_20210326_C01	None	BS12006A	New in this publication
Bl6/C_PL056(Sox2_6_7)_20210623_E05	pSpCas9[null],dPiga,dSox2,LP305[Sox2_6g_7g],pCAGiCre[null],Sox2_DistalLCR_H19enh~inverted[LP305]	Bl6/C LP305(Sox2_6g_7g)_20210326_C01	None	BS12007A	New in this publication
Bl6/C_PL064(Igf2_1_4)_20210813_B10	pSpCas9GFP[null],dPiga,dIgf2,LP300[Igf2_1g_4g],pCAGiCre[null],Igf2_Igf2_Sox2DistalLCR~miICR[LP300]	Bl6/C_LP300(mIgf2_1_4)_D5	None	BS12570A	New in this publication
Bl6/C_PL065(Igf2_1_4)_20210813_C05	pSpCas9GFP[null],dPiga,dIgf2,LP300[Igf2_1g_4g],pCAGiCre[null],Igf2_Igf2_Sox2DistalLCR~dCTCFinICR[LP300]	Bl6/C_LP300(mIgf2_1_4)_D5	None	BS12571A	New in this publication
Bl6/C_PL065(Igf2_1_4)_20210813_C06	pSpCas9GFP[null],dPiga,dIgf2,LP300[Igf2_1g_4g],pCAGiCre[null],Igf2_Igf2_Sox2DistalLCR~dCTCFinICR[LP300]	Bl6/C_LP300(mIgf2_1_4)_D5	None	BS12572A	New in this publication
Bl6/C_PL066(Igf2_1_4)_20210813_E08	pSpCas9GFP[null],dPiga,dIgf2,LP300[Igf2_1g_4g],pCAGiCre[null],Igf2_Igf2_Sox2DistalLCR~inverted~miICR[LP300]	Bl6/C_LP300(mIgf2_1_4)_D5	None	BS12579A	New in this publication
Bl6/C_PL066(Igf2_1_4)_20210813_E09	pSpCas9GFP[null],dPiga,dIgf2,LP300[Igf2_1g_4g],pCAGiCre[null],Igf2_Igf2_Sox2DistalLCR~inverted~miICR[LP300]	Bl6/C_LP300(mIgf2_1_4)_D5	None	BS12581A	New in this publication
Bl6/C_PL067(Igf2_1_4)_20210813_F03	pSpCas9GFP[null],dPiga,dIgf2,LP300[Igf2_1g_4g],pCAGiCre[null],Igf2_Igf2_Sox2DistalLCR~inverted~dCTCFinICR[LP300]	Bl6/C_LP300(mIgf2_1_4)_D5	None	BS12582A	New in this publication
Bl6/C_PL067(Igf2_1_4)_20210813_F06	pSpCas9GFP[null],dPiga,dIgf2,LP300[Igf2_1g_4g],pCAGiCre[null],Igf2_Igf2_Sox2DistalLCR~inverted~dCTCFinICR[LP300]	Bl6/C_LP300(mIgf2_1_4)_D5	None	BS12583A	New in this publication
Bl6/C_LP300(Hprt_3_4)_C04_dIgf2_C9	pSpCas9GFP[null],dPiga,dIgf2,dHprt,LP300[Hprt_3g_4g],pDONOR~Neo~EGFP[Igf2_1_4]	BL6/C LP300(Hprt_3g_4g)_20210414_C04	dIgf2 Locus	BS12994A	New in this publication
Bl6/C_PL064(Igf2_1_4)_20210927_A09	pSpCas9GFP[null],dPiga,dIgf2,LP300[Igf2_1g_4g],pCAGiCre[null],Igf2_Igf2_Sox2DistalLCR~miICR[LP300]	Bl6/C_LP300(mIgf2_1_4)_D5	None	BS13346A	New in this publication
Bl6/C_PL064(Igf2_1_4)_20210927_B07	pSpCas9GFP[null],dPiga,dIgf2,LP300[Igf2_1g_4g],pCAGiCre[null],Igf2_Igf2_Sox2DistalLCR~miICR[LP300]	Bl6/C_LP300(mIgf2_1_4)_D5	None	BS13349A	New in this publication
Bl6/C_PL067(Igf2_1_4)_20210927_C03	pSpCas9GFP[null],dPiga,dIgf2,LP300[Igf2_1g_4g],pCAGiCre[null],Igf2_Igf2_Sox2DistalLCR~inverted~dCTCFinICR[LP300]	Bl6/C_LP300(mIgf2_1_4)_D5	None	BS13350A	New in this publication
Bl6/C_dIgf2_C9_PL040(Hprt_3_4)_A02	pSpCas9GFP[null],dPiga,dIgf2,dHprt,LP300[Hprt_3g_4g],pDONOR~Neo~EGFP[Igf2_1_4],pCAGiCre[null],Igf2_Igf2_miICR~Igf2SV[LP300]	Bl6/C_LP300(Hprt_3_4)_C04_dIgf2_C9	dIgf2 Locus	BS13380A	New in this publication
Bl6/C_dIgf2_C9_PL040(Hprt_3_4)_A04	pSpCas9GFP[null],dPiga,dIgf2,dHprt,LP300[Hprt_3g_4g],pDONOR~Neo~EGFP[Igf2_1_4],pCAGiCre[null],Igf2_Igf2_miICR~Igf2SV[LP300]	Bl6/C_LP300(Hprt_3_4)_C04_dIgf2_C9	dIgf2 Locus	BS13381A	New in this publication
Bl6/C_dIgf2_C9_PL059(Hprt_3_4)_B02	pSpCas9GFP[null],dPiga,dIgf2,dHprt,LP300[Hprt_3g_4g],pDONOR~Neo~EGFP[Igf2_1_4],pCAGiCre[null],Igf2_Igf2_dCTCFinICR[LP300]	Bl6/C_LP300(Hprt_3_4)_C04_dIgf2_C9	dIgf2 Locus	BS13385A	New in this publication
Bl6/C_dIgf2_C9_PL059(Hprt_3_4)_B04	pSpCas9GFP[null],dPiga,dIgf2,dHprt,LP300[Hprt_3g_4g],pDONOR~Neo~EGFP[Igf2_1_4],pCAGiCre[null],Igf2_Igf2_dCTCFinICR[LP300]	Bl6/C_LP300(Hprt_3_4)_C04_dIgf2_C9	dIgf2 Locus	BS13386A	New in this publication
Bl6/C_dIgf2_C9_PL041(Hprt_3_4)_C01	pSpCas9GFP[null],dPiga,dIgf2,dHprt,LP300[Hprt_3g_4g],pDONOR~Neo~EGFP[Igf2_1_4],pCAGiCre[null],Igf2_Igf2_dEnh~miICR~Igf2SV[LP300]	Bl6/C_LP300(Hprt_3_4)_C04_dIgf2_C9	dIgf2 Locus	BS13389A	New in this publication
Bl6/C_dIgf2_C9_PL041(Hprt_3_4)_C02	pSpCas9GFP[null],dPiga,dIgf2,dHprt,LP300[Hprt_3g_4g],pDONOR~Neo~EGFP[Igf2_1_4],pCAGiCre[null],Igf2_Igf2_dEnh~miICR~Igf2SV[LP300]	Bl6/C_LP300(Hprt_3_4)_C04_dIgf2_C9	dIgf2 Locus	BS13390A	New in this publication
Bl6/C_dIgf2_C9_PL060(Hprt_3_4)_D01	pSpCas9GFP[null],dPiga,dIgf2,dHprt,LP300[Hprt_3g_4g],pDONOR~Neo~EGFP[Igf2_1_4],pCAGiCre[null],Igf2_Igf2_dEnh~dCTCFinICR[LP300]	Bl6/C_LP300(Hprt_3_4)_C04_dIgf2_C9	dIgf2 Locus	BS13393A	New in this publication
Bl6/C_dIgf2_C9_PL060(Hprt_3_4)_D06	pSpCas9GFP[null],dPiga,dIgf2,dHprt,LP300[Hprt_3g_4g],pDONOR~Neo~EGFP[Igf2_1_4],pCAGiCre[null],Igf2_Igf2_dEnh~dCTCFinICR[LP300]	Bl6/C_LP300(Hprt_3_4)_C04_dIgf2_C9	dIgf2 Locus	BS13394A	New in this publication
Bl6/C_dIgf2_C9_PL060(Hprt_3_4)_D09	pSpCas9GFP[null],dPiga,dIgf2,dHprt,LP300[Hprt_3g_4g],pDONOR~Neo~EGFP[Igf2_1_4],pCAGiCre[null],Igf2_Igf2_dEnh~dCTCFinICR[LP300]	Bl6/C_LP300(Hprt_3_4)_C04_dIgf2_C9	dIgf2 Locus	BS13395A	New in this publication
Bl6/C_PL059(Igf2_1_4)_20211215_B04	pSpCas9GFP[null],dPiga,dIgf2,LP300[Igf2_1g_4g],pCAGiCre[null],Igf2_Igf2_dCTCFinICR[LP300]	Bl6/C_LP300(mIgf2_1_4)_D5	None	BS15267A	New in this publication
Bl6/C_PL041(Igf2_1_4)_20211223_E04	pSpCas9GFP[null],dPiga,dIgf2,LP300[Igf2_1g_4g],pCAGiCre[null],Igf2_Igf2_dEnh~miICR~Igf2SV[LP300]	Bl6/C_LP300(mIgf2_1_4)_D5	None	BS15270A	New in this publication
Bl6/C_PL041(Igf2_1_4)_20211223_E06	pSpCas9GFP[null],dPiga,dIgf2,LP300[Igf2_1g_4g],pCAGiCre[null],Igf2_Igf2_dEnh~miICR~Igf2SV[LP300]	Bl6/C_LP300(mIgf2_1_4)_D5	None	BS15271A	New in this publication
Bl6/C_PL060(Igf2_1_4)_20211223_G03	pSpCas9GFP[null],dPiga,dIgf2,LP300[Igf2_1g_4g],pCAGiCre[null],Igf2_Igf2_dEnh~dCTCFinICR[LP300]	Bl6/C_LP300(mIgf2_1_4)_D5	None	BS15273A	New in this publication
Bl6/C_PL060(Igf2_1_4)_20211223_G05	pSpCas9GFP[null],dPiga,dIgf2,LP300[Igf2_1g_4g],pCAGiCre[null],Igf2_Igf2_dEnh~dCTCFinICR[LP300]	Bl6/C_LP300(mIgf2_1_4)_D5	None	BS15274A	New in this publication
Bl6/C_PL085(Igf2_1_4)_A01	pSpCas9GFP[null],dPiga,dIgf2,LP300[Igf2_1g_4g],pCAGiCre[null],Igf2_Igf2_inverted~miICR[LP300]	Bl6/C_LP300(mIgf2_1_4)_D5	None	BS15277A	New in this publication
Bl6/C_PL085(Igf2_1_4)_A03	pSpCas9GFP[null],dPiga,dIgf2,LP300[Igf2_1g_4g],pCAGiCre[null],Igf2_Igf2_inverted~miICR[LP300]	Bl6/C_LP300(mIgf2_1_4)_D5	None	BS15279A	New in this publication
Bl6/C_PL085(Igf2_1_4)_B03	pSpCas9GFP[null],dPiga,dIgf2,LP300[Igf2_1g_4g],pCAGiCre[null],Igf2_Igf2_inverted~miICR[LP300]	Bl6/C_LP300(mIgf2_1_4)_D5	None	BS15281A	New in this publication
Bl6/C_PL086(Igf2_1_4)_C01	pSpCas9GFP[null],dPiga,dIgf2,LP300[Igf2_1g_4g],pCAGiCre[null],Igf2_Igf2_inverted~dCTCFinICR[LP300]	Bl6/C_LP300(mIgf2_1_4)_D5	None	BS15283A	New in this publication
Bl6/C_PL086(Igf2_1_4)_C02	pSpCas9GFP[null],dPiga,dIgf2,LP300[Igf2_1g_4g],pCAGiCre[null],Igf2_Igf2_inverted~dCTCFinICR[LP300]	Bl6/C_LP300(mIgf2_1_4)_D5	None	BS15284A	New in this publication
Bl6/C_PL086(Igf2_1_4)_C08	pSpCas9GFP[null],dPiga,dIgf2,LP300[Igf2_1g_4g],pCAGiCre[null],Igf2_Igf2_inverted~dCTCFinICR[LP300]	Bl6/C_LP300(mIgf2_1_4)_D5	None	BS15286A	New in this publication
Bl6/C_PL087(Igf2_1_4)_E01	pSpCas9GFP[null],dPiga,dIgf2,LP300[Igf2_1g_4g],pCAGiCre[null],Igf2_Igf2_inverted~dEnh~miICR[LP300]	Bl6/C_LP300(mIgf2_1_4)_D5	None	BS15288A	New in this publication
Bl6/C_PL087(Igf2_1_4)_E03	pSpCas9GFP[null],dPiga,dIgf2,LP300[Igf2_1g_4g],pCAGiCre[null],Igf2_Igf2_inverted~dEnh~miICR[LP300]	Bl6/C_LP300(mIgf2_1_4)_D5	None	BS15290A	New in this publication
Bl6/C_PL088(Igf2_1_4)_G09	pSpCas9GFP[null],dPiga,dIgf2,LP300[Igf2_1g_4g],pCAGiCre[null],Igf2_Igf2_inverted~dEnh~dCTCFinICR[LP300]	Bl6/C_LP300(mIgf2_1_4)_D5	None	BS15294A	New in this publication
Bl6/C_PL088(Igf2_1_4)_H01	pSpCas9GFP[null],dPiga,dIgf2,LP300[Igf2_1g_4g],pCAGiCre[null],Igf2_Igf2_inverted~dEnh~dCTCFinICR[LP300]	Bl6/C_LP300(mIgf2_1_4)_D5	None	BS15523A	New in this publication
Bl6/C_LP300(Igf2_1_4)_D5_dHIDAD_A2	pSpCas9GFP[null],dPiga,dIgf2,LP300[Igf2_1g_4g],pCAGiCre[null],dHIDAD	Bl6/C_LP300(mIgf2_1_4)_D5	dHIDAD	BS15526A	New in this publication
Bl6/C_LP300(Igf2_1_4)_D5_dSyt8_H5	pSpCas9GFP[null],dPiga,dIgf2,LP300[Igf2_1g_4g],pCAGiCre[null],dSyt8	Bl6/C_LP300(mIgf2_1_4)_D5	dSyt8	BS15724A	New in this publication
Bl6/C_LP300(Igf2_1_4)_D5_dLsp1_A4	pSpCas9GFP[null],dPiga,dIgf2,LP300[Igf2_1g_4g],pCAGiCre[null],dLsp1	Bl6/C_LP300(mIgf2_1_4)_D5	dLsp1	BS15725A	New in this publication
Bl6/C_dHIDAD_PL041(Igf2_1_4)_C12	pSpCas9GFP[null],dPiga,dIgf2,LP300[Igf2_1g_4g],pCAGiCre[null],dHIDAD,Igf2_Igf2_dEnh~miICR~Igf2SV[LP300]	Bl6/C_LP300(Igf2_1_4)_D5_dHIDAD_A2	dHIDAD	BS16006A	New in this publication
Bl6/C_dHIDAD_PL041(Igf2_1_4)_D01	pSpCas9GFP[null],dPiga,dIgf2,LP300[Igf2_1g_4g],pCAGiCre[null],dHIDAD,Igf2_Igf2_dEnh~miICR~Igf2SV[LP300]	Bl6/C_LP300(Igf2_1_4)_D5_dHIDAD_A2	dHIDAD	BS16007A	New in this publication
Bl6/C_dHIDAD_PL041(Igf2_1_4)_D04	pSpCas9GFP[null],dPiga,dIgf2,LP300[Igf2_1g_4g],pCAGiCre[null],dHIDAD,Igf2_Igf2_dEnh~miICR~Igf2SV[LP300]	Bl6/C_LP300(Igf2_1_4)_D5_dHIDAD_A2	dHIDAD	BS16008A	New in this publication
Bl6/C_dHIDAD_PL041(Igf2_1_4)_D05	pSpCas9GFP[null],dPiga,dIgf2,LP300[Igf2_1g_4g],pCAGiCre[null],dHIDAD,Igf2_Igf2_dEnh~miICR~Igf2SV[LP300]	Bl6/C_LP300(Igf2_1_4)_D5_dHIDAD_A2	dHIDAD	BS16009A	New in this publication
Bl6/C_dHIDAD_PL060(Igf2_1_4)_G02	pSpCas9GFP[null],dPiga,dIgf2,LP300[Igf2_1g_4g],pCAGiCre[null],dHIDAD,Igf2_Igf2_dEnh~dCTCFinICR[LP300]	Bl6/C_LP300(Igf2_1_4)_D5_dHIDAD_A2	dHIDAD	BS16016A	New in this publication
Bl6/C_dHIDAD_PL060(Igf2_1_4)_G03	pSpCas9GFP[null],dPiga,dIgf2,LP300[Igf2_1g_4g],pCAGiCre[null],dHIDAD,Igf2_Igf2_dEnh~dCTCFinICR[LP300]	Bl6/C_LP300(Igf2_1_4)_D5_dHIDAD_A2	dHIDAD	BS16017A	New in this publication
Bl6/C_dHIDAD_PL060(Igf2_1_4)_G04	pSpCas9GFP[null],dPiga,dIgf2,LP300[Igf2_1g_4g],pCAGiCre[null],dHIDAD,Igf2_Igf2_dEnh~dCTCFinICR[LP300]	Bl6/C_LP300(Igf2_1_4)_D5_dHIDAD_A2	dHIDAD	BS16018A	New in this publication
Bl6/C_dLsp1_PL041(Igf2_1_4)_B01	pSpCas9GFP[null],dPiga,dIgf2,LP300[Igf2_1g_4g],pCAGiCre[null],dLsp1,Igf2_Igf2_dEnh~miICR~Igf2SV[LP300]	Bl6/C_LP300(Igf2_1_4)_D5_dLsp1_A4	dLsp1	BS16023A	New in this publication
Bl6/C_dLsp1_PL041(Igf2_1_4)_B08	pSpCas9GFP[null],dPiga,dIgf2,LP300[Igf2_1g_4g],pCAGiCre[null],dLsp1,Igf2_Igf2_dEnh~miICR~Igf2SV[LP300]	Bl6/C_LP300(Igf2_1_4)_D5_dLsp1_A4	dLsp1	BS16024A	New in this publication
Bl6/C_dLsp1_PL041(Igf2_1_4)_C06	pSpCas9GFP[null],dPiga,dIgf2,LP300[Igf2_1g_4g],pCAGiCre[null],dLsp1,Igf2_Igf2_dEnh~miICR~Igf2SV[LP300]	Bl6/C_LP300(Igf2_1_4)_D5_dLsp1_A4	dLsp1	BS16026A	New in this publication
Bl6/C_dSyt8_PL041(Igf2_1_4)_C07	pSpCas9GFP[null],dPiga,dIgf2,LP300[Igf2_1g_4g],pCAGiCre[null],dSyt8,Igf2_Igf2_dEnh~miICR~Igf2SV[LP300]	Bl6/C_LP300(Igf2_1_4)_D5_dSyt8_H5	dSyt8	BS16033A	New in this publication
Bl6/C_dSyt8_PL041(Igf2_1_4)_C12	pSpCas9GFP[null],dPiga,dIgf2,LP300[Igf2_1g_4g],pCAGiCre[null],dSyt8,Igf2_Igf2_dEnh~miICR~Igf2SV[LP300]	Bl6/C_LP300(Igf2_1_4)_D5_dSyt8_H5	dSyt8	BS16034A	New in this publication
Bl6/C_dSyt8_PL060(Igf2_1_4)_G11	pSpCas9GFP[null],dPiga,dIgf2,LP300[Igf2_1g_4g],pCAGiCre[null],dSyt8,Igf2_Igf2_dEnh~dCTCFinICR[LP300]	Bl6/C_LP300(Igf2_1_4)_D5_dSyt8_H5	dSyt8	BS16040A	New in this publication
Bl6/C_dSyt8_PL060(Igf2_1_4)_H01	pSpCas9GFP[null],dPiga,dIgf2,LP300[Igf2_1g_4g],pCAGiCre[null],dSyt8,Igf2_Igf2_dEnh~dCTCFinICR[LP300]	Bl6/C_LP300(Igf2_1_4)_D5_dSyt8_H5	dSyt8	BS16042A	New in this publication
Bl6/C_dLsp1_PL060(Igf2_1_4)_C10	pSpCas9GFP[null],dPiga,dIgf2,LP300[Igf2_1g_4g],pCAGiCre[null],dLsp1,Igf2_Igf2_dEnh~dCTCFinICR[LP300]	Bl6/C_LP300(Igf2_1_4)_D5_dLsp1_A4	dLsp1	BS16835A	New in this publication
Bl6/C_dLsp1_PL060(Igf2_1_4)_C12	pSpCas9GFP[null],dPiga,dIgf2,LP300[Igf2_1g_4g],pCAGiCre[null],dLsp1,Igf2_Igf2_dEnh~dCTCFinICR[LP300]	Bl6/C_LP300(Igf2_1_4)_D5_dLsp1_A4	dLsp1	BS16836A	New in this publication
Bl6/C_dLsp1_PL060(Igf2_1_4)_20220418_D06	pSpCas9GFP[null],dPiga,dIgf2,LP300[Igf2_1g_4g],pCAGiCre[null],dLsp1,Igf2_Igf2_dEnh~dCTCFinICR[LP300]	Bl6/C_LP300(Igf2_1_4)_D5_dLsp1_A4	dLsp1	BS16837A	New in this publication
Bl6/C_PL141(Igf2_1_4)_A03	pSpCas9GFP[null],dPiga,dIgf2,dSox2,LP300[Igf2_1g_4g],pCAGiCre[null],Igf2_Igf2_miICR~dIgf2~Sox2[LP300]	BL6/C LP300(Igf2_1_4)_D5 dSox2_201026_B4	dSox2 Locus	BS16840A	New in this publication
Bl6/C_PL141(Igf2_1_4)_A07	pSpCas9GFP[null],dPiga,dIgf2,dSox2,LP300[Igf2_1g_4g],pCAGiCre[null],Igf2_Igf2_miICR~dIgf2~Sox2[LP300]	BL6/C LP300(Igf2_1_4)_D5 dSox2_201026_B4	dSox2 Locus	BS16841A	New in this publication
Bl6/C_PL141(Igf2_1_4)_A08	pSpCas9GFP[null],dPiga,dIgf2,dSox2,LP300[Igf2_1g_4g],pCAGiCre[null],Igf2_Igf2_miICR~dIgf2~Sox2[LP300]	BL6/C LP300(Igf2_1_4)_D5 dSox2_201026_B4	dSox2 Locus	BS16842A	New in this publication
Bl6/C_PL141(Igf2_1_4)_A09	pSpCas9GFP[null],dPiga,dIgf2,dSox2,LP300[Igf2_1g_4g],pCAGiCre[null],Igf2_Igf2_miICR~dIgf2~Sox2[LP300]	BL6/C LP300(Igf2_1_4)_D5 dSox2_201026_B4	dSox2 Locus	BS16843A	New in this publication
Bl6/C_PL141(Igf2_1_4)_A11	pSpCas9GFP[null],dPiga,dIgf2,dSox2,LP300[Igf2_1g_4g],pCAGiCre[null],Igf2_Igf2_miICR~dIgf2~Sox2[LP300]	BL6/C LP300(Igf2_1_4)_D5 dSox2_201026_B4	dSox2 Locus	BS16844A	New in this publication
Bl6/C_PL141(Igf2_1_4)_B07	pSpCas9GFP[null],dPiga,dIgf2,dSox2,LP300[Igf2_1g_4g],pCAGiCre[null],Igf2_Igf2_miICR~dIgf2~Sox2[LP300]	BL6/C LP300(Igf2_1_4)_D5 dSox2_201026_B4	dSox2 Locus	BS16845A	New in this publication
Bl6/C_PL141(Igf2_1_4)_B10	pSpCas9GFP[null],dPiga,dIgf2,dSox2,LP300[Igf2_1g_4g],pCAGiCre[null],Igf2_Igf2_miICR~dIgf2~Sox2[LP300]	BL6/C LP300(Igf2_1_4)_D5 dSox2_201026_B4	dSox2 Locus	BS16847A	New in this publication
Bl6/C_PL142(Igf2_1_4)_D01	pSpCas9GFP[null],dPiga,dIgf2,dSox2,LP300[Igf2_1g_4g],pCAGiCre[null],Igf2_Igf2_dCTCFinICR~dIgf2~Sox2[LP300]	BL6/C LP300(Igf2_1_4)_D5 dSox2_201026_B4	dSox2 Locus	BS16849A	New in this publication
Bl6/C_PL142(Igf2_1_4)_D05	pSpCas9GFP[null],dPiga,dIgf2,dSox2,LP300[Igf2_1g_4g],pCAGiCre[null],Igf2_Igf2_dCTCFinICR~dIgf2~Sox2[LP300]	BL6/C LP300(Igf2_1_4)_D5 dSox2_201026_B4	dSox2 Locus	BS16850A	New in this publication
Bl6/C_PL142(Igf2_1_4)_D06	pSpCas9GFP[null],dPiga,dIgf2,dSox2,LP300[Igf2_1g_4g],pCAGiCre[null],Igf2_Igf2_dCTCFinICR~dIgf2~Sox2[LP300]	BL6/C LP300(Igf2_1_4)_D5 dSox2_201026_B4	dSox2 Locus	BS16851A	New in this publication
Bl6/C_PL142(Igf2_1_4)_E01	pSpCas9GFP[null],dPiga,dIgf2,dSox2,LP300[Igf2_1g_4g],pCAGiCre[null],Igf2_Igf2_dCTCFinICR~dIgf2~Sox2[LP300]	BL6/C LP300(Igf2_1_4)_D5 dSox2_201026_B4	dSox2 Locus	BS16854A	New in this publication
Bl6/C_PL142(Igf2_1_4)_E07	pSpCas9GFP[null],dPiga,dIgf2,dSox2,LP300[Igf2_1g_4g],pCAGiCre[null],Igf2_Igf2_dCTCFinICR~dIgf2~Sox2[LP300]	BL6/C LP300(Igf2_1_4)_D5 dSox2_201026_B4	dSox2 Locus	BS16855A	New in this publication
Bl6/C_PL142(Igf2_1_4)_E08	pSpCas9GFP[null],dPiga,dIgf2,dSox2,LP300[Igf2_1g_4g],pCAGiCre[null],Igf2_Igf2_dCTCFinICR~dIgf2~Sox2[LP300]	BL6/C LP300(Igf2_1_4)_D5 dSox2_201026_B4	dSox2 Locus	BS16856A	New in this publication
Bl6/C_PL059(Igf2_1_4)_20220610_A02	pSpCas9GFP[null],dPiga,dIgf2,LP300[Igf2_1g_4g],pCAGiCre[null],Igf2_Igf2_dCTCFinICR[LP300]	Bl6/C_LP300(mIgf2_1_4)_D5	None	BS17459A	New in this publication
Bl6/C_PL059(Igf2_1_4)_20220610_A07	pSpCas9GFP[null],dPiga,dIgf2,LP300[Igf2_1g_4g],pCAGiCre[null],Igf2_Igf2_dCTCFinICR[LP300]	Bl6/C_LP300(mIgf2_1_4)_D5	None	BS17461A	New in this publication
Bl6/C_PL059(Igf2_1_4)_20220610_A10	pSpCas9GFP[null],dPiga,dIgf2,LP300[Igf2_1g_4g],pCAGiCre[null],Igf2_Igf2_dCTCFinICR[LP300]	Bl6/C_LP300(mIgf2_1_4)_D5	None	BS17462A	New in this publication
Bl6/C_PL059(Igf2_1_4)_20220610_A11	pSpCas9GFP[null],dPiga,dIgf2,LP300[Igf2_1g_4g],pCAGiCre[null],Igf2_Igf2_dCTCFinICR[LP300]	Bl6/C_LP300(mIgf2_1_4)_D5	None	BS17463A	New in this publication
Bl6/C_PL059(Igf2_1_4)_20220610_A12	pSpCas9GFP[null],dPiga,dIgf2,LP300[Igf2_1g_4g],pCAGiCre[null],Igf2_Igf2_dCTCFinICR[LP300]	Bl6/C_LP300(mIgf2_1_4)_D5	None	BS17464A	New in this publication
Bl6/C_PL141(Sox2_1_5)_A01	pSpCas9GFP[null],dPiga,dSox2,LP300[Sox2_1g_5g],pCAGiCre[null],Igf2_Igf2_miICR~dIgf2~Sox2[LP300]	BL6/C LP300(Sox2_1g_5g)_201007_D4	None	BS17480A	New in this publication
Bl6/C_PL141(Sox2_1_5)_A03	pSpCas9GFP[null],dPiga,dSox2,LP300[Sox2_1g_5g],pCAGiCre[null],Igf2_Igf2_miICR~dIgf2~Sox2[LP300]	BL6/C LP300(Sox2_1g_5g)_201007_D4	None	BS17481A	New in this publication
Bl6/C_PL141(Sox2_1_5)_A07	pSpCas9GFP[null],dPiga,dSox2,LP300[Sox2_1g_5g],pCAGiCre[null],Igf2_Igf2_miICR~dIgf2~Sox2[LP300]	BL6/C LP300(Sox2_1g_5g)_201007_D4	None	BS17482A	New in this publication
Bl6/C_PL142(Sox2_1_5)_D02	pSpCas9GFP[null],dPiga,dSox2,LP300[Sox2_1g_5g],pCAGiCre[null],Igf2_Igf2_dCTCFinICR~dIgf2~Sox2[LP300]	BL6/C LP300(Sox2_1g_5g)_201007_D4	None	BS17489A	New in this publication
Bl6/C_PL142(Sox2_1_5)_D11	pSpCas9GFP[null],dPiga,dSox2,LP300[Sox2_1g_5g],pCAGiCre[null],Igf2_Igf2_dCTCFinICR~dIgf2~Sox2[LP300]	BL6/C LP300(Sox2_1g_5g)_201007_D4	None	BS17492A	New in this publication
Bl6/C_PL142(Sox2_1_5)_E08	pSpCas9GFP[null],dPiga,dSox2,LP300[Sox2_1g_5g],pCAGiCre[null],Igf2_Igf2_dCTCFinICR~dIgf2~Sox2[LP300]	BL6/C LP300(Sox2_1g_5g)_201007_D4	None	BS17493A	New in this publication
Bl6/C_dSox2_B4_PL143(Igf2_1_4)_20220812_C06	pSpCas9GFP[null],dPiga,dIgf2,dSox2,LP300[Igf2_1g_4g],pCAGiCre[null],Sox2_Sox2_dDistalLCR~H19Enh[LP300]	BL6/C LP300(Igf2_1_4)_D5 dSox2_201026_B4	dSox2 Locus	BS18190A	New in this publication
Bl6/C_dSox2_B4_PL143(Igf2_1_4)_20220812_D04	pSpCas9GFP[null],dPiga,dIgf2,dSox2,LP300[Igf2_1g_4g],pCAGiCre[null],Sox2_Sox2_dDistalLCR~H19Enh[LP300]	BL6/C LP300(Igf2_1_4)_D5 dSox2_201026_B4	dSox2 Locus	BS18194A	New in this publication
Bl6/C_dSox2_B4_PL143(Igf2_1_4)_20220812_D05	pSpCas9GFP[null],dPiga,dIgf2,dSox2,LP300[Igf2_1g_4g],pCAGiCre[null],Sox2_Sox2_dDistalLCR~H19Enh[LP300]	BL6/C LP300(Igf2_1_4)_D5 dSox2_201026_B4	dSox2 Locus	BS18195A	New in this publication
Bl6/C_dSox2_B4_PL067(Igf2_1_4)_20220921_G08	pSpCas9GFP[null],dPiga,dIgf2,dSox2,LP300[Igf2_1g_4g],pCAGiCre[null],Igf2_Igf2_Sox2DistalLCR~inverted~dCTCFinICR[LP300]	BL6/C LP300(Igf2_1_4)_D5 dSox2_201026_B4	dSox2 Locus	BS18466A	New in this publication
Bl6/C_dSox2_B4_PL144(Igf2_1_4)_20221122_B09	pSpCas9GFP[null],dPiga,dIgf2,dSox2,LP300[Igf2_1g_4g],pCAGiCre[null],Sox2_Sox2_dDistalLCR~H19Enh~inverted[LP300]	BL6/C LP300(Igf2_1_4)_D5 dSox2_201026_B4	dSox2 Locus	BS18980A	New in this publication
Bl6/C_dSox2_B4_PL144(Igf2_1_4)_20221122_C08	pSpCas9GFP[null],dPiga,dIgf2,dSox2,LP300[Igf2_1g_4g],pCAGiCre[null],Sox2_Sox2_dDistalLCR~H19Enh~inverted[LP300]	BL6/C LP300(Igf2_1_4)_D5 dSox2_201026_B4	dSox2 Locus	BS18983A	New in this publication
Bl6/C_dSox2_B4_PL144(Igf2_1_4)_20221122_C09	pSpCas9GFP[null],dPiga,dIgf2,dSox2,LP300[Igf2_1g_4g],pCAGiCre[null],Sox2_Sox2_dDistalLCR~H19Enh~inverted[LP300]	BL6/C LP300(Igf2_1_4)_D5 dSox2_201026_B4	dSox2 Locus	BS18984A	New in this publication
Bl6/C_dSox2_B4_PL144(Igf2_1_4)_20221122_C12	pSpCas9GFP[null],dPiga,dIgf2,dSox2,LP300[Igf2_1g_4g],pCAGiCre[null],Sox2_Sox2_dDistalLCR~H19Enh~inverted[LP300]	BL6/C LP300(Igf2_1_4)_D5 dSox2_201026_B4	dSox2 Locus	BS18985A	New in this publication
Bl6/C_dSox2_B4_PL144(Igf2_1_4)_20221122_D02	pSpCas9GFP[null],dPiga,dIgf2,dSox2,LP300[Igf2_1g_4g],pCAGiCre[null],Sox2_Sox2_dDistalLCR~H19Enh~inverted[LP300]	BL6/C LP300(Igf2_1_4)_D5 dSox2_201026_B4	dSox2 Locus	BS18986A	New in this publication
Bl6/C_dSox2_B4_PL144(Igf2_1_4)_20221122_D07	pSpCas9GFP[null],dPiga,dIgf2,dSox2,LP300[Igf2_1g_4g],pCAGiCre[null],Sox2_Sox2_dDistalLCR~H19Enh~inverted[LP300]	BL6/C LP300(Igf2_1_4)_D5 dSox2_201026_B4	dSox2 Locus	BS18987A	New in this publication
Bl6/C_dSox2_B4_PL144(Igf2_1_4)_20221122_E12	pSpCas9GFP[null],dPiga,dIgf2,dSox2,LP300[Igf2_1g_4g],pCAGiCre[null],Sox2_Sox2_dDistalLCR~H19Enh~inverted[LP300]	BL6/C LP300(Igf2_1_4)_D5 dSox2_201026_B4	dSox2 Locus	BS18988A	New in this publication
Bl6/C_PL059(Igf2_1_4)_20211223_D08	pSpCas9GFP[null],dPiga,dIgf2,LP300[Igf2_1g_4g],pCAGiCre[null],Igf2_Igf2_dCTCFinICR[LP300]	Bl6/C_LP300(mIgf2_1_4)_D5	None	BS24304A	New in this publication
Bl6/C_PL086(Igf2_1_4)_C10	pSpCas9GFP[null],dPiga,dIgf2,LP300[Igf2_1g_4g],pCAGiCre[null],Igf2_Igf2_inverted~dCTCFinICR[LP300]	Bl6/C_LP300(mIgf2_1_4)_D5	None	BS24305A	New in this publication
Bl6/C_PL086(Igf2_1_4)_C12	pSpCas9GFP[null],dPiga,dIgf2,LP300[Igf2_1g_4g],pCAGiCre[null],Igf2_Igf2_inverted~dCTCFinICR[LP300]	Bl6/C_LP300(mIgf2_1_4)_D5	None	BS24308A	New in this publication
Bl6/C_PL087(Igf2_1_4)_E05	pSpCas9GFP[null],dPiga,dIgf2,LP300[Igf2_1g_4g],pCAGiCre[null],Igf2_Igf2_inverted~dEnh~miICR[LP300]	Bl6/C_LP300(mIgf2_1_4)_D5	None	BS24310A	New in this publication
Bl6/C_PL087(Igf2_1_4)_E12	pSpCas9GFP[null],dPiga,dIgf2,LP300[Igf2_1g_4g],pCAGiCre[null],Igf2_Igf2_inverted~dEnh~miICR[LP300]	Bl6/C_LP300(mIgf2_1_4)_D5	None	BS24313A	New in this publication
Bl6/C_PL088(Igf2_1_4)_20231223_A01	pSpCas9GFP[null],dPiga,dIgf2,LP300[Igf2_1g_4g],pCAGiCre[null],Igf2_Igf2_inverted~dEnh~dCTCFinICR[LP300]	Bl6/C_LP300(mIgf2_1_4)_D5	None	BS24924A	New in this publication
Bl6/C_PL088(Igf2_1_4)_20231223_A05	pSpCas9GFP[null],dPiga,dIgf2,LP300[Igf2_1g_4g],pCAGiCre[null],Igf2_Igf2_inverted~dEnh~dCTCFinICR[LP300]	Bl6/C_LP300(mIgf2_1_4)_D5	None	BS24926A	New in this publication
Bl6/C_PL088(Igf2_1_4)_20231223_A07	pSpCas9GFP[null],dPiga,dIgf2,LP300[Igf2_1g_4g],pCAGiCre[null],Igf2_Igf2_inverted~dEnh~dCTCFinICR[LP300]	Bl6/C_LP300(mIgf2_1_4)_D5	None	BS24928A	New in this publication
Bl6/C_PL088(Igf2_1_4)_20231223_A10	pSpCas9GFP[null],dPiga,dIgf2,LP300[Igf2_1g_4g],pCAGiCre[null],Igf2_Igf2_inverted~dEnh~dCTCFinICR[LP300]	Bl6/C_LP300(mIgf2_1_4)_D5	None	BS24929A	New in this publication
Bl6/C LP140(Sox2_1g_5g)_A1	NA	Bl6/C dPiga_1_2_F2 Pool	None	BS037	Brosh et al. 2021
Bl6/C PL006(Sox2_1_5)_20200808_G11	pSpCas9[null],dPiga,dSox2,LP140[Sox2_1g_5g],pCAGiCre[null],Sox2_Sox2_143kb[LP140]	Bl6/C LP140(Sox2_1g_5g)_A1	None	BS07692A	Brosh et al. 2023
BL6/C PL003(Sox2_1_5)_20201102_C3	pSpCas9[null],dPiga,dSox2,LP140[Sox2_1g_5g],pCAGiCre[null],Sox2_Sox2_46kbp~dDistalLCR[LP140]	Bl6/C LP140(Sox2_1g_5g)_A1	None	BS08351A	Brosh et al. 2023
BL6/C PL003(Sox2_1_5)_20201102_C4	pSpCas9[null],dPiga,dSox2,LP140[Sox2_1g_5g],pCAGiCre[null],Sox2_Sox2_46kbp~dDistalLCR[LP140]	Bl6/C LP140(Sox2_1g_5g)_A1	None	BS08352A	Brosh et al. 2023
BL6/C PL003(Sox2_1_5)_20201102_C6	pSpCas9[null],dPiga,dSox2,LP140[Sox2_1g_5g],pCAGiCre[null],Sox2_Sox2_46kbp~dDistalLCR[LP140]	Bl6/C LP140(Sox2_1g_5g)_A1	None	BS08353A	Brosh et al. 2023
BL6/C LP300(Sox2_1g_5g)_201007_D4	pSpCas9GFP[null],dPiga,dSox2,LP300[Sox2_1g_5g]	Bl6/C dPiga_1_2_F2	None	BS09181A	Brosh et al. 2021
BL6/C PL006(Sox2_1_5)_210224_A10	pSpCas9GFP[null],dPiga,dSox2,LP300[Sox2_1g_5g],pCAGiCre[null],Sox2_Sox2_143kb[LP300]	BL6/C LP300(Sox2_1g_5g)_201007_D4	None	BS09722A	Brosh et al. 2023
BL6/C PL006(Sox2_1_5)_210224_C08	pSpCas9GFP[null],dPiga,dSox2,LP300[Sox2_1g_5g],pCAGiCre[null],Sox2_Sox2_143kb[LP300]	BL6/C LP300(Sox2_1g_5g)_201007_D4	None	BS09725A	Brosh et al. 2023
Bl6/C LP305(Sox2_6g_7g)_20210326_C01	pSpCas9[null],dPiga,dSox2,LP305[Sox2_6g_7g]	Bl6/C LP305(Sox2_6g_7g)_20200915_H1	None	BS09993A	Brosh et al. 2021
BL6/C LP300(Hprt_3g_4g)_20210414_C04	pSpCas9GFP[null],dPiga,dHprt,LP300[Hprt_3g_4g]	Bl6/C dPiga_1_2_F2	None	BS10409A	Camellato et al. 2022
Bl6/C LP305(Sox2_6g_7g)_20200915_H1	pSpCas9[null],dPiga,dSox2,LP305[Sox2_6g_7g]	Bl6/C dPiga_1_2_F2	None	BS08118A	Brosh et al. 2023
Bl6/C dPiga_1_2_F2	pSpCas9[null],dPiga	Bl6/C	None	BS06877A	Brosh et al. 2021
