## Supplementary material for "Genomic context sensitizes regulatory elements to genetic disruption": Table S4

Source	Sample ID	Repository ID	Cell Type	Clone ID	Pass filter alignments	Uniquely mapped reads	Nonredundant reads	Batch
This publication	BS18539A	GSM8061446	Mesendoderm_5d	Bl6/C_PL040(Igf2_1_4)_B08	28324851	25757183	22468031	Diff8
This publication	BS18540A	GSM8061447	Mesendoderm_5d	Bl6/C_PL040(Igf2_1_4)_E08	28752944	25981424	22644121	Diff8
This publication	BS18541A	GSM8061448	Mesendoderm_5d	Bl6/C_PL040(Igf2_1_4)_A09	25330151	22851716	19589420	Diff13
This publication	BS18542A	GSM8061449	Mesendoderm_5d	Bl6/C_PL059(Igf2_1_4)_20220610_A02	26815259	24564642	21348179	Diff14
This publication	BS18543A	GSM8061450	Mesendoderm_5d	Bl6/C_PL059(Igf2_1_4)_20220610_A07	25153266	22889724	19947658	Diff14
This publication	BS18544A	GSM8061451	Mesendoderm_5d	Bl6/C_PL059(Igf2_1_4)_20220610_A11	21303631	19407054	16963321	Diff14
Camellato et al. 2024	BS15853A	GSM6912138	mESC	mESC_HPRT1_HPRT1_HPRT1_mBRC216	24342732	21346577	17933893	NA
Camellato et al. 2024	BS15854A	GSM6912139	mESC	mESC_HPRT1_HPRT1_HPRT1_mBRC216	23916325	20795645	17180761	NA
Camellato et al. 2024	BS15855A	GSM6912140	mESC	mESC_HPRT1_HPRT1_HPRT1_mBRC216	24088060	20871248	17264271	NA
Camellato et al. 2024	BS15856A	GSM6912141	mESC	mESC_HPRT1_HPRT1_HPRT1_mBRC217	23964176	20531081	16626197	NA
Camellato et al. 2024	BS15857A	GSM6912142	mESC	mESC_HPRT1_HPRT1_HPRT1_mBRC217	23286743	20261017	16409691	NA
Camellato et al. 2024	BS15858A	GSM6912143	mESC	mESC_HPRT1_HPRT1_HPRT1_mBRC217	26471998	23181297	19142911	NA
