## Supplementary material for "Genomic context sensitizes regulatory elements to genetic disruption": Table S5

Payload ID	Location	Additional Deletions	Label	Clone ID	Cell Type	Assay	deltaCt	Activity
Igf2_Igf2_dCTCFinICR	Hprt	dIgf2 Locus	Full-length at Hprt	Bl6/C_dIgf2_C9_PL059(Hprt_3_4)_B02	Mesendoderm_5d	H19 (Engineered)	9.415	0.018
Igf2_Igf2_dCTCFinICR	Hprt	dIgf2 Locus	Full-length at Hprt	Bl6/C_dIgf2_C9_PL059(Hprt_3_4)_B02	Mesendoderm_5d	Igf2 (Engineered)	7.135	0.427
Igf2_Igf2_dCTCFinICR	Hprt	dIgf2 Locus	Full-length at Hprt	Bl6/C_dIgf2_C9_PL059(Hprt_3_4)_B04	Mesendoderm_5d	H19 (Engineered)	9.188	0.021
Igf2_Igf2_dCTCFinICR	Hprt	dIgf2 Locus	Full-length at Hprt	Bl6/C_dIgf2_C9_PL059(Hprt_3_4)_B04	Mesendoderm_5d	Igf2 (Engineered)	6.89	0.506
Igf2_Igf2_dCTCFinICR	Igf2	None	Full-length	Bl6/C_PL059(Igf2_1_4)_20211215_B04	mESC	H19 (Engineered)	10.496	0.008
Igf2_Igf2_dCTCFinICR	Igf2	None	Full-length	Bl6/C_PL059(Igf2_1_4)_20211215_B04	mESC	Igf2 (Engineered)	9.424	0.085
Igf2_Igf2_dCTCFinICR	Igf2	None	Full-length	Bl6/C_PL059(Igf2_1_4)_20211215_B04	Mesendoderm_5d	H19 (Engineered)	9.962	0.012
Igf2_Igf2_dCTCFinICR	Igf2	None	Full-length	Bl6/C_PL059(Igf2_1_4)_20211215_B04	Mesendoderm_5d	Igf2 (Engineered)	5.126	1.727
Igf2_Igf2_dCTCFinICR	Igf2	None	Full-length	Bl6/C_PL059(Igf2_1_4)_20211223_D08	mESC	H19 (Engineered)	9.16	0.022
Igf2_Igf2_dCTCFinICR	Igf2	None	Full-length	Bl6/C_PL059(Igf2_1_4)_20211223_D08	mESC	Igf2 (Engineered)	8.935	0.12
Igf2_Igf2_dCTCFinICR	Igf2	None	Full-length	Bl6/C_PL059(Igf2_1_4)_20211223_D08	Mesendoderm_5d	H19 (Engineered)	9.145	0.022
Igf2_Igf2_dCTCFinICR	Igf2	None	Full-length	Bl6/C_PL059(Igf2_1_4)_20211223_D08	Mesendoderm_5d	Igf2 (Engineered)	6.225	0.804
Igf2_Igf2_dCTCFinICR	Igf2	None	Full-length	Bl6/C_PL059(Igf2_1_4)_20220610_A02	mESC	H19 (Engineered)	11.033	0.005
Igf2_Igf2_dCTCFinICR	Igf2	None	Full-length	Bl6/C_PL059(Igf2_1_4)_20220610_A02	mESC	Igf2 (Engineered)	11.625	0.016
Igf2_Igf2_dCTCFinICR	Igf2	None	Full-length	Bl6/C_PL059(Igf2_1_4)_20220610_A02	Mesendoderm_5d	H19 (Engineered)	7.234	0.084
Igf2_Igf2_dCTCFinICR	Igf2	None	Full-length	Bl6/C_PL059(Igf2_1_4)_20220610_A02	Mesendoderm_5d	Igf2 (Engineered)	5.531	1.303
Igf2_Igf2_dCTCFinICR	Igf2	None	Full-length	Bl6/C_PL059(Igf2_1_4)_20220610_A07	mESC	H19 (Engineered)	10.225	0.01
Igf2_Igf2_dCTCFinICR	Igf2	None	Full-length	Bl6/C_PL059(Igf2_1_4)_20220610_A07	mESC	Igf2 (Engineered)	10.337	0.044
Igf2_Igf2_dCTCFinICR	Igf2	None	Full-length	Bl6/C_PL059(Igf2_1_4)_20220610_A07	Mesendoderm_5d	H19 (Engineered)	7.92	0.052
Igf2_Igf2_dCTCFinICR	Igf2	None	Full-length	Bl6/C_PL059(Igf2_1_4)_20220610_A07	Mesendoderm_5d	Igf2 (Engineered)	5.31	1.519
Igf2_Igf2_dCTCFinICR	Igf2	None	Full-length	Bl6/C_PL059(Igf2_1_4)_20220610_A10	mESC	H19 (Engineered)	11.093	0.005
Igf2_Igf2_dCTCFinICR	Igf2	None	Full-length	Bl6/C_PL059(Igf2_1_4)_20220610_A10	mESC	Igf2 (Engineered)	10.953	0.028
Igf2_Igf2_dCTCFinICR	Igf2	None	Full-length	Bl6/C_PL059(Igf2_1_4)_20220610_A10	Mesendoderm_5d	H19 (Engineered)	8.4	0.037
Igf2_Igf2_dCTCFinICR	Igf2	None	Full-length	Bl6/C_PL059(Igf2_1_4)_20220610_A10	Mesendoderm_5d	Igf2 (Engineered)	7.05	0.453
Igf2_Igf2_dCTCFinICR	Igf2	None	Full-length	Bl6/C_PL059(Igf2_1_4)_20220610_A11	mESC	H19 (Engineered)	10.115	0.011
Igf2_Igf2_dCTCFinICR	Igf2	None	Full-length	Bl6/C_PL059(Igf2_1_4)_20220610_A11	mESC	Igf2 (Engineered)	10.005	0.056
Igf2_Igf2_dCTCFinICR	Igf2	None	Full-length	Bl6/C_PL059(Igf2_1_4)_20220610_A11	Mesendoderm_5d	H19 (Engineered)	8.47	0.035
Igf2_Igf2_dCTCFinICR	Igf2	None	Full-length	Bl6/C_PL059(Igf2_1_4)_20220610_A11	Mesendoderm_5d	Igf2 (Engineered)	6.12	0.865
Igf2_Igf2_dCTCFinICR	Igf2	None	Full-length	Bl6/C_PL059(Igf2_1_4)_20220610_A12	mESC	H19 (Engineered)	11.231	0.005
Igf2_Igf2_dCTCFinICR	Igf2	None	Full-length	Bl6/C_PL059(Igf2_1_4)_20220610_A12	mESC	Igf2 (Engineered)	11.251	0.022
Igf2_Igf2_dCTCFinICR	Igf2	None	Full-length	Bl6/C_PL059(Igf2_1_4)_20220610_A12	Mesendoderm_5d	H19 (Engineered)	7.945	0.051
Igf2_Igf2_dCTCFinICR	Igf2	None	Full-length	Bl6/C_PL059(Igf2_1_4)_20220610_A12	Mesendoderm_5d	Igf2 (Engineered)	4.88	2.048
Igf2_Igf2_dCTCFinICR	Igf2	None	Full-length	Bl6/C_PL059(Igf2_1_4)_E02	mESC	H19 (Engineered)	12.107	0.002
Igf2_Igf2_dCTCFinICR	Igf2	None	Full-length	Bl6/C_PL059(Igf2_1_4)_E02	mESC	Igf2 (Engineered)	12.536	0.007
Igf2_Igf2_dCTCFinICR	Igf2	None	Full-length	Bl6/C_PL059(Igf2_1_4)_E02	Mesendoderm_5d	H19 (Engineered)	9.915	0.013
Igf2_Igf2_dCTCFinICR	Igf2	None	Full-length	Bl6/C_PL059(Igf2_1_4)_E02	Mesendoderm_5d	Igf2 (Engineered)	7.749	0.278
Igf2_Igf2_dCTCFinICR	Igf2	None	Full-length	Bl6/C_PL059(Igf2_1_4)_E05	mESC	H19 (Engineered)	11.615	0.003
Igf2_Igf2_dCTCFinICR	Igf2	None	Full-length	Bl6/C_PL059(Igf2_1_4)_E05	mESC	Igf2 (Engineered)	12.573	0.007
Igf2_Igf2_dCTCFinICR	Igf2	None	Full-length	Bl6/C_PL059(Igf2_1_4)_E05	Mesendoderm_5d	H19 (Engineered)	7.493	0.07
Igf2_Igf2_dCTCFinICR	Igf2	None	Full-length	Bl6/C_PL059(Igf2_1_4)_E05	Mesendoderm_5d	Igf2 (Engineered)	5.912	1
Igf2_Igf2_dCTCFinICR~dIgf2~Sox2	Igf2	dSox2 Locus	H19Enh & H19 & ICR (no CTCF) & Sox2	Bl6/C_PL142(Igf2_1_4)_D01	Mesendoderm_5d	Sox2 (Engineered)	1.085	0.282
Igf2_Igf2_dCTCFinICR~dIgf2~Sox2	Igf2	dSox2 Locus	H19Enh & H19 & ICR (no CTCF) & Sox2	Bl6/C_PL142(Igf2_1_4)_D05	Mesendoderm_5d	Sox2 (Engineered)	1.675	0.187
Igf2_Igf2_dCTCFinICR~dIgf2~Sox2	Igf2	dSox2 Locus	H19Enh & H19 & ICR (no CTCF) & Sox2	Bl6/C_PL142(Igf2_1_4)_D06	Mesendoderm_5d	Sox2 (Engineered)	1.76	0.176
Igf2_Igf2_dCTCFinICR~dIgf2~Sox2	Igf2	dSox2 Locus	H19Enh & H19 & ICR (no CTCF) & Sox2	Bl6/C_PL142(Igf2_1_4)_E01	Mesendoderm_5d	Sox2 (Engineered)	2.43	0.11
Igf2_Igf2_dCTCFinICR~dIgf2~Sox2	Igf2	dSox2 Locus	H19Enh & H19 & ICR (no CTCF) & Sox2	Bl6/C_PL142(Igf2_1_4)_E07	Mesendoderm_5d	Sox2 (Engineered)	0.635	0.386
Igf2_Igf2_dCTCFinICR~dIgf2~Sox2	Igf2	dSox2 Locus	H19Enh & H19 & ICR (no CTCF) & Sox2	Bl6/C_PL142(Igf2_1_4)_E08	Mesendoderm_5d	Sox2 (Engineered)	0.655	0.381
Igf2_Igf2_dCTCFinICR~dIgf2~Sox2	Sox2	None	H19Enh & H19 & ICR (no CTCF) & Sox2	Bl6/C_PL142(Sox2_1_5)_D02	Mesendoderm_5d	Sox2 (Engineered)	2.915	0.078
Igf2_Igf2_dCTCFinICR~dIgf2~Sox2	Sox2	None	H19Enh & H19 & ICR (no CTCF) & Sox2	Bl6/C_PL142(Sox2_1_5)_D11	Mesendoderm_5d	Sox2 (Engineered)	4.435	0.026
Igf2_Igf2_dCTCFinICR~dIgf2~Sox2	Sox2	None	H19Enh & H19 & ICR (no CTCF) & Sox2	Bl6/C_PL142(Sox2_1_5)_E08	Mesendoderm_5d	Sox2 (Engineered)	5.17	0.015
Igf2_Igf2_dEnh~dCTCFinICR	Hprt	dIgf2 Locus	dH19Enh at Hprt	Bl6/C_dIgf2_C9_PL060(Hprt_3_4)_D01	Mesendoderm_5d	H19 (Engineered)	11.66	0.003
Igf2_Igf2_dEnh~dCTCFinICR	Hprt	dIgf2 Locus	dH19Enh at Hprt	Bl6/C_dIgf2_C9_PL060(Hprt_3_4)_D01	Mesendoderm_5d	Igf2 (Engineered)	10.25	0.047
Igf2_Igf2_dEnh~dCTCFinICR	Hprt	dIgf2 Locus	dH19Enh at Hprt	Bl6/C_dIgf2_C9_PL060(Hprt_3_4)_D06	Mesendoderm_5d	H19 (Engineered)	11.71	0.003
Igf2_Igf2_dEnh~dCTCFinICR	Hprt	dIgf2 Locus	dH19Enh at Hprt	Bl6/C_dIgf2_C9_PL060(Hprt_3_4)_D06	Mesendoderm_5d	Igf2 (Engineered)	9.415	0.085
Igf2_Igf2_dEnh~dCTCFinICR	Hprt	dIgf2 Locus	dH19Enh at Hprt	Bl6/C_dIgf2_C9_PL060(Hprt_3_4)_D09	Mesendoderm_5d	H19 (Engineered)	11.462	0.004
Igf2_Igf2_dEnh~dCTCFinICR	Hprt	dIgf2 Locus	dH19Enh at Hprt	Bl6/C_dIgf2_C9_PL060(Hprt_3_4)_D09	Mesendoderm_5d	Igf2 (Engineered)	9.712	0.069
Igf2_Igf2_dEnh~dCTCFinICR	Igf2	dHIDAD	dH19Enh	Bl6/C_dHIDAD_PL060(Igf2_1_4)_G02	Mesendoderm_5d	H19 (Engineered)	10.22	0.01
Igf2_Igf2_dEnh~dCTCFinICR	Igf2	dHIDAD	dH19Enh	Bl6/C_dHIDAD_PL060(Igf2_1_4)_G02	Mesendoderm_5d	Igf2 (Engineered)	5.97	0.961
Igf2_Igf2_dEnh~dCTCFinICR	Igf2	dHIDAD	dH19Enh	Bl6/C_dHIDAD_PL060(Igf2_1_4)_G03	Mesendoderm_5d	H19 (Engineered)	9.712	0.015
Igf2_Igf2_dEnh~dCTCFinICR	Igf2	dHIDAD	dH19Enh	Bl6/C_dHIDAD_PL060(Igf2_1_4)_G03	Mesendoderm_5d	Igf2 (Engineered)	5.872	1.028
Igf2_Igf2_dEnh~dCTCFinICR	Igf2	dHIDAD	dH19Enh	Bl6/C_dHIDAD_PL060(Igf2_1_4)_G04	Mesendoderm_5d	H19 (Engineered)	10.495	0.008
Igf2_Igf2_dEnh~dCTCFinICR	Igf2	dHIDAD	dH19Enh	Bl6/C_dHIDAD_PL060(Igf2_1_4)_G04	Mesendoderm_5d	Igf2 (Engineered)	6.63	0.607
Igf2_Igf2_dEnh~dCTCFinICR	Igf2	dLsp1	dH19Enh	Bl6/C_dLsp1_PL060(Igf2_1_4)_20220418_D06	Mesendoderm_5d	H19 (Engineered)	11.963	0.003
Igf2_Igf2_dEnh~dCTCFinICR	Igf2	dLsp1	dH19Enh	Bl6/C_dLsp1_PL060(Igf2_1_4)_20220418_D06	Mesendoderm_5d	Igf2 (Engineered)	8.012	0.231
Igf2_Igf2_dEnh~dCTCFinICR	Igf2	dLsp1	dH19Enh	Bl6/C_dLsp1_PL060(Igf2_1_4)_C10	Mesendoderm_5d	H19 (Engineered)	11.688	0.003
Igf2_Igf2_dEnh~dCTCFinICR	Igf2	dLsp1	dH19Enh	Bl6/C_dLsp1_PL060(Igf2_1_4)_C10	Mesendoderm_5d	Igf2 (Engineered)	8.213	0.201
Igf2_Igf2_dEnh~dCTCFinICR	Igf2	dLsp1	dH19Enh	Bl6/C_dLsp1_PL060(Igf2_1_4)_C12	Mesendoderm_5d	H19 (Engineered)	11.135	0.005
Igf2_Igf2_dEnh~dCTCFinICR	Igf2	dLsp1	dH19Enh	Bl6/C_dLsp1_PL060(Igf2_1_4)_C12	Mesendoderm_5d	Igf2 (Engineered)	8.155	0.209
Igf2_Igf2_dEnh~dCTCFinICR	Igf2	dSyt8	dH19Enh	Bl6/C_dSyt8_PL060(Igf2_1_4)_G11	Mesendoderm_5d	H19 (Engineered)	8.973	0.025
Igf2_Igf2_dEnh~dCTCFinICR	Igf2	dSyt8	dH19Enh	Bl6/C_dSyt8_PL060(Igf2_1_4)_G11	Mesendoderm_5d	Igf2 (Engineered)	6.598	0.621
Igf2_Igf2_dEnh~dCTCFinICR	Igf2	dSyt8	dH19Enh	Bl6/C_dSyt8_PL060(Igf2_1_4)_H01	Mesendoderm_5d	H19 (Engineered)	8.51	0.034
Igf2_Igf2_dEnh~dCTCFinICR	Igf2	dSyt8	dH19Enh	Bl6/C_dSyt8_PL060(Igf2_1_4)_H01	Mesendoderm_5d	Igf2 (Engineered)	6.59	0.624
Igf2_Igf2_dEnh~dCTCFinICR	Igf2	None	dH19Enh	Bl6/C_PL060(Igf2_1_4)_20211223_G03	Mesendoderm_5d	H19 (Engineered)	12.943	0.001
Igf2_Igf2_dEnh~dCTCFinICR	Igf2	None	dH19Enh	Bl6/C_PL060(Igf2_1_4)_20211223_G03	Mesendoderm_5d	Igf2 (Engineered)	8.137	0.211
Igf2_Igf2_dEnh~dCTCFinICR	Igf2	None	dH19Enh	Bl6/C_PL060(Igf2_1_4)_20211223_G05	Mesendoderm_5d	H19 (Engineered)	11.06	0.005
Igf2_Igf2_dEnh~dCTCFinICR	Igf2	None	dH19Enh	Bl6/C_PL060(Igf2_1_4)_20211223_G05	Mesendoderm_5d	Igf2 (Engineered)	6.65	0.598
Igf2_Igf2_dEnh~dCTCFinICR	Igf2	None	dH19Enh	Bl6/C_PL060(Igf2_1_4)_E01	Mesendoderm_5d	H19 (Engineered)	9.186	0.021
Igf2_Igf2_dEnh~dCTCFinICR	Igf2	None	dH19Enh	Bl6/C_PL060(Igf2_1_4)_E01	Mesendoderm_5d	Igf2 (Engineered)	7.11	0.434
Igf2_Igf2_dEnh~dCTCFinICR	Igf2	None	dH19Enh	Bl6/C_PL060(Igf2_1_4)_E04	Mesendoderm_5d	H19 (Engineered)	11.016	0.006
Igf2_Igf2_dEnh~dCTCFinICR	Igf2	None	dH19Enh	Bl6/C_PL060(Igf2_1_4)_E04	Mesendoderm_5d	Igf2 (Engineered)	7.362	0.364
Igf2_Igf2_dEnh~miICR~Igf2SV	Hprt	dIgf2 Locus	dH19Enh at Hprt	Bl6/C_dIgf2_C9_PL041(Hprt_3_4)_C01	Mesendoderm_5d	H19 (Engineered)	11.425	0.004
Igf2_Igf2_dEnh~miICR~Igf2SV	Hprt	dIgf2 Locus	dH19Enh at Hprt	Bl6/C_dIgf2_C9_PL041(Hprt_3_4)_C01	Mesendoderm_5d	Igf2 (Engineered)	9.86	0.062
Igf2_Igf2_dEnh~miICR~Igf2SV	Hprt	dIgf2 Locus	dH19Enh at Hprt	Bl6/C_dIgf2_C9_PL041(Hprt_3_4)_C02	Mesendoderm_5d	H19 (Engineered)	10.535	0.008
Igf2_Igf2_dEnh~miICR~Igf2SV	Hprt	dIgf2 Locus	dH19Enh at Hprt	Bl6/C_dIgf2_C9_PL041(Hprt_3_4)_C02	Mesendoderm_5d	Igf2 (Engineered)	10.775	0.031
Igf2_Igf2_dEnh~miICR~Igf2SV	Igf2	dHIDAD	dH19Enh	Bl6/C_dHIDAD_PL041(Igf2_1_4)_C12	Mesendoderm_5d	H19 (Engineered)	5.883	0.216
Igf2_Igf2_dEnh~miICR~Igf2SV	Igf2	dHIDAD	dH19Enh	Bl6/C_dHIDAD_PL041(Igf2_1_4)_C12	Mesendoderm_5d	Igf2 (Engineered)	8.593	0.153
Igf2_Igf2_dEnh~miICR~Igf2SV	Igf2	dHIDAD	dH19Enh	Bl6/C_dHIDAD_PL041(Igf2_1_4)_D01	Mesendoderm_5d	H19 (Engineered)	5.267	0.331
Igf2_Igf2_dEnh~miICR~Igf2SV	Igf2	dHIDAD	dH19Enh	Bl6/C_dHIDAD_PL041(Igf2_1_4)_D01	Mesendoderm_5d	Igf2 (Engineered)	7.907	0.249
Igf2_Igf2_dEnh~miICR~Igf2SV	Igf2	dHIDAD	dH19Enh	Bl6/C_dHIDAD_PL041(Igf2_1_4)_D04	Mesendoderm_5d	H19 (Engineered)	5.168	0.355
Igf2_Igf2_dEnh~miICR~Igf2SV	Igf2	dHIDAD	dH19Enh	Bl6/C_dHIDAD_PL041(Igf2_1_4)_D04	Mesendoderm_5d	Igf2 (Engineered)	8.683	0.144
Igf2_Igf2_dEnh~miICR~Igf2SV	Igf2	dHIDAD	dH19Enh	Bl6/C_dHIDAD_PL041(Igf2_1_4)_D05	Mesendoderm_5d	H19 (Engineered)	5.44	0.294
Igf2_Igf2_dEnh~miICR~Igf2SV	Igf2	dHIDAD	dH19Enh	Bl6/C_dHIDAD_PL041(Igf2_1_4)_D05	Mesendoderm_5d	Igf2 (Engineered)	8.71	0.141
Igf2_Igf2_dEnh~miICR~Igf2SV	Igf2	dLsp1	dH19Enh	Bl6/C_dLsp1_PL041(Igf2_1_4)_B01	Mesendoderm_5d	H19 (Engineered)	10.175	0.01
Igf2_Igf2_dEnh~miICR~Igf2SV	Igf2	dLsp1	dH19Enh	Bl6/C_dLsp1_PL041(Igf2_1_4)_B01	Mesendoderm_5d	Igf2 (Engineered)	9.03	0.113
Igf2_Igf2_dEnh~miICR~Igf2SV	Igf2	dLsp1	dH19Enh	Bl6/C_dLsp1_PL041(Igf2_1_4)_B08	Mesendoderm_5d	H19 (Engineered)	8.92	0.026
Igf2_Igf2_dEnh~miICR~Igf2SV	Igf2	dLsp1	dH19Enh	Bl6/C_dLsp1_PL041(Igf2_1_4)_B08	Mesendoderm_5d	Igf2 (Engineered)	9.65	0.072
Igf2_Igf2_dEnh~miICR~Igf2SV	Igf2	dLsp1	dH19Enh	Bl6/C_dLsp1_PL041(Igf2_1_4)_C06	Mesendoderm_5d	H19 (Engineered)	8.492	0.035
Igf2_Igf2_dEnh~miICR~Igf2SV	Igf2	dLsp1	dH19Enh	Bl6/C_dLsp1_PL041(Igf2_1_4)_C06	Mesendoderm_5d	Igf2 (Engineered)	9.652	0.072
Igf2_Igf2_dEnh~miICR~Igf2SV	Igf2	dSyt8	dH19Enh	Bl6/C_dSyt8_PL041(Igf2_1_4)_C07	Mesendoderm_5d	H19 (Engineered)	4.642	0.511
Igf2_Igf2_dEnh~miICR~Igf2SV	Igf2	dSyt8	dH19Enh	Bl6/C_dSyt8_PL041(Igf2_1_4)_C07	Mesendoderm_5d	Igf2 (Engineered)	8.602	0.152
Igf2_Igf2_dEnh~miICR~Igf2SV	Igf2	dSyt8	dH19Enh	Bl6/C_dSyt8_PL041(Igf2_1_4)_C12	Mesendoderm_5d	H19 (Engineered)	5.08	0.377
Igf2_Igf2_dEnh~miICR~Igf2SV	Igf2	dSyt8	dH19Enh	Bl6/C_dSyt8_PL041(Igf2_1_4)_C12	Mesendoderm_5d	Igf2 (Engineered)	8.635	0.149
Igf2_Igf2_dEnh~miICR~Igf2SV	Igf2	None	dH19Enh	Bl6/C_PL041(Igf2_1_4)_20211223_E04	Mesendoderm_5d	H19 (Engineered)	6.72	0.121
Igf2_Igf2_dEnh~miICR~Igf2SV	Igf2	None	dH19Enh	Bl6/C_PL041(Igf2_1_4)_20211223_E04	Mesendoderm_5d	Igf2 (Engineered)	7.915	0.247
Igf2_Igf2_dEnh~miICR~Igf2SV	Igf2	None	dH19Enh	Bl6/C_PL041(Igf2_1_4)_20211223_E06	Mesendoderm_5d	H19 (Engineered)	6.718	0.121
Igf2_Igf2_dEnh~miICR~Igf2SV	Igf2	None	dH19Enh	Bl6/C_PL041(Igf2_1_4)_20211223_E06	Mesendoderm_5d	Igf2 (Engineered)	8.713	0.141
Igf2_Igf2_dEnh~miICR~Igf2SV	Igf2	None	dH19Enh	Bl6/C_PL041(Igf2_1_4)_A12	Mesendoderm_5d	H19 (Engineered)	4.693	0.493
Igf2_Igf2_dEnh~miICR~Igf2SV	Igf2	None	dH19Enh	Bl6/C_PL041(Igf2_1_4)_A12	Mesendoderm_5d	Igf2 (Engineered)	9.379	0.088
Igf2_Igf2_dEnh~miICR~Igf2SV	Igf2	None	dH19Enh	Bl6/C_PL041(Igf2_1_4)_F12	Mesendoderm_5d	H19 (Engineered)	6.101	0.185
Igf2_Igf2_dEnh~miICR~Igf2SV	Igf2	None	dH19Enh	Bl6/C_PL041(Igf2_1_4)_F12	Mesendoderm_5d	Igf2 (Engineered)	9.934	0.059
Igf2_Igf2_inverted~dCTCFinICR	Igf2	None	Full-length inverted	Bl6/C_PL086(Igf2_1_4)_C01	Mesendoderm_5d	H19 (Engineered)	10.742	0.007
Igf2_Igf2_inverted~dCTCFinICR	Igf2	None	Full-length inverted	Bl6/C_PL086(Igf2_1_4)_C01	Mesendoderm_5d	Igf2 (Engineered)	7.337	0.37
Igf2_Igf2_inverted~dCTCFinICR	Igf2	None	Full-length inverted	Bl6/C_PL086(Igf2_1_4)_C02	Mesendoderm_5d	H19 (Engineered)	9.34	0.019
Igf2_Igf2_inverted~dCTCFinICR	Igf2	None	Full-length inverted	Bl6/C_PL086(Igf2_1_4)_C02	Mesendoderm_5d	Igf2 (Engineered)	5.8	1.081
Igf2_Igf2_inverted~dCTCFinICR	Igf2	None	Full-length inverted	Bl6/C_PL086(Igf2_1_4)_C08	Mesendoderm_5d	H19 (Engineered)	10.207	0.01
Igf2_Igf2_inverted~dCTCFinICR	Igf2	None	Full-length inverted	Bl6/C_PL086(Igf2_1_4)_C08	Mesendoderm_5d	Igf2 (Engineered)	5.812	1.072
Igf2_Igf2_inverted~dCTCFinICR	Igf2	None	Full-length inverted	Bl6/C_PL086(Igf2_1_4)_C10	Mesendoderm_5d	H19 (Engineered)	10.523	0.008
Igf2_Igf2_inverted~dCTCFinICR	Igf2	None	Full-length inverted	Bl6/C_PL086(Igf2_1_4)_C10	Mesendoderm_5d	Igf2 (Engineered)	6.683	0.585
Igf2_Igf2_inverted~dCTCFinICR	Igf2	None	Full-length inverted	Bl6/C_PL086(Igf2_1_4)_C12	Mesendoderm_5d	H19 (Engineered)	11.015	0.006
Igf2_Igf2_inverted~dCTCFinICR	Igf2	None	Full-length inverted	Bl6/C_PL086(Igf2_1_4)_C12	Mesendoderm_5d	Igf2 (Engineered)	5.765	1.108
Igf2_Igf2_inverted~dEnh~dCTCFinICR	Igf2	None	dH19Enh inverted	Bl6/C_PL088(Igf2_1_4)_20231223_A01	Mesendoderm_5d	H19 (Engineered)	13.85	0
Igf2_Igf2_inverted~dEnh~dCTCFinICR	Igf2	None	dH19Enh inverted	Bl6/C_PL088(Igf2_1_4)_20231223_A01	Mesendoderm_5d	Igf2 (Engineered)	6.685	0.584
Igf2_Igf2_inverted~dEnh~dCTCFinICR	Igf2	None	dH19Enh inverted	Bl6/C_PL088(Igf2_1_4)_20231223_A05	Mesendoderm_5d	H19 (Engineered)	13.38	0.001
Igf2_Igf2_inverted~dEnh~dCTCFinICR	Igf2	None	dH19Enh inverted	Bl6/C_PL088(Igf2_1_4)_20231223_A05	Mesendoderm_5d	Igf2 (Engineered)	6.41	0.707
Igf2_Igf2_inverted~dEnh~dCTCFinICR	Igf2	None	dH19Enh inverted	Bl6/C_PL088(Igf2_1_4)_20231223_A07	Mesendoderm_5d	H19 (Engineered)	13.505	0
Igf2_Igf2_inverted~dEnh~dCTCFinICR	Igf2	None	dH19Enh inverted	Bl6/C_PL088(Igf2_1_4)_20231223_A07	Mesendoderm_5d	Igf2 (Engineered)	5.74	1.127
Igf2_Igf2_inverted~dEnh~dCTCFinICR	Igf2	None	dH19Enh inverted	Bl6/C_PL088(Igf2_1_4)_20231223_A10	Mesendoderm_5d	H19 (Engineered)	12.795	0.001
Igf2_Igf2_inverted~dEnh~dCTCFinICR	Igf2	None	dH19Enh inverted	Bl6/C_PL088(Igf2_1_4)_20231223_A10	Mesendoderm_5d	Igf2 (Engineered)	6.105	0.874
Igf2_Igf2_inverted~dEnh~dCTCFinICR	Igf2	None	dH19Enh inverted	Bl6/C_PL088(Igf2_1_4)_G09	Mesendoderm_5d	H19 (Engineered)	14.08	0
Igf2_Igf2_inverted~dEnh~dCTCFinICR	Igf2	None	dH19Enh inverted	Bl6/C_PL088(Igf2_1_4)_G09	Mesendoderm_5d	Igf2 (Engineered)	7.53	0.324
Igf2_Igf2_inverted~dEnh~dCTCFinICR	Igf2	None	dH19Enh inverted	Bl6/C_PL088(Igf2_1_4)_H01	Mesendoderm_5d	H19 (Engineered)	13.73	0
Igf2_Igf2_inverted~dEnh~dCTCFinICR	Igf2	None	dH19Enh inverted	Bl6/C_PL088(Igf2_1_4)_H01	Mesendoderm_5d	Igf2 (Engineered)	5.705	1.155
Igf2_Igf2_inverted~dEnh~miICR	Igf2	None	dH19Enh inverted	Bl6/C_PL087(Igf2_1_4)_E01	Mesendoderm_5d	H19 (Engineered)	12.22	0.002
Igf2_Igf2_inverted~dEnh~miICR	Igf2	None	dH19Enh inverted	Bl6/C_PL087(Igf2_1_4)_E01	Mesendoderm_5d	Igf2 (Engineered)	8.21	0.201
Igf2_Igf2_inverted~dEnh~miICR	Igf2	None	dH19Enh inverted	Bl6/C_PL087(Igf2_1_4)_E03	Mesendoderm_5d	H19 (Engineered)	10.357	0.009
Igf2_Igf2_inverted~dEnh~miICR	Igf2	None	dH19Enh inverted	Bl6/C_PL087(Igf2_1_4)_E03	Mesendoderm_5d	Igf2 (Engineered)	6.408	0.708
Igf2_Igf2_inverted~dEnh~miICR	Igf2	None	dH19Enh inverted	Bl6/C_PL087(Igf2_1_4)_E05	Mesendoderm_5d	H19 (Engineered)	10.265	0.01
Igf2_Igf2_inverted~dEnh~miICR	Igf2	None	dH19Enh inverted	Bl6/C_PL087(Igf2_1_4)_E05	Mesendoderm_5d	Igf2 (Engineered)	6.095	0.881
Igf2_Igf2_inverted~dEnh~miICR	Igf2	None	dH19Enh inverted	Bl6/C_PL087(Igf2_1_4)_E12	Mesendoderm_5d	H19 (Engineered)	10.93	0.006
Igf2_Igf2_inverted~dEnh~miICR	Igf2	None	dH19Enh inverted	Bl6/C_PL087(Igf2_1_4)_E12	Mesendoderm_5d	Igf2 (Engineered)	6.655	0.596
Igf2_Igf2_inverted~miICR	Igf2	None	Full-length inverted	Bl6/C_PL085(Igf2_1_4)_A01	Mesendoderm_5d	H19 (Engineered)	7.31	0.08
Igf2_Igf2_inverted~miICR	Igf2	None	Full-length inverted	Bl6/C_PL085(Igf2_1_4)_A01	Mesendoderm_5d	Igf2 (Engineered)	7.345	0.369
Igf2_Igf2_inverted~miICR	Igf2	None	Full-length inverted	Bl6/C_PL085(Igf2_1_4)_A03	Mesendoderm_5d	H19 (Engineered)	6.24	0.168
Igf2_Igf2_inverted~miICR	Igf2	None	Full-length inverted	Bl6/C_PL085(Igf2_1_4)_A03	Mesendoderm_5d	Igf2 (Engineered)	8.2	0.202
Igf2_Igf2_inverted~miICR	Igf2	None	Full-length inverted	Bl6/C_PL085(Igf2_1_4)_B03	Mesendoderm_5d	H19 (Engineered)	6.383	0.152
Igf2_Igf2_inverted~miICR	Igf2	None	Full-length inverted	Bl6/C_PL085(Igf2_1_4)_B03	Mesendoderm_5d	Igf2 (Engineered)	7.898	0.25
Igf2_Igf2_miICR~dIgf2~Sox2	Igf2	dSox2 Locus	H19Enh & H19 & ICR (CTCF) & Sox2	Bl6/C_PL141(Igf2_1_4)_A03	Mesendoderm_5d	Sox2 (Engineered)	4.39	0.027
Igf2_Igf2_miICR~dIgf2~Sox2	Igf2	dSox2 Locus	H19Enh & H19 & ICR (CTCF) & Sox2	Bl6/C_PL141(Igf2_1_4)_A07	Mesendoderm_5d	Sox2 (Engineered)	0.852	0.332
Igf2_Igf2_miICR~dIgf2~Sox2	Igf2	dSox2 Locus	H19Enh & H19 & ICR (CTCF) & Sox2	Bl6/C_PL141(Igf2_1_4)_A08	Mesendoderm_5d	Sox2 (Engineered)	3.245	0.062
Igf2_Igf2_miICR~dIgf2~Sox2	Igf2	dSox2 Locus	H19Enh & H19 & ICR (CTCF) & Sox2	Bl6/C_PL141(Igf2_1_4)_A09	Mesendoderm_5d	Sox2 (Engineered)	2.67	0.093
Igf2_Igf2_miICR~dIgf2~Sox2	Igf2	dSox2 Locus	H19Enh & H19 & ICR (CTCF) & Sox2	Bl6/C_PL141(Igf2_1_4)_A11	Mesendoderm_5d	Sox2 (Engineered)	3.19	0.064
Igf2_Igf2_miICR~dIgf2~Sox2	Igf2	dSox2 Locus	H19Enh & H19 & ICR (CTCF) & Sox2	Bl6/C_PL141(Igf2_1_4)_B07	Mesendoderm_5d	Sox2 (Engineered)	3.295	0.06
Igf2_Igf2_miICR~dIgf2~Sox2	Igf2	dSox2 Locus	H19Enh & H19 & ICR (CTCF) & Sox2	Bl6/C_PL141(Igf2_1_4)_B10	Mesendoderm_5d	Sox2 (Engineered)	3.17	0.065
Igf2_Igf2_miICR~dIgf2~Sox2	Sox2	None	H19Enh & H19 & ICR (CTCF) & Sox2	Bl6/C_PL141(Sox2_1_5)_A01	Mesendoderm_5d	Sox2 (Engineered)	2.775	0.086
Igf2_Igf2_miICR~dIgf2~Sox2	Sox2	None	H19Enh & H19 & ICR (CTCF) & Sox2	Bl6/C_PL141(Sox2_1_5)_A03	Mesendoderm_5d	Sox2 (Engineered)	4.5	0.025
Igf2_Igf2_miICR~dIgf2~Sox2	Sox2	None	H19Enh & H19 & ICR (CTCF) & Sox2	Bl6/C_PL141(Sox2_1_5)_A07	Mesendoderm_5d	Sox2 (Engineered)	4.33	0.028
Igf2_Igf2_miICR~Igf2SV	Hprt	dIgf2 Locus	Full-length at Hprt	Bl6/C_dIgf2_C9_PL040(Hprt_3_4)_A02	Mesendoderm_5d	H19 (Engineered)	4.26	0.666
Igf2_Igf2_miICR~Igf2SV	Hprt	dIgf2 Locus	Full-length at Hprt	Bl6/C_dIgf2_C9_PL040(Hprt_3_4)_A02	Mesendoderm_5d	Igf2 (Engineered)	12.045	0.011
Igf2_Igf2_miICR~Igf2SV	Hprt	dIgf2 Locus	Full-length at Hprt	Bl6/C_dIgf2_C9_PL040(Hprt_3_4)_A04	Mesendoderm_5d	H19 (Engineered)	6.274	0.164
Igf2_Igf2_miICR~Igf2SV	Hprt	dIgf2 Locus	Full-length at Hprt	Bl6/C_dIgf2_C9_PL040(Hprt_3_4)_A04	Mesendoderm_5d	Igf2 (Engineered)	10.021	0.055
Igf2_Igf2_miICR~Igf2SV	Igf2	None	Full-length	Bl6/C_PL040(Igf2_1_4)_A09	mESC	H19 (Engineered)	7.638	0.064
Igf2_Igf2_miICR~Igf2SV	Igf2	None	Full-length	Bl6/C_PL040(Igf2_1_4)_A09	mESC	Igf2 (Engineered)	12.737	0.006
Igf2_Igf2_miICR~Igf2SV	Igf2	None	Full-length	Bl6/C_PL040(Igf2_1_4)_A09	Mesendoderm_5d	H19 (Engineered)	3.822	0.902
Igf2_Igf2_miICR~Igf2SV	Igf2	None	Full-length	Bl6/C_PL040(Igf2_1_4)_A09	Mesendoderm_5d	Igf2 (Engineered)	9.518	0.079
Igf2_Igf2_miICR~Igf2SV	Igf2	None	Full-length	Bl6/C_PL040(Igf2_1_4)_B08	mESC	H19 (Engineered)	8.784	0.028
Igf2_Igf2_miICR~Igf2SV	Igf2	None	Full-length	Bl6/C_PL040(Igf2_1_4)_B08	mESC	Igf2 (Engineered)	12.42	0.008
Igf2_Igf2_miICR~Igf2SV	Igf2	None	Full-length	Bl6/C_PL040(Igf2_1_4)_B08	Mesendoderm_5d	H19 (Engineered)	3.674	1
Igf2_Igf2_miICR~Igf2SV	Igf2	None	Full-length	Bl6/C_PL040(Igf2_1_4)_B08	Mesendoderm_5d	Igf2 (Engineered)	8.792	0.133
Igf2_Igf2_miICR~Igf2SV	Igf2	None	Full-length	Bl6/C_PL040(Igf2_1_4)_E08	mESC	H19 (Engineered)	8.971	0.025
Igf2_Igf2_miICR~Igf2SV	Igf2	None	Full-length	Bl6/C_PL040(Igf2_1_4)_E08	mESC	Igf2 (Engineered)	12.346	0.009
Igf2_Igf2_miICR~Igf2SV	Igf2	None	Full-length	Bl6/C_PL040(Igf2_1_4)_E08	Mesendoderm_5d	H19 (Engineered)	3.315	1.282
Igf2_Igf2_miICR~Igf2SV	Igf2	None	Full-length	Bl6/C_PL040(Igf2_1_4)_E08	Mesendoderm_5d	Igf2 (Engineered)	8.056	0.224
Igf2_Igf2_Sox2DistalLCR~dCTCFinICR	Igf2	None	Sox2LCR & H19 & ICR & Igf2	Bl6/C_PL065(Igf2_1_4)_20210813_C05	mESC	H19 (Engineered)	6.625	0.129
Igf2_Igf2_Sox2DistalLCR~dCTCFinICR	Igf2	None	Sox2LCR & H19 & ICR & Igf2	Bl6/C_PL065(Igf2_1_4)_20210813_C05	mESC	Igf2 (Engineered)	4.475	2.713
Igf2_Igf2_Sox2DistalLCR~dCTCFinICR	Igf2	None	Sox2LCR & H19 & ICR & Igf2	Bl6/C_PL065(Igf2_1_4)_20210813_C06	mESC	H19 (Engineered)	6.1	0.186
Igf2_Igf2_Sox2DistalLCR~dCTCFinICR	Igf2	None	Sox2LCR & H19 & ICR & Igf2	Bl6/C_PL065(Igf2_1_4)_20210813_C06	mESC	Igf2 (Engineered)	3.885	4.085
Igf2_Igf2_Sox2DistalLCR~inverted~dCTCFinICR	Igf2	dSox2 Locus	Sox2LCR (inverted) & H19 & ICR & Igf2	Bl6/C_dSox2_B4_PL067(Igf2_1_4)_20220921_G08	mESC	H19 (Engineered)	2.295	2.601
Igf2_Igf2_Sox2DistalLCR~inverted~dCTCFinICR	Igf2	dSox2 Locus	Sox2LCR (inverted) & H19 & ICR & Igf2	Bl6/C_dSox2_B4_PL067(Igf2_1_4)_20220921_G08	mESC	Igf2 (Engineered)	2.225	12.916
Igf2_Igf2_Sox2DistalLCR~inverted~dCTCFinICR	Igf2	None	Sox2LCR (inverted) & H19 & ICR & Igf2	Bl6/C_PL067(Igf2_1_4)_20210813_F03	mESC	H19 (Engineered)	3.835	0.894
Igf2_Igf2_Sox2DistalLCR~inverted~dCTCFinICR	Igf2	None	Sox2LCR (inverted) & H19 & ICR & Igf2	Bl6/C_PL067(Igf2_1_4)_20210813_F03	mESC	Igf2 (Engineered)	3.135	6.872
Igf2_Igf2_Sox2DistalLCR~inverted~dCTCFinICR	Igf2	None	Sox2LCR (inverted) & H19 & ICR & Igf2	Bl6/C_PL067(Igf2_1_4)_20210813_F06	mESC	H19 (Engineered)	2.885	1.728
Igf2_Igf2_Sox2DistalLCR~inverted~dCTCFinICR	Igf2	None	Sox2LCR (inverted) & H19 & ICR & Igf2	Bl6/C_PL067(Igf2_1_4)_20210813_F06	mESC	Igf2 (Engineered)	3.27	6.258
Igf2_Igf2_Sox2DistalLCR~inverted~dCTCFinICR	Igf2	None	Sox2LCR (inverted) & H19 & ICR & Igf2	Bl6/C_PL067(Igf2_1_4)_20210927_C03	mESC	H19 (Engineered)	1.758	3.776
Igf2_Igf2_Sox2DistalLCR~inverted~dCTCFinICR	Igf2	None	Sox2LCR (inverted) & H19 & ICR & Igf2	Bl6/C_PL067(Igf2_1_4)_20210927_C03	mESC	Igf2 (Engineered)	2.623	9.804
Igf2_Igf2_Sox2DistalLCR~inverted~miICR	Igf2	None	Sox2LCR (inverted) & H19 & ICR & Igf2	Bl6/C_PL066(Igf2_1_4)_20210813_E08	mESC	H19 (Engineered)	0.19	11.193
Igf2_Igf2_Sox2DistalLCR~inverted~miICR	Igf2	None	Sox2LCR (inverted) & H19 & ICR & Igf2	Bl6/C_PL066(Igf2_1_4)_20210813_E08	mESC	Igf2 (Engineered)	12.095	0.011
Igf2_Igf2_Sox2DistalLCR~inverted~miICR	Igf2	None	Sox2LCR (inverted) & H19 & ICR & Igf2	Bl6/C_PL066(Igf2_1_4)_20210813_E09	mESC	H19 (Engineered)	-0.445	17.383
Igf2_Igf2_Sox2DistalLCR~inverted~miICR	Igf2	None	Sox2LCR (inverted) & H19 & ICR & Igf2	Bl6/C_PL066(Igf2_1_4)_20210813_E09	mESC	Igf2 (Engineered)	9.425	0.085
Igf2_Igf2_Sox2DistalLCR~miICR	Igf2	None	Sox2LCR & H19 & ICR & Igf2	Bl6/C_PL064(Igf2_1_4)_20210813_B10	mESC	H19 (Engineered)	4.865	0.438
Igf2_Igf2_Sox2DistalLCR~miICR	Igf2	None	Sox2LCR & H19 & ICR & Igf2	Bl6/C_PL064(Igf2_1_4)_20210813_B10	mESC	Igf2 (Engineered)	11.28	0.021
Igf2_Igf2_Sox2DistalLCR~miICR	Igf2	None	Sox2LCR & H19 & ICR & Igf2	Bl6/C_PL064(Igf2_1_4)_20210927_A09	mESC	H19 (Engineered)	3.623	1.036
Igf2_Igf2_Sox2DistalLCR~miICR	Igf2	None	Sox2LCR & H19 & ICR & Igf2	Bl6/C_PL064(Igf2_1_4)_20210927_A09	mESC	Igf2 (Engineered)	12.383	0.008
Igf2_Igf2_Sox2DistalLCR~miICR	Igf2	None	Sox2LCR & H19 & ICR & Igf2	Bl6/C_PL064(Igf2_1_4)_20210927_B07	mESC	H19 (Engineered)	3.905	0.852
Igf2_Igf2_Sox2DistalLCR~miICR	Igf2	None	Sox2LCR & H19 & ICR & Igf2	Bl6/C_PL064(Igf2_1_4)_20210927_B07	mESC	Igf2 (Engineered)	11.18	0.023
Sox2_DistalLCR_H19enh	Sox2	None	Sox2 & H19Enh	Bl6/C_PL055(Sox2_6_7)_20210623_D03	Mesendoderm_5d	Sox2 (Engineered)	2.68	0.092
Sox2_DistalLCR_H19enh	Sox2	None	Sox2 & H19Enh	Bl6/C_PL055(Sox2_6_7)_20210623_D04	Mesendoderm_5d	Sox2 (Engineered)	4.125	0.033
Sox2_DistalLCR_H19enh	Sox2	None	Sox2 & H19Enh	Bl6/C_PL055(Sox2_6_7)_20210623_E01	Mesendoderm_5d	Sox2 (Engineered)	2.185	0.131
Sox2_DistalLCR_H19enh~inverted	Sox2	None	Sox2 & H19Enh (inverted)	Bl6/C_PL056(Sox2_6_7)_20210623_D07	Mesendoderm_5d	Sox2 (Engineered)	2.68	0.092
Sox2_DistalLCR_H19enh~inverted	Sox2	None	Sox2 & H19Enh (inverted)	Bl6/C_PL056(Sox2_6_7)_20210623_D08	Mesendoderm_5d	Sox2 (Engineered)	4.615	0.023
Sox2_DistalLCR_H19enh~inverted	Sox2	None	Sox2 & H19Enh (inverted)	Bl6/C_PL056(Sox2_6_7)_20210623_E05	Mesendoderm_5d	Sox2 (Engineered)	1.39	0.228
Sox2_Sox2_143kb	Igf2	dSox2 Locus	Sox2 & Sox2LCR	Bl6/C_dSox2_B4_PL006(Igf2_1_4)_20201121_A6	Mesendoderm_5d	Sox2 (Engineered)	-1.335	1.517
Sox2_Sox2_143kb	Igf2	dSox2 Locus	Sox2 & Sox2LCR	Bl6/C_dSox2_B4_PL006(Igf2_1_4)_20201121_B4	Mesendoderm_5d	Sox2 (Engineered)	-1.295	1.475
Sox2_Sox2_143kb	Igf2	dSox2 Locus	Sox2 & Sox2LCR	Bl6/C_dSox2_B4_PL006(Igf2_1_4)_20201121_B9	Mesendoderm_5d	Sox2 (Engineered)	-1.302	1.483
Sox2_Sox2_143kb	Sox2	None	Sox2 & Sox2LCR	Bl6/C PL006(Sox2_1_5)_20200808_G11	Mesendoderm_5d	Sox2 (Engineered)	-0.735	1
Sox2_Sox2_143kb	Sox2	None	Sox2 & Sox2LCR	BL6/C PL006(Sox2_1_5)_210224_A10	Mesendoderm_5d	Sox2 (Engineered)	-0.675	0.959
Sox2_Sox2_143kb	Sox2	None	Sox2 & Sox2LCR	BL6/C PL006(Sox2_1_5)_210224_C08	Mesendoderm_5d	Sox2 (Engineered)	-0.79	1.039
Sox2_Sox2_46kbp~dDistalLCR	Igf2	dSox2 Locus	Sox2	Bl6/C_dSox2_B4_PL003(Igf2_1_4)_20201121_E1	Mesendoderm_5d	Sox2 (Engineered)	3.457	0.053
Sox2_Sox2_46kbp~dDistalLCR	Igf2	dSox2 Locus	Sox2	Bl6/C_dSox2_B4_PL003(Igf2_1_4)_20201121_E4	Mesendoderm_5d	Sox2 (Engineered)	2.39	0.113
Sox2_Sox2_46kbp~dDistalLCR	Igf2	dSox2 Locus	Sox2	Bl6/C_dSox2_B4_PL003(Igf2_1_4)_20201121_E5	Mesendoderm_5d	Sox2 (Engineered)	2.33	0.118
Sox2_Sox2_46kbp~dDistalLCR	Sox2	None	Sox2	BL6/C PL003(Sox2_1_5)_20201102_C3	Mesendoderm_5d	Sox2 (Engineered)	4.379	0.027
Sox2_Sox2_46kbp~dDistalLCR	Sox2	None	Sox2	BL6/C PL003(Sox2_1_5)_20201102_C4	Mesendoderm_5d	Sox2 (Engineered)	3.35	0.057
Sox2_Sox2_46kbp~dDistalLCR	Sox2	None	Sox2	BL6/C PL003(Sox2_1_5)_20201102_C6	Mesendoderm_5d	Sox2 (Engineered)	3.21	0.063
Sox2_Sox2_dDistalLCR~H19Enh	Igf2	dSox2 Locus	Sox2 & H19Enh	Bl6/C_dSox2_B4_PL143(Igf2_1_4)_20220812_C06	Mesendoderm_5d	Sox2 (Engineered)	1.087	0.282
Sox2_Sox2_dDistalLCR~H19Enh	Igf2	dSox2 Locus	Sox2 & H19Enh	Bl6/C_dSox2_B4_PL143(Igf2_1_4)_20220812_D04	Mesendoderm_5d	Sox2 (Engineered)	1.745	0.178
Sox2_Sox2_dDistalLCR~H19Enh	Igf2	dSox2 Locus	Sox2 & H19Enh	Bl6/C_dSox2_B4_PL143(Igf2_1_4)_20220812_D05	Mesendoderm_5d	Sox2 (Engineered)	1.19	0.262
Sox2_Sox2_dDistalLCR~H19Enh~inverted	Igf2	dSox2 Locus	Sox2 & H19Enh (inverted)	Bl6/C_dSox2_B4_PL144(Igf2_1_4)_20221122_B09	Mesendoderm_5d	Sox2 (Engineered)	4.295	0.029
Sox2_Sox2_dDistalLCR~H19Enh~inverted	Igf2	dSox2 Locus	Sox2 & H19Enh (inverted)	Bl6/C_dSox2_B4_PL144(Igf2_1_4)_20221122_C08	Mesendoderm_5d	Sox2 (Engineered)	0.635	0.386
Sox2_Sox2_dDistalLCR~H19Enh~inverted	Igf2	dSox2 Locus	Sox2 & H19Enh (inverted)	Bl6/C_dSox2_B4_PL144(Igf2_1_4)_20221122_C09	Mesendoderm_5d	Sox2 (Engineered)	2.485	0.106
Sox2_Sox2_dDistalLCR~H19Enh~inverted	Igf2	dSox2 Locus	Sox2 & H19Enh (inverted)	Bl6/C_dSox2_B4_PL144(Igf2_1_4)_20221122_C12	Mesendoderm_5d	Sox2 (Engineered)	1.93	0.156
Sox2_Sox2_dDistalLCR~H19Enh~inverted	Igf2	dSox2 Locus	Sox2 & H19Enh (inverted)	Bl6/C_dSox2_B4_PL144(Igf2_1_4)_20221122_D02	Mesendoderm_5d	Sox2 (Engineered)	0.675	0.375
Sox2_Sox2_dDistalLCR~H19Enh~inverted	Igf2	dSox2 Locus	Sox2 & H19Enh (inverted)	Bl6/C_dSox2_B4_PL144(Igf2_1_4)_20221122_D07	Mesendoderm_5d	Sox2 (Engineered)	1.245	0.252
Sox2_Sox2_dDistalLCR~H19Enh~inverted	Igf2	dSox2 Locus	Sox2 & H19Enh (inverted)	Bl6/C_dSox2_B4_PL144(Igf2_1_4)_20221122_E12	Mesendoderm_5d	Sox2 (Engineered)	1.31	0.241
