## Supplementary material for "Genomic context sensitizes regulatory elements to genetic disruption": Table S6

### Sheet: Primers
Assay	Forward Primer	Sequence (5’ to 3’)	Reverse Primer	Sequence (5' to 3')	Type of assay
Gapdh	oRB_094	AGAACATCATCCCTGCATCC	oRB_095	CACATTGGGGGTAGGAACAC	qRT-PCR
Sox2 (Engineered)	MSH500	AACCGATGCACCGC	MSH501	GAGCATTATCAGATTTTTCC	qRT-PCR
Sox2 (WT)	MSH502	AGCCGATGCACCGA	MSH503	TGAGCATTATCAGATTTTTCT	qRT-PCR
H19 (Engineered)	oRO_321	GTCCCGGAGATAGCTTT	oRO_322	CTCAGACGGAGATGGAC	qRT-PCR
H19 (WT)	oRO_323	GTCCCGGAGATAGCTTG	oRO_324	CTCAGACGGAGATGGAT	qRT-PCR
Igf2 (Engineered)	oRO_074	CCGTGGCATTGTTGAGGAA	oRO_075	GTATCTGGGGAAGTCGTCCG	qRT-PCR
Igf2(WT)	oRO_071	CCGTGGCATCGTGGAAGAG	oRO_075	GTATCTGGGGAAGTCGTCCG	qRT-PCR
Gata6	oRB_104	TTGCTCCGGTAACAGCAGTG	oRB_105	GTGGTCGCTTGTGTAGAAGGA	qRT-PCR
Wnt6	oRO_817	TGCAACTGCACAACAACGAG	oRO_818	AGCCCATGGCACTTACACTC	qRT-PCR
Efnb1	oRO_819	AGTGGCTTGTGGCTATGGTC	oRO_820	CCAAGCCCTTCCCACTTAGG	qRT-PCR
Sp5	oRO_823	GAATCCGCGGGACCTATGAG	oRO_824	ATGGCAAGTACCCTGGTGTG	qRT-PCR
Sox17	oRB_108	CGCACGGAATTCGAACAGTA	oRB_109	GTCAAATGTCGGGGTAGTTG	qRT-PCR
BSD	oRB_265	TCGCGACGATACAAGTCAGG	oRB_267	CCTCATTGAAAGAGCAACGGC	Genotyping PCR
hmPIGA	oRB_234	GCCTGATTGAAAGAGGGCATAAGGTTATAATTG	oRB_235	GACTGGTTGTACATGACTTTCAGAGG	Genotyping PCR
Igf2/H19 Int (Engineered)	oRO_005	TGAGGCTGGTCCTCTGATTC	oRO_066	CTTCCGTGGCCCCATGCATA	Genotyping PCR
Cas9	oRB_213	TCCTGGAAAAGATGGACGGC	oRB_214	ATCCGCTCGATGAAGCTCTG	Genotyping PCR
H19_Gene_PCR	oRO_375	GTTGAGGACAAATTGGCAGATAGGTAAGTGGCTTGATGGGTCCACGAGACCAATGACTGT	oRO_376	TTTAAGAAGGACATTTGAGTCCGTTCCTTAAACAGCGTGAGAGTCCTGACAAACGTGACG	DNA for payload assembly
Igf2_Gene_PCR1	oRO_439	TTTCTTTCCCCTGCCCCCCCAACCTCATCCCATGAGTCGCATTATATTGAAATGGTTATATAGCAGACATATAGATGCTATGGATGGGTA	oRO_383	ACCTGGAGACAGTCCGCG	DNA for payload assembly
Igf2_Gene_PCR2	oRO_384	AATTTGATTCACTGATGGTTGCTGGAC	oRO_385	GGGGAGGGGGTGTGTAAGTT	DNA for payload assembly
Igf2_Gene_PCR3	oRO_386	CACTTTTCCTTCCTGTCTCATTGGC	oRO_387	TGTAGAGACTGGCCCTGAAGGACCA	DNA for payload assembly
Igf2_Gene_PCR4	oRO_388	GGGACCATAAAACATTATCCAAATATAGGGAGAC	oRO_389	GTTCAGACACTAAAACAATTACATAGTGGTATGGCT	DNA for payload assembly
Igf2_Gene_PCR5	oRO_390	TGCCAATCTGCAAGCCTGGGA	oRO_453	AGTACTTCAGTAGGATAGGGAGACCATACTGTGCCTCCGGTTGACTGGGGTGACCAAGACCAGACTTGAGTACGTGCCTTAAACAGCAC	DNA for payload assembly
Igf2/H19 left HA	oRO_042	GGTGggtctcACCCTCATCGTGCCCATAGCAATGATGGGCCCAGGTGAAGAGTCAACC	oRO_041	GGTGggtctcACGTTTTGCTATGGGCACGATGCTG	Homology arms (HAs) cloning
Igf2/H19 right HA	oRO_045	GGTGggtctcGTATGAGAGCTGGGATAATCTCTTTG	oRO_046	GGTGggtctcAGGATGAGATTATCCCAGCTCTGGGAGGAGCTATTTTAGAAGGACTCCC	Homology arms (HAs) cloning

### Sheet: Genotyping Primers
Integration Site	LP/PL/Deletion	Integrated DNA	Left junction				Right junction
			Forward primer	Sequence (5’ to 3’)	Reverse primer	Sequence (5' to 3')	Forward primer	Sequence (5’ to 3’)	Reverse primer	Sequence (5' to 3')
Igf2	LP300	Landing pad	oRO_064	ATGAGAACCCGGAAAGAGGG	oRO_057	CCAACTTCTCGGGGACTGTG	oRO_060	ACCCACAGCTTCTCAACGG	oRO_065	GAGGTCTTTGGAAGGCATGG
Hprt	LP300	Landing pad	oRB_343	ACCCAGCCTTTGATCATGTTTG	oJML0189	GGGACTGTGGGCGATGTG	oRO_060	ACCCACAGCTTCTCAACGG	oRB_350	CAGGACACCCAGTTTTCTAGTGG
Igf2	PL040	Igf2_Igf2_miICR~Igf2SV	oRO_204	GCCCAGGTGAAGAGTCAACC	oRO_205	CCATTCTGGTTTCTGATGTGAAGC	oRO_208	CGTCATCCTACCCATGTGGG	oRO_209	CCATGGAAGGCATTTTCAAAGAGA
Igf2	PL041	Igf2_Igf2_dEnh~miICR~Igf2SV	oRO_204	GCCCAGGTGAAGAGTCAACC	oRO_212	CCCAGTACCCACCTGTCG	oRO_208	CGTCATCCTACCCATGTGGG	oRO_209	CCATGGAAGGCATTTTCAAAGAGA
Igf2	PL059	Igf2_Igf2_dCTCFinICR	oRO_204	GCCCAGGTGAAGAGTCAACC	oRO_205	CCATTCTGGTTTCTGATGTGAAGC	oRO_208	CGTCATCCTACCCATGTGGG	oRO_209	CCATGGAAGGCATTTTCAAAGAGA
Igf2	PL060	Igf2_Igf2_dEnh~dCTCFinICR	oRO_204	GCCCAGGTGAAGAGTCAACC	oRO_212	CCCAGTACCCACCTGTCG	oRO_208	CGTCATCCTACCCATGTGGG	oRO_209	CCATGGAAGGCATTTTCAAAGAGA
Igf2	PL089	Igf2_Igf2_miICR~H19Igf2Swap	oRO_204	GCCCAGGTGAAGAGTCAACC	oRO_205	CCATTCTGGTTTCTGATGTGAAGC	oRO_208	CGTCATCCTACCCATGTGGG	oRO_209	CCATGGAAGGCATTTTCAAAGAGA
Igf2	PL090	Igf2_Igf2_dCTCFinICR~H19Igf2Swap	oRO_204	GCCCAGGTGAAGAGTCAACC	oRO_205	CCATTCTGGTTTCTGATGTGAAGC	oRO_208	CGTCATCCTACCCATGTGGG	oRO_209	CCATGGAAGGCATTTTCAAAGAGA
Hprt	PL040	Igf2_Igf2_miICR~Igf2SV	oRB_442	CCTTAAGCCCCCACTAGGTT	oRO_205	CCATTCTGGTTTCTGATGTGAAGC	oRO_208	CGTCATCCTACCCATGTGGG	oRB_373	TGCTTCTCTAGGGCACACAG
Hprt	PL041	Igf2_Igf2_dEnh~miICR~Igf2SV	oRB_442	CCTTAAGCCCCCACTAGGTT	oRO_212	CCCAGTACCCACCTGTCG	oRO_208	CGTCATCCTACCCATGTGGG	oRB_373	TGCTTCTCTAGGGCACACAG
Hprt	PL059	Igf2_Igf2_dCTCFinICR	oRB_442	CCTTAAGCCCCCACTAGGTT	oRO_205	CCATTCTGGTTTCTGATGTGAAGC	oRO_208	CGTCATCCTACCCATGTGGG	oRB_373	TGCTTCTCTAGGGCACACAG
Hprt	PL060	Igf2_Igf2_dEnh~dCTCFinICR	oRB_442	CCTTAAGCCCCCACTAGGTT	oRO_212	CCCAGTACCCACCTGTCG	oRO_208	CGTCATCCTACCCATGTGGG	oRB_373	TGCTTCTCTAGGGCACACAG
Igf2	PL085	Igf2_Igf2_inverted~miICR	oRO_204	GCCCAGGTGAAGAGTCAACC	oRO_208	CGTCATCCTACCCATGTGGG	oRO_205	CCATTCTGGTTTCTGATGTGAAGC	oRO_209	CCATGGAAGGCATTTTCAAAGAGA
Igf2	PL086	Igf2_Igf2_inverted~dCTCFinICR	oRO_204	GCCCAGGTGAAGAGTCAACC	oRO_208	CGTCATCCTACCCATGTGGG	oRO_205	CCATTCTGGTTTCTGATGTGAAGC	oRO_209	CCATGGAAGGCATTTTCAAAGAGA
Igf2	PL087	Igf2_Igf2_inverted~dEnh~miICR	oRO_204	GCCCAGGTGAAGAGTCAACC	oRO_208	CGTCATCCTACCCATGTGGG	oRO_212	CCCAGTACCCACCTGTCG	oRO_209	CCATGGAAGGCATTTTCAAAGAGA
Igf2	PL088	Igf2_Igf2_inverted~dEnh~dCTCFinICR	oRO_204	GCCCAGGTGAAGAGTCAACC	oRO_208	CGTCATCCTACCCATGTGGG	oRO_212	CCCAGTACCCACCTGTCG	oRO_209	CCATGGAAGGCATTTTCAAAGAGA
Igf2	PL006	Sox2_Sox2_143kb	oRO_064	ATGAGAACCCGGAAAGAGGG	oRB_212	GATCTCTGGTGTACCAGTGTGTCC	oRB_296	AGACTTGTTTTCCTCCTGCCT	oRO_065	GAGGTCTTTGGAAGGCATGG
Igf2	PL003	Sox2_Sox2_46kbp~dDistalLCR	oRO_064	ATGAGAACCCGGAAAGAGGG	oRB_212	GATCTCTGGTGTACCAGTGTGTCC	oLM1263	GGGAGGGGGCCCTGCCG	oRO_065	GAGGTCTTTGGAAGGCATGG
Sox2	PL006	Sox2_Sox2_143kb	oRB_303	GGCCAGGAAGGGATATTTGAGA	oRB_212	GATCTCTGGTGTACCAGTGTGTCC	oRB_296	AGACTTGTTTTCCTCCTGCCT	oRB_299	GCCACTGAGACCGAGGT
Sox2	PL003	Sox2_Sox2_46kbp~dDistalLCR	oRB_303	GGCCAGGAAGGGATATTTGAGA	oRB_212	GATCTCTGGTGTACCAGTGTGTCC	oLM1263	GGGAGGGGGCCCTGCCG	oRB_301	GCCCAGAATTCCCTCTCCGTC
Sox2	PL055	Sox2_DistalLCR_H19enh	oRB_313	CACAATTCCAGTGGGTCAGAAG	oMSH677	CCTAAGGGTGGGACAGCGA	oMSH674	TGCCATCCCATGAGCCTCCT	oRB_315	CATCACATTCCCAGTGGGTCAG
Sox2	PL056	Sox2_DistalLCR_H19enh~inverted	oRB_313	CACAATTCCAGTGGGTCAGAAG	oMSH674	TGCCATCCCATGAGCCTCCT	oMSH677	CCTAAGGGTGGGACAGCGA	oRB_315	CATCACATTCCCAGTGGGTCAG
Igf2	PL143	Sox2_Sox2_dDistalLCR~H19Enh	oRO_204	GCCCAGGTGAAGAGTCAACC	oRB_212	GATCTCTGGTGTACCAGTGTGTCC	oRO_568	AGCCTTACTGCAAGGAGTCAGA	oRO_209	CCATGGAAGGCATTTTCAAAGAGA
Igf2	PL144	Sox2_Sox2_dDistalLCR~H19Enh~inverted	oRO_204	GCCCAGGTGAAGAGTCAACC	oRB_212	GATCTCTGGTGTACCAGTGTGTCC	oRO_205	CCATTCTGGTTTCTGATGTGAAGC	oRO_209	CCATGGAAGGCATTTTCAAAGAGA
Igf2	PL141	Igf2_Igf2_miICR~dIgf2~Sox2	oRO_204	GCCCAGGTGAAGAGTCAACC	oRO_205	CCATTCTGGTTTCTGATGTGAAGC	oRO_208	CGTCATCCTACCCATGTGGG	oRO_209	CCATGGAAGGCATTTTCAAAGAGA
Igf2	PL142	Igf2_Igf2_dCTCFinICR~dIgf2~Sox2	oRO_204	GCCCAGGTGAAGAGTCAACC	oRO_205	CCATTCTGGTTTCTGATGTGAAGC	oRO_208	CGTCATCCTACCCATGTGGG	oRO_209	CCATGGAAGGCATTTTCAAAGAGA
Sox2	PL141	Igf2_Igf2_miICR~dIgf2~Sox2	oRB_312	CTGTTTGCCCAAGTCTGAAGTAG	oRO_205	CCATTCTGGTTTCTGATGTGAAGC	oRO_208	CGTCATCCTACCCATGTGGG	oRB_301	GCCCAGAATTCCCTCTCCGTC
Sox2	PL142	Igf2_Igf2_dCTCFinICR~dIgf2~Sox2	oRB_312	CTGTTTGCCCAAGTCTGAAGTAG	oRO_205	CCATTCTGGTTTCTGATGTGAAGC	oRO_208	CGTCATCCTACCCATGTGGG	oRB_301	GCCCAGAATTCCCTCTCCGTC
Igf2	PL064	Igf2_Igf2_Sox2DistalLCR~miICR	oRO_204	GCCCAGGTGAAGAGTCAACC	oMSH612	ACCAAAGACTGTAAAACGCTAGACCCGACa	oRO_208	CGTCATCCTACCCATGTGGG	oRO_209	CCATGGAAGGCATTTTCAAAGAGA
Igf2	PL065	Igf2_Igf2_Sox2DistalLCR~dCTCFinICR	oRO_204	GCCCAGGTGAAGAGTCAACC	oMSH612	ACCAAAGACTGTAAAACGCTAGACCCGACa	oRO_208	CGTCATCCTACCCATGTGGG	oRO_209	CCATGGAAGGCATTTTCAAAGAGA
Igf2	PL066	Igf2_Igf2_Sox2DistalLCR~inverted~miICR	oRO_204	GCCCAGGTGAAGAGTCAACC	oMSH623	TGGCATTGTCCCCAGGTTAGCGT	oRO_208	CGTCATCCTACCCATGTGGG	oRO_209	CCATGGAAGGCATTTTCAAAGAGA
Igf2	PL067	Igf2_Igf2_Sox2DistalLCR~inverted~dCTCFinICR	oRO_204	GCCCAGGTGAAGAGTCAACC	oMSH623	TGGCATTGTCCCCAGGTTAGCGT	oRO_208	CGTCATCCTACCCATGTGGG	oRO_209	CCATGGAAGGCATTTTCAAAGAGA
HIDAD	Deletion*	None	oRO_515	TGCATCCACACCCCTGTAAT					oRO_516	GTGAGAATGTTCCAGCCTTGA
Syt8	Deletion*	None	oRO_517	GCCCAGAAGCTTGTCTCCTA					oRO_518	AGCACTGTTATATGGCCTAGCTG
Lsp1	Deletion*	None	oRO_519	GGGTAAAAGTGCCACTCAAGG					oRO_520	CTGTATCTGTCCCCTCCAGC
Sox2	Deletion*	None	oRB_312	CTGTTTGCCCAAGTCTGAAGTAG					oRB_301	GCCCAGAATTCCCTCTCCGTC
Igf2	Deletion	pDONOR-tagBFP-PSM-EGFP	oRO_039	AACTAGCGAGAAATGGAGAGTCG	oRO_435	GCGCTATTTAGAAAGAGAGAGC	oRO_040	TGCATGTGCATATGTGGGACC	oRO_436	ACCGATAAAACACATGCGTC
*Deletions were screened with a single PCR spanning the deleted region

### Sheet: gRNAs
gRNA Name	gRNA Sequence (5' to 3')	Allele specificity
mIgf2_1b	CATCGTGCCCATAGCAATGA	B6 (PAM)
mIgf2_4b	GAGATTATCCCAGCTCTGGG	B6 (seed)
mIgf2_2b	CTTCTCTATAGGTTTGAAGA	B6 (PAM and seed)
mIgf2_5	AATATAATGCGACTCATGGG	none
mIgf2_6	CTACTATCAGTGATAGAATG	none
mIgf2_7	CAAAGGAGACCATTCCGGAA	none
mIgf2_8	CCGTCGCAGCCGTGGCATCG	none
mIgf2_12	ATGTGTGCATTAGTGGATGG	none
mIgf2_13	ACTGCAACTCGGCTAAAAAG	none
mIgf2_15	ATCATAGTAGATCCTTCTAG	none
mIgf2_16	AGTTACAGTCATTGGTCTCG	none
mIgf2_23	TTATTAGTTATCTTACAGTC	none
mSox2_13	GACCCGTCTTAACCAACCAA	none
URA3	GAGTAAAAAATTGTACTTGG	none
mIgf2_26b	GGCCCGAGGAACAGAGCATT	B6 (PAM and seed)
mIgf2_27b	CGAGCCACCATAAATTAGAT	B6 (PAM)
mIgf2_28b	GAAAAATCAGAAGCACGACG	B6 (PAM and seed)
mIgf2_29b	AGTGGGAAAAAAACGGTGCC	B6 (PAM)
mIgf2_30b	CATGCAAAACAGAAGTTAAG	B6 (PAM)
mSox2-5p-1	CAAGTCTGAAGTAGTTCAGG	B6 (PAM)
mSox2-3p-5	GAGCTGCAAAGGCTCCCGTT	B6 (PAM)

### Sheet: Synthetic DNA
gBlock Name	gBlock Sequence (5' to 3')
gbRO_001	CTAAGCGGATCCCTGACTTCTCCTAGTCTCTAATCTCAGCTTTGCAACTTCTTGCTACAGTTCCTAGGTTACCTGGGACATTGCAATGGTTGAACCCCAGCCTCTGCTTTTATGGCTATGGGGTTTCGGTGGACGCACGCACGCGGCAGTTTCTATGTCTCCCGCCTATAACCGATTCTGTATTGAGTTTGGATTGAACAGATCTGGCTAGCTTGAGGAGTCCCAAGGCAGAAGGGGACCATTCCGTAAGTGCACAAATGCCTGATCCCTTTGTTGAACCTGGGGTACTCAAAGCTTTGTCACAGCGGACCCCAACCTATGCCGCGTCTGCCGAGCAATATGTAGTATTGTACTGCCACCAGGTGGCATCTTCTGTCCATTTAGCTATAGCCAAATCTG…
gbRO_002	TAAGGTAGCTACCAATATTTAGTTTCTAAGCCTTGCGACAGACCTCCCACTTAGATTGCCACGCATAGAGCTAGCGAGTCAGCGAAAAGCATGACGCGCTTTCAAGCGTGGCGAGTATGTGAACCAAGGCTTCGGACAGGACTATATACTTAGGTTTGATCTCGCCCCGAGAACTGTAAACCTCAACATTTATAGATTATtagggataacagggtaatataacttcgtataggatactttatacgaagttatTGATGGCTTCACATCAGAAACCAGAATGGTGGGATTTGAGCTCACAAGACATAAAAACGGTGAAAATTCCACAAGGACACTTTGAAGATTGGCACACAGCTCAGTGGTAGAGCGTATATTCAGCATGCATGAGACCCCCAGAGCTGC…
gbRO_003	TAAGGTAGCTACCAATATTTAGTTTCTAAGCCTTGCGACAGACCTCCCACTTAGATTGCCACGCATAGAGCTAGCGAGTCAGCGAAAAGCATGACGCGCTTTCAAGCGTGGCGAGTATGTGAACCAAGGCTTCGGACAGGACTATATACTTAGGTTTGATCTCGCCCCGAGAACTGTAAACCTCAACATTTATAGATTATtagggataacagggtaatataacttcgtataggatactttatacgaagttatATGAGTCGCATTATATTGAAGTCCACGAGACCAATGACTGTAACTGTATTTATTGATGGACCCAGGACCTCTGGTGAGGCCCTGGTGAGGAGGGGCAAAGGATGAAGTAGGGCATGTTGAACACTTTATGATGGAACTGCTTCCAGA…
gbRO_004	AGGAACCTATCTAGCTGGAAGGAGGGGCTGAGAAGTGGTAGGAGGCCCCAACCCTAGGTCTTCCTCATGGCCACCTTGCTTAGAACTCACAACTGGTCATTTTTGAGAAGTGGAGTTCTGGCTCATGCCCAGGGCTTATGGGATCCCTTCAGTACGTCATCCTACCCATGTGGGATGCCTGTCTTCTTCTGAGCACTAAGAGTCACTTGGATAGTCTGAGAGCAGCTGGGGCTATTCTCTGTCCTCCCataacttcgtatagcatacattatacgaagttattagggataacagggtaatTTTAGGGTAGCATCAGGAATCTGAACCCTCAGAAAGTGGGGATCCCGGGTATAGACCTTTATCTGCGGTTCAAGTTAGGCATAAGGCTGCATGCTACCT…
gbRO_005	AGTGGCTAACCCCCAGCCTTTGTCCTAGTCTGCTTGACTGACCTTATCTGGCCGCAGTGGTTTCAACAAGGTAGTAGCTAATTTGGGCACTCCTCACCGTCCCTTTTCTGGGTGAGTCGTCACGTTTGTCAGGACTCTCTTGCGATGAGTTTTATTAGTTATCTTACAGTCTGGTCTTGGTCACCCCAGTCAACCGGAGGCACAGTATGGTCTCCCTATCCTACTGAAGTACTACTATCAGTGATAGAataacttcgtatagcatacattatacgaagttattagggataacagggtaatTTTAGGGTAGCATCAGGAATCTGAACCCTCAGAAAGTGGGGATCCCGGGTATAGACCTTTATCTGCGGTTCAAGTTAGGCATAAGGCTGCATGCTACCT…
gbRO_013	TACCTGGGACATTGCAATGGTTGAACCCCAGCCTCTGCTTTTATGGCTATGGGGTTTCGGTGGACGCACGCACGCGGCAGTTTCTATGTCTCCCGCCTATAACCGATTCTGTATTGAGTTTGGATTGAACAGATCTGGCTAGCTTGAGGAGTCCCAAGGCAGAAGGGGACCATTCCGTAAGTGCACAAATGCCTGATCCCTTTGTTGAACCTGGGGTACTCAAAGCTTTGTCACAGCGGACCCCAACCTATGCCGCGTCTGCCGAGCAATATGTAGTATTGTATAGCCAAATCTGCACAGCGTGGAGAGTGAACCGATCGATCGTGAAGGGCGCAAGACTGAAGGAGCTACCCAAGAAATGTGTGTTGTACCACCCCATGACCCTTATGAATCATTGAA…
gbRO_014	AGGTAGCTACCAATATTTAGTTTCTAAGCCTTGCGACAGACCTCCCACTTAGATTGCCACGCATAGAGCTAGCGAGTCAGCGAAAAGCATGACGCGCTTTCAAGCGTGGCGAGTATGTGAACCAAGGCTTCGGACAGGACTATATACTTAGGTTTGATCTCGCCCCGAGAACTGTAAACCTCAACATTTATAGATTATtagggataacagggtaatataacttcgtataggatactttatacgaagttatGTCGGGTCTAGCGTTTTACAGTCTTTGGTTTGAGAGTCCCAATCCCAGAGAAGACTCAACAGCCAAAAGGCAAGTCAAGGTGGTGCACCCCCCACCCCCTAGTGTCTTCAACAGTCCTCAAGATCTGATCTGCTCTTGGTCTCTGCTTC…
gbRO_015	CTCTGGCGGAGAGGAAGCGAGCTTTCCTCTCCCCCAGGCCGACCCTCCTCTGCCTTCCTCACATTCTTCCACTGTCTGGGTCATGCTGGGACTGGCCCTGCAGTCTCAGGCATCTTGGGCTCTGGCATTGTCCCCAGGTTAGCGTCTCTCACCCAGGTGTCCTTGAGGAAGCTCCTTGGAGACTTGTTTTCCTCCTGCCTTGGTGAAGCTCTTGATCCTGAGCAGCTGAAAGCGAGCTGCAAAGGCTCCCGACCAATGACTGTAACTGTATTTATTGATGGACCCAGGACCTCTGGTGAGGCCCTGGTGAGGAGGGGCAAAGGATGAAGTAGGGCATGTTGAACACTTTATGATGGAACTGCTTCCAGACTAGGCGAGGGGAAGGCGAGGCCTCAAGCA…
gbRO_016	AGGTAGCTACCAATATTTAGTTTCTAAGCCTTGCGACAGACCTCCCACTTAGATTGCCACGCATAGAGCTAGCGAGTCAGCGAAAAGCATGACGCGCTTTCAAGCGTGGCGAGTATGTGAACCAAGGCTTCGGACAGGACTATATACTTAGGTTTGATCTCGCCCCGAGAACTGTAAACCTCAACATTTATAGATTATtagggataacagggtaatataacttcgtataggatactttatacgaagttatGGGAGCCTTTGCAGCTCGCTTTCAGCTGCTCAGGATCAAGAGCTTCACCAAGGCAGGAGGAAAACAAGTCTCCAAGGAGCTTCCTCAAGGACACCTGGGTGAGAGACGCTAACCTGGGGACAATGCCAGAGCCCAAGATGCCTGAGACT…
gbRO_017	CATACCCATGGCTGCACCTGATATCCAGAACCCAGTGACATCACTCACTCCAGAGCACCAGACACTGGTCTAGAACTCCATGCAGTCCACTTGACAGTATAGAAGCAGAGACCAAGAGCAGATCAGATCTTGAGGACTGTTGAAGACACTAGGGGGTGGGGGGTGCACCACCTTGACTTGCCTTTTGGCTGTTGAGTCTTCTCTGGGATTGGGACTCTCAAACCAAAGACTGTAAAACGCTAGACCCGACGACCAATGACTGTAACTGTATTTATTGATGGACCCAGGACCTCTGGTGAGGCCCTGGTGAGGAGGGGCAAAGGATGAAGTAGGGCATGTTGAACACTTTATGATGGAACTGCTTCCAGACTAGGCGAGGGGAAGGCGAGGCCTCAAGCA…
gbRO_022	CAGGACAGCAAGGGGGAGGATTGGGAAGAgAATAGCAGGCATGCTGGGGATAAGGTAGCTACCAATATTTAGTTTCTAAGCCTTGCGACAGACCTCCCACTTAGATTGCCACGCATAGAGCTAGCGAGTCAGCGAAAAGCATGACGCGCTTTCAAGCGTGGCGAGTATGTGAACCAAGGCTTCGGACAGGACTATATACTTAGGTTTGATCTCGCCCCGAGAACTGTAAACCTCAACATTTATAGATTATataacttcgtataggatactttatacgaagttatGGGAGGACAGAGAATAGCCCCAGCTGCTCTCAGACTATCCAAGTGACTCTTAGTGCTCAGAAGAAGACAGGCATCCCACATGGGTAGGATGACGTACTGAAGGGATCCCATAAGC…
gbRO_023	GCATCACTATGCTCAGCTTCCAGAATCATCATTGTGTTCTGTGCTACTTTTAAAAAACTCTTGACCTTTGCAGCTCTGGGGGTCTCATGCATGCTGAATATACGCTCTACCACTGAGCTGTGTGCCAATCTTCAAAGTGTCCTTGTGGAATTTTCACCGTTTTTATGTCTTGTGAGCTCAAATCCCACCATTCTGGTTTCTGATGTGAAGCCATCAataacttcgtatagcatacattatacgaagttatTTTAGGGTAGCATCAGGAATCTGAACCCTCAGAAAGTGGGGATCCCGGGTATAGACCTTTATCTGCGGTTCAAGTTAGGCATAAGGCTGCATGCTACCTTGTCACACCTACACTGCTCGAAGTAAATATGGGAAGCGTGCGACCTGGCT…
gbRO_024	TGCCCCAGTACCCACCTGTCGTCCATCTCCGTCTGAGGGCAACTGGGTGTGGCCGTGTGCTTGAGGCCTCGCCTTCCCCTCGCCTAGTCTGGAAGCAGTTCCATCATAAAGTGTTCAACATGCCCTACTTCATCCTTTGCCCCTCCTCACCAGGGCCTCACCAGAGGTCCTGGGTCCATCAATAAATACAGTTACAGTCATTGGTCTCGTGGACTTCAATATAATGCGACTCATataacttcgtatagcatacattatacgaagttatTTTAGGGTAGCATCAGGAATCTGAACCCTCAGAAAGTGGGGATCCCGGGTATAGACCTTTATCTGCGGTTCAAGTTAGGCATAAGGCTGCATGCTACCTTGTCACACCTACACTGCTCGAAGTAAATATGG…
gbRO_027	CATACCATAGCTTCTTGGCATCCCATGAGGCCTTTCGCTGTGTGCCATCCCATGAGCCTCCTATCCCAGTGCCACCCACCTTTTCATAAGCCATCTCCTATTCCCCATTCCATCCTAGAGGCCCTCCCCATTTCATTATCCCCTTCATCATGGATGGTGTACCCTATCCCTTTTATTCCCCTTCCCTCATTTCTTTCCCCTGCCCCCCCAACCTCATCCCATGAGTCGCATTATATTGAAATGGTTATATAGCAGACATATAGATGCTATGGATGGGTAGGTAGATAGATTGATAGGTAGATGAATGTGTGCATTAGTGGATGGGGGATAGATGAGAGGGTGAGTGGGTGCATGGGTGGCGAATGGGTAAATGGGCAAGGATAGGTGGGTGGATGTAGG…
gbRO_035	CATACCATAGCTTCTTGGCATCCCATGAGGCCTTTCGCTGTGTGCCATCCCATGAGCCTCCTATCCCAGTGCCACCCACCTTTTCATAAGCCATCTCCTATTCCCCATTCCATCCTAGAGGCCCTCCCCATTTCATTATCCCCTTCATCATGGATGGTGTACCCTATCCCTTTTATTCCCCTTCCCTCATTTCTTTCCCCTGCCCCCCCAACCTCATCCCATGAGTCGCATTATATTGAAATGGTTATATAGCAGACATATAGATGCTATGGATGGGTAGGTAGATAGATTGATAGGTAGATGAATGTGTGCATTAGTGGATGGGGGATAGATGAGAGGGTGAGTGGGTGCATGGGTGGCGAATGGGTAAATGGGCAAGGATAGGTGGGTGGATGTAGG…
gbRO_042	GTAGGTAGATGAATGAGTGAATAGGTGGATGAATGGGTTGGTGAGTGAATTAGAGTATGGGTGGGTAGAATGATGGGTAGGTGGGTAAACATATGGCTAGGTAGATGAGAGGTTAGGTGGATGAATAGGTTGATATGGGATGTGTGGCTGAATGGACAGGTAGAGGAGTTGGTGGATAGATGGGAGGTGGGTTGAGGACAAATTGGCAGATAGGTAAGTGGCTTGATGGTTCAGTGTCCATATTTCAAAAATTTATTTATCTCAAACTGTGCATAATGGAGTAAAAACTTAAGTTGAAAATGTAGCTGTTATAAGGATGGTATTAGTTCAAATATATACATGGATTCTCGGCAGCCTGATTCCAATAACAGAGCCGAATCTTTTAAAATACAACTACGG…
gbRO_043	TTTTTAAATAAAGAGCTTAAACCATCAGGGTTACTTATTTTCTTTCTTTCTTTCTTTTTTTTCCCTGCAATACTCTCGCGGCCCCTCCTCCCCTCATCTACCCCAACTCTGCCTAAAGAAAACGTTCACAAGGGTATCTGCCGGCCACGCTGTTTAAGGAACGGACTCAAATGTCCTTCTTAAAGGACAGCTGCTGAGATGGGGCTCAGATAACAAGTATTGCCTGAAGTCACATTTAAACTCTGAGACCTTTGTTCCTGGCTTTGAGGGA
gbRO_044	AGAACTTGGAAGAGGCAGGCAGATCTCTATGACTTTGAGGTCACCCTGGTCTACAGAGCAAGTTACAGGATAGCCATGGCTGCACAGAGAAACCCCGTCTCGACCCTCCACCCCTGCATTATGTTTTATTATGCTGAGGGTCATCACACAAGGTTAACTTCCTAACTATGTCCTAAGCCTATCTCTCCAAGGCTGCTCACCCGTGTGACCCGTCTTAACCAACTGATGGCTTCACATCAGAAACCAGAATGGTGGGATTTGAGCTCACAAGACATAAAAACGGTGAAAATTCCACAAGGACACTTTGAAGATTGGCACACAGCTCAGTGGTAGAGCGTATATTCAGCATGCATGAGACCCCCAGAGCTGCAAAGGTCAAGAGTTTTTTAAAAGTAGCAC…
gbRO_045	AGCCTTACTGCAAGGAGTCAGATTTACTGTGCAGTCTACATTATGCCTCGGGAGTTGGGATTAGTGTGAGGACTCAGAGTCATCCAGGCAGGACCTTGGGAGCAGTGTAGAATCCAGGTTTCTGGCTGGGCCCACCATCTCTCATTGCTAAGGATGTCCTTCACCTCCCCAGCCTCTCTGTCTTGAGGGACCCTGCTCACAGCCCTGCCTCTGTCTCCGTATGGCACTCTGGCATTTTTTAATTGTGATGataacttcgtatagcatacattatacgaagttattagggataacagggtaatTTTAGGGTAGCATCAGGAATCTGAACCCTCAGAAAGTGGGGATCCCGGGTATAGACCTTTATCTGCGGTTCAAGTTAGGCATAAGGCTGCATGCTAC…
gbRO_046	GCAATGGTGGTACATGGCTTTAATCCCAGAACTTGGAAGAGGCAGGCAGATCTCTATGACTTTGAGGTCACCCTGGTCTACAGAGCAAGTTACAGGATAGCCATGGCTGCACAGAGAAACCCCGTCTCGACCCTCCACCCCTGCATTATGTTTTATTATGCTGAGGGTCATCACACAAGGTTAACTTCCTAACTATGTCCTAAGCCTATCTCTCCAAGGCTGCTCACCCGTGTGACCCGTCTTAACCAACCATCACAATTAAAAAATGCCAGAGTGCCATACGGAGACAGAGGCAGGGCTGTGAGCAGGGTCCCTCAAGACAGAGAGGCTGGGGAGGTGAAGGACATCCTTAGCAATGAGAGATGGTGGGCCCAGCCAGAAACCTGGATTCTACACTGC…
gbRO_047	GCCTCTGCCTCCCAAGTTCTGGGATTAAAGGCAAGCATCACTATGCTCAGCTTCCAGAATCATCATTGTGTTCTGTGCTACTTTTAAAAAACTCTTGACCTTTGCAGCTCTGGGGGTCTCATGCATGCTGAATATACGCTCTACCACTGAGCTGTGTGCCAATCTTCAAAGTGTCCTTGTGGAATTTTCACCGTTTTTATGTCTTGTGAGCTCAAATCCCACCATTCTGGTTTCTGATGTGAAGCCATCAataacttcgtatagcatacattatacgaagttattagggataacagggtaatTTTAGGGTAGCATCAGGAATCTGAACCCTCAGAAAGTGGGGATCCCGGGTATAGACCTTTATCTGCGGTTCAAGTTAGGCATAAGGCTGCATGCTAC…
oRO_089_mIgf2_SynonymVars	GGTCGCAGCTGCGGAAGCAGCATTCCTCAACAATGCCACGGCTGCGACGGTTGGCACGGC
gbURA3	TCGGGGCTGGCTTAACTATGCGGCATCAGAGCAGATTGTACTGAGAGTGCACCATACCACAGCTTTTCAATTCAATTCATCATTTTTTTTTTATTCTTTTTTTTGATTTCGGTTTCTTTGAAATTTTTTTGATTCGGTAATCTCCGAACAGAAGGAAGAACGAAGGAAGGAGCACAGACTTAGATTGGTATATATACGCATATGTAGTGTTGAAGAAACATGAAATTGCCCAGTATTCTTAACCCAACTGCACAGAACAAAAACCTGCAGGAAACGAAGATAAATCATGTCGAAAGCTACATATAAGGAACGTGCTGCTACTCATCCTAGTCCTGTTGCTGCCAAGCTATTTAATATCATGCACGAAAAGCAAACAAACTTGTGTGCTTCATTGGATGT…
gbMSH028	TGCCATCCCATGAGCCTCCTATCCCAGTGCCACCCACCTTTTCATAAGCCATCTCCTATTCCCCATTCCATCCTAGAGGCCCTCCCCATTTCATTATCCCCTTCATCATGGATGGTGTACCCTATCCCTTTTATTCCCCTTCCCTCATTTCTTTCCCCTGCCCCCCCAACCTCCCCCCATGAGTCGCATTATATTGAAGTataacttcgtatagcatacattatacgaagttattagggataacagggtaatTTTAGGGTAGCATCAGGAATCTGAACCCTCAGAAAGTGGGGATCCCGGGTATAGACCTTTATCTGCGGTTCAAGTTAGGCATAAGGCTGCATGCTACCTTGTCACACCTACACTGCTCGAAGTAAATATGGGAAGCGTGCGACCTGGC
gbMSH029	AGATTGCCACGCATAGAGCTAGCGAGTCAGCGAAAAGCATGACGCGCTTTCAAGCGTGGCGAGTATGTGAACCAAGGCTTCGGACAGGACTATATACTTAGGTTTGATCTCGCCCCGAGAACTGTAAACCTCAACATTTATAGATTATtagggataacagggtaatataacttcgtataggatactttatacgaagttatCTTAACCCTGGGAAGTGGATGGCTGCAGTGTTTCTTTTAAGATGAAGAACCAAGCAAGAGCCCAGCATGGTGATACTTAGCTTTAATCCCAGGGTTTGGGAGACTGAGGTAGGATTGCTGAGAATTTGCAGCCCATCTGGGCTCTAGAGAGAGACCACGTCTCAAAAATACCAAAGCAAGCAAACAAAAAAAAAGGTAA…
gbMSH030	CCTAAGGGTGGGACAGCGAATGCTTAGCTTTTACCTTTTTTTTTGTTTGCTTGCTTTGGTATTTTTGAGACGTGGTCTCTCTCTAGAGCCCAGATGGGCTGCAAATTCTCAGCAATCCTACCTCAGTCTCCCAAACCCTGGGATTAAAGCTAAGTATCACCATGCTGGGCTCTTGCTTGGTTCTTCATCTTAAAAGAAACACTGCAGCCATCCACTTCCCAGGGTTAAGataacttcgtatagcatacattatacgaagttattagggataacagggtaatTTTAGGGTAGCATCAGGAATCTGAACCCTCAGAAAGTGGGGATCCCGGGTATAGACCTTTATCTGCGGTTCAAGTTAGGCATAAGGCTGCATGCTACCTTGTCACACCTACACTGCTC…
gbMSH031	AGATTGCCACGCATAGAGCTAGCGAGTCAGCGAAAAGCATGACGCGCTTTCAAGCGTGGCGAGTATGTGAACCAAGGCTTCGGACAGGACTATATACTTAGGTTTGATCTCGCCCCGAGAACTGTAAACCTCAACATTTATAGATTATtagggataacagggtaatataacttcgtataggatactttatacgaagttatACTTCAATATAATGCGACTCATGGGGGGAGGTTGGGGGGGCAGGGGAAAGAAATGAGGGAAGGGGAATAAAAGGGATAGGGTACACCATCCATGATGAAGGGGATAATGAAATGGGGAGGGCCTCTAGGATGGAATGGGGAATAGGAGATGGCTTATGAAAAGGTGGGTGGCACTGGGATAGGAGGCTCATGGGATGGCA
