## Supplementary material for "Genomic context sensitizes regulatory elements to genetic disruption": Table S7

#chrom	chromStart	chromEnd	Name	Strand
#Assembly coordinates
chr3	34577661	34798754	RP23-144O8	-
chr3	34612425	34835570	RP23-274P9	+
chr3	34631454	34732773	Sox2_Sox2_dDistalLCR~H19Enh	+
chr3	34631454	34732773	Sox2_Sox2_dDistalLCR~H19Enh~inverted	+
chr3	34631454	34774117	dSox2	.
chr3	34648348	34652461	Igf2_Igf2_dCTCFinICR~dIgf2~Sox2	+
chr3	34648348	34652461	Igf2_Igf2_miICR~dIgf2~Sox2	+
chr3	34732779	34774117	Igf2_Igf2_Sox2DistalLCR~dCTCFinICR	+
chr3	34732779	34774117	Igf2_Igf2_Sox2DistalLCR~inverted~dCTCFinICR	-
chr3	34732779	34774117	Igf2_Igf2_Sox2DistalLCR~inverted~miICR	-
chr3	34732779	34774117	Igf2_Igf2_Sox2DistalLCR~miICR	+
chr7	142249173	142469176	RP23-137N15	+
chr7	142311923	142340184	HIDAD Enh	.
chr7	142414261	142448048	Syt8 Enh	.
chr7	142448049	142520305	Lsp1 Enh	.
chr7	142458937	142702723	RP23-50N22	-
chr7	142520681	142678086	dIgf2/H19	.
chr7	142520681	142575524	H19 Enh	.
chr7	142520697	142575224	Sox2_Sox2_dDistalLCR~H19Enh	+
chr7	142520697	142575224	Sox2_Sox2_dDistalLCR~H19Enh~inverted	-
chr7	142520697	142578714	Igf2_Igf2_dICR-URA3~Igf2SV	+
chr7	142520697	142578821	Igf2_Igf2_58kb~H19Enh	+
chr7	142520697	142649607	Igf2_Igf2_dCTCFinICR~dIgf2~Sox2	+
chr7	142520697	142649607	Igf2_Igf2_miICR~dIgf2~Sox2	+
chr7	142520697	142678070	Igf2_Igf2_157kb~Igf2SV	+
chr7	142520697	142678070	Igf2_Igf2_157kb~WT	+
chr7	142520697	142678070	Igf2_Igf2_dCTCFinICR	+
chr7	142520697	142678070	Igf2_Igf2_inverted~dCTCFinICR	-
chr7	142520697	142678070	Igf2_Igf2_inverted~miICR	-
chr7	142520697	142678070	Igf2_Igf2_miICR~Igf2SV	+
chr7	142521112	142575518	Sox2_DistalLCR_H19enh	+
chr7	142521112	142575518	Sox2_DistalLCR_H19enh~inverted	-
chr7	142575497	142578714	IIgf2_Igf2_dEnh~dICR-URA3~Igf2SV	+
chr7	142575497	142678070	Igf2_Igf2_102kb~dEnh	+
chr7	142575497	142678070	Igf2_Igf2_102kb~dEnh~Igf2SV	+
chr7	142575497	142678070	Igf2_Igf2_Sox2DistalLCR~dCTCFinICR	+
chr7	142575497	142678070	Igf2_Igf2_Sox2DistalLCR~inverted~dCTCFinICR	+
chr7	142575497	142678070	Igf2_Igf2_Sox2DistalLCR~inverted~miICR	+
chr7	142575497	142678070	Igf2_Igf2_Sox2DistalLCR~miICR	+
chr7	142575497	142678070	Igf2_Igf2_dEnh~dCTCFinICR	+
chr7	142575497	142678070	Igf2_Igf2_dEnh~miICR~Igf2SV	+
chr7	142575497	142678070	Igf2_Igf2_inverted~dEnh~dCTCFinICR	-
chr7	142575497	142678070	Igf2_Igf2_inverted~dEnh~miICR	-
chr7	142583669	142678070	Igf2_Igf2_dEnh~dICR-URA3~Igf2SV	+
chr7	142583669	142678070	Igf2_Igf2_dICR-URA3~Igf2SV	+
chr7	142670613	142678070	Igf2_Igf2_dCTCFinICR~dIgf2~Sox2	+
chr7	142670613	142678070	Igf2_Igf2_miICR~dIgf2~Sox2	+
chrX	52895129	53087146	RP23-412J16	-
#Engineered Variants
chr7	142654407	142654408	Igf2SV_G/A	.
chr7	142654404	142654405	Igf2SV_C/A	.
chr7	142654401	142654402	Igf2SV_T/C	.
chr7	142654398	142654399	Igf2SV_C/T	.
chr7	142580317	142580318	miICR_C/G	.
chr7	142580319	142580320	miICR_C/T	.
chr7	142580326	142580327	miICR_G/T	.
chr7	142580716	142580717	miICR_G/T	.
chr7	142580771	142580772	miICR_G/T	.
chr7	142580772	142580773	miICR_C/G	.
chr7	142580774	142580775	miICR_C/T	.
chr7	142580785	142580786	miICR_G/A	.
chr7	142581794	142581795	miICR_G/A	.
chr7	142581797	142581798	miICR_G/T	.
chr7	142581800	142581801	miICR_C/T	.
chr7	142582019	142582020	miICR_C/T	.
chr7	142582025	142582026	miICR_C/T	.
chr7	142582042	142582043	miICR_C/G	.
chr7	142582044	142582045	miICR_C/T	.
chr7	142582054	142582055	miICR_C/A	.
chr7	142582056	142582057	miICR_C/T	.
chr7	142580307	142580341	dCTCFinICR	.
chr7	142580703	142580737	dCTCFinICR	.
chr7	142580762	142580796	dCTCFinICR	.
chr7	142581158	142581192	dCTCFinICR	.
chr7	142581788	142581822	dCTCFinICR	.
chr7	142581969	142582156	dCTCFinICR	.
#Gene and promoter regions (Fig. S6)
chr3	34648348	34652460	Sox2_GeneAndPromoter	.
chr7	142575517	142578712	H19_GeneAndPromoter	.
chr7	142578714	142583669	ICR	.
chr7	142649608	142670611	Igf2_GeneAndPromoter	.
#Locus features
chr3	34637032	34637224	Sox2Proximal_CTCF1	.
chr3	34638402	34638791	Sox2Proximal_DHS2	.
chr3	34639108	34640236	Sox2Proximal_CTCF3	.
chr3	34640600	34641471	Sox2Proximal_CTCF4	.
chr3	34641646	34643000	Sox2Proximal_DHS5	.
chr3	34643000	34645000	Sox2Proximal_DHS6_Gm42692	.
chr3	34646093	34647412	Sox2Proximal_DHS7	.
chr3	34647708	34648131	Sox2Proximal_CTCF8	.
chr3	34648131	34650404	Sox2Proximal_TSS9_Sox2_promoter	.
chr3	34650404	34650405	Sox2Proximal_TSS	.
chr3	34652461	34654403	Sox2Proximal_DHS10_Gm27611	.
chr3	34654403	34659000	Sox2Proximal_TSS11_Sox2ot	.
chr3	34659000	34663658	Sox2Proximal_DHS12	.
chr3	34663658	34665705	Sox2Proximal_TSS13_Gm42393_Sox2ot	.
chr3	34664134	34664545	Sox2Proximal_CTCF13	.
chr3	34666054	34666552	Sox2Proximal_CTCF14	.
chr3	34667030	34668876	Sox2Proximal_DHS15	.
chr3	34678682	34680343	Sox2Proximal_DHS16	.
chr3	34687666	34689721	Sox2Proximal_CTCF17	.
chr3	34690776	34694189	Sox2Proximal_DHS18	.
chr3	34734858	34735271	Sox2LCR_DHS19	.
chr3	34744267	34746101	Sox2LCR_DHS20	.
chr3	34750000	34754149	Sox2LCR_DHS21	.
chr3	34754664	34755609	Sox2LCR_DHS22	.
chr3	34755704	34757573	Sox2LCR_DHS23	.
chr3	34757573	34758539	Sox2LCR_DHS24	.
chr3	34759477	34760351	Sox2LCR_CTCF25	.
chr3	34760351	34762064	Sox2LCR_DHS26	.
chr3	34763950	34765749	Sox2LCR_DHS27	.
chr3	34771995	34772359	Sox2LCR_CTCF28	.
chr3	35084383	35084970	Sox2DNE_DHS29	.
chr3	35088190	35088742	Sox2DNE_DHS30	.
chr3	35088684	35089141	Sox2DNE_DHS31	.
chr3	35090435	35091033	Sox2DNE_DHS32	.
chr7	142314785	142315374	HIDAD_DHS1	.
chr7	142316426	142317031	HIDAD_CTCF2	.
chr7	142319010	142319519	HIDAD_DHS3	.
chr7	142322435	142323246	HIDAD_DHS4	.
chr7	142323247	142324075	HIDAD_DHS5	.
chr7	142330121	142330948	HIDAD_DHS6	.
chr7	142334072	142334772	HIDAD_CTCF8	.
chr7	142335028	142335680	HIDAD_DHS8	.
chr7	142425646	142426495	Syt8_DHS1	.
chr7	142427880	142429043	Syt8_CTCF2	.
chr7	142429988	142431088	Syt8_DHS3	.
chr7	142433291	142434391	Syt8_DHS4	.
chr7	142434046	142434989	Syt8_DHS5	.
chr7	142434976	142434977	Syt8_TSS	.
chr7	142435526	142435977	Syt8_CTCF6	.
chr7	142437226	142437865	Syt8_CTCF7	.
chr7	142440408	142441062	Syt8_CTCF8	.
chr7	142441344	142442529	Syt8_DHS9	.
chr7	142442530	142443215	Syt8_DHS10	.
chr7	142457235	142457539	Lsp1_DHS1	.
chr7	142457529	142457888	Lsp1_DHS2	.
chr7	142460554	142461116	Lsp1_DHS3	.
chr7	142460808	142460809	Lsp1_TSS	.
chr7	142462016	142462708	Lsp1_DHS4	.
chr7	142462710	142463368	Lsp1_DHS5	.
chr7	142470026	142470572	Lsp1_DHS6	.
chr7	142470716	142471441	Lsp1_DHS7	.
chr7	142472052	142472627	Lsp1_DHS8	.
chr7	142472867	142473479	Lsp1_DHS9	.
chr7	142474743	142475379	Lsp1_DHS10	.
chr7	142476753	142477169	Lsp1_DHS11	.
chr7	142481075	142481614	Lsp1_CTCF12	.
chr7	142481627	142482288	Lsp1_DHS13	.
chr7	142483012	142483759	Lsp1_DHS14	.
chr7	142484630	142485316	Lsp1_DHS15	.
chr7	142486685	142487211	Lsp1_DHS16	.
chr7	142487224	142487738	Lsp1_CTCF17	.
chr7	142493488	142493990	Lsp1_DHS18	.
chr7	142496021	142496768	Lsp1_DHS19	.
chr7	142496842	142497221	Lsp1_CTCF20	.
chr7	142497786	142498226	Lsp1_DHS21	.
chr7	142498374	142500678	Lsp1_DHS22	.
chr7	142505945	142506435	Lsp1_DHS23	.
chr7	142509378	142509989	Lsp1_DHS24	.
chr7	142509941	142510431	Lsp1_DHS25	.
chr7	142510340	142511001	Lsp1_DHS26	.
chr7	142516150	142516774	Lsp1_DHS27	.
chr7	142522301	142522841	H19Enh_CTCF-1	.
chr7	142523665	142523949	H19Enh_DHS-2	.
chr7	142525703	142526181	H19Enh_DHS-3	.
chr7	142532765	142533775	H19Enh_CTCF-4	.
chr7	142537625	142538705	H19Enh_CTCF-5	.
chr7	142539949	142540162	H19Enh_DHS-6	.
chr7	142542749	142543333	H19Enh_DHS-7	.
chr7	142545654	142546341	H19Enh_DHS-8	.
chr7	142547783	142549155	H19Enh_DHS-9	.
chr7	142549816	142550385	H19Enh_CTCF-10	.
chr7	142552596	142554361	H19Enh_CTCF-11	.
chr7	142559642	142560140	H19Enh_DHS-12	.
chr7	142563276	142563423	H19Enh_DHS-13	.
chr7	142564866	142565641	H19Enh_DHS-14	.
chr7	142570660	142570941	H19Enh_DHS-15	.
chr7	142571560	142573364	H19Enh_DHS-16	.
chr7	142574746	142575265	H19Enh_DHS-17	.
chr7	142577142	142578712	H19Enh_DHS-18_H19_promoter	.
chr7	142578142	142578143	H19_TSS	.
chr7	142580201	142580399	Igf2ICR_CTCF-19_ICR	.
chr7	142580639	142580838	Igf2ICR_CTCF-20_ICR	.
chr7	142581652	142582143	Igf2ICR_CTCF-21_ICR	.
chr7	142591894	142595771	Igf2Intergenic_DHS-22	.
chr7	142610298	142612023	Igf2Intergenic_CTCF-23	.
chr7	142645111	142645585	Igf2_DHS-24	.
chr7	142646511	142647243	Igf2_DHS-25	.
chr7	142649607	142653341	Igf2_DHS-26	.
chr7	142653655	142661881	Igf2_DHS-27_Igf2os_promoter	.
chr7	142662398	142667087	Igf2_DHS-28	.
chr7	142666817	142666818	Igf2_TSS	.
chr7	142668561	142670611	Igf2_DHS-29_Igf2_promoter	.
chr7	142672039	142672505	Igf2_CTCF-30	.
chr7	142675544	142676042	Igf2_CTCF-31	.
chrX	52988136	52988137	Hprt_TSS	.
