## Supplementary material for "Genomic context sensitizes regulatory elements to genetic disruption": Table S8

Sample ID	Payload ID	Sample Type	Bait Set	Library Method	Clone ID	# Sequenced Reads	# Analyzed Reads	# Duplicate Reads
BS08196A	Igf2_Igf2_157kb~Igf2SV	BAC	NA	Illumina dsDNA	NA	6451290	2224326	2430
BS08664A	Igf2_Igf2_miICR~Igf2SV	BAC	NA	NEBNext Ultra II FS	NA	2753700	2714492	42030
BS08667A	Igf2_Igf2_dEnh~miICR~Igf2SV	BAC	NA	NEBNext Ultra II FS	NA	2163610	2136342	39268
BS11097A	Sox2_DistalLCR_H19enh	BAC	NA	WorkCell NEBNext	NA	7028312	6574478	1042562
BS11098A	Sox2_DistalLCR_H19enh~inverted	BAC	NA	WorkCell NEBNext	NA	9819804	9393538	1802696
BS09866A	Igf2_Igf2_dCTCFinICR	BAC	NA	WorkCell NEBNext	NA	140840	139006	1548
BS09687A	Igf2_Igf2_dEnh~dCTCFinICR	BAC	NA	NEBNext Ultra II FS	NA	6875286	6788614	493874
BS11125A	Igf2_Igf2_Sox2DistalLCR~miICR	BAC	NA	WorkCell NEBNext	NA	9597934	9084318	784046
BS11128A	Igf2_Igf2_Sox2DistalLCR~dCTCFinICR	BAC	NA	WorkCell NEBNext	NA	9649492	9101604	1000400
BS11131A	Igf2_Igf2_Sox2DistalLCR~inverted~miICR	BAC	NA	WorkCell NEBNext	NA	10865688	9897094	1341008
BS11137A	Igf2_Igf2_Sox2DistalLCR~inverted~dCTCFinICR	BAC	NA	WorkCell NEBNext	NA	10053100	9068226	935040
BS12671A	Igf2_Igf2_inverted~miICR	BAC	NA	NEBNext Ultra II FS	NA	587696	583572	9398
BS14102A	Igf2_Igf2_inverted~dCTCFinICR	BAC	NA	NEBNext Ultra II FS	NA	835624	828874	14026
BS12529A	Igf2_Igf2_inverted~dEnh~miICR	BAC	NA	NEBNext Ultra II FS	NA	486648	484054	6280
BS12675A	Igf2_Igf2_inverted~dEnh~dCTCFinICR	BAC	NA	NEBNext Ultra II FS	NA	481956	478208	8782
BS16232A	Igf2_Igf2_miICR~dIgf2~Sox2	BAC	NA	WorkCell NEBNext	NA	2402542	2376520	64614
BS15912A	Igf2_Igf2_dCTCFinICR~dIgf2~Sox2	BAC	NA	NEBNext Ultra II FS	NA	1183968	1180148	18388
BS17632A	Sox2_Sox2_dDistalLCR~H19Enh	BAC	NA	WorkCell NEBNext	NA	536340	520864	4539
BS17635A	Sox2_Sox2_dDistalLCR~H19Enh~inverted	BAC	NA	WorkCell NEBNext	NA	582892	567000	4370
BS08269A	LP300	mESC Capture	LP300,Igf2_RP23~50N22,pSpCas9GFP,pCAGiCre,Sox2_RP23~144O8	Illumina dsDNA	BL6/C LP300(Igf2_1_4)_D5 dSox2_201026_B4	36353008	36019056	18105166
BS08611A	Sox2_Sox2_143kb	mESC Capture	Igf2_RP23~50N22,Sox2_RP23~144O8,LP300,pCAGiCre,PL1Frt~TK	Illumina dsDNA	Bl6/C_dSox2_B4_PL006(Igf2_1_4)_20201121_A6	32294220	31760472	8417298
BS08612A	Sox2_Sox2_143kb	mESC Capture	Igf2_RP23~50N22,Sox2_RP23~144O8,LP300,pCAGiCre,PL1Frt~TK	Illumina dsDNA	Bl6/C_dSox2_B4_PL006(Igf2_1_4)_20201121_B4	1956770	1931780	413608
BS08615A	Sox2_Sox2_143kb	mESC Capture	Igf2_RP23~50N22,Sox2_RP23~144O8,LP300,pCAGiCre,PL1Frt~TK	Illumina dsDNA	Bl6/C_dSox2_B4_PL006(Igf2_1_4)_20201121_B9	55728588	54309406	16072396
BS08616A	Sox2_Sox2_46kbp~dDistalLCR	mESC Capture	Igf2_RP23~50N22,Sox2_RP23~144O8,LP300,pCAGiCre,PL1Frt~TK	Illumina dsDNA	Bl6/C_dSox2_B4_PL003(Igf2_1_4)_20201121_E1	47280842	46756140	9621512
BS08617A	Sox2_Sox2_46kbp~dDistalLCR	mESC Capture	Igf2_RP23~50N22,Sox2_RP23~144O8,LP300,pCAGiCre,PL1Frt~TK	Illumina dsDNA	Bl6/C_dSox2_B4_PL003(Igf2_1_4)_20201121_E4	55667166	55037408	10329604
BS08618A	Sox2_Sox2_46kbp~dDistalLCR	mESC Capture	Igf2_RP23~50N22,Sox2_RP23~144O8,LP300,pCAGiCre,PL1Frt~TK	Illumina dsDNA	Bl6/C_dSox2_B4_PL003(Igf2_1_4)_20201121_E5	39627982	38944478	7726584
BS09964A	Igf2_Igf2_157kb~Igf2SV	mESC Capture	Igf2_RP23~50N22,LP300,pCAGiCre,LM1110_LEU2_backbone	Illumina dsDNA	Bl6/C_PL036(Igf2_1_4)_A09	36087918	35926166	23363310
BS09207A	Igf2_Igf2_miICR~Igf2SV	mESC Capture	Igf2_RP23~50N22,LP300,pCAGiCre,Igf2_Igf2_miICR~Igf2SV	Illumina dsDNA	Bl6/C_PL040(Igf2_1_4)_A09	26489202	26332948	19080294
BS09209A	Igf2_Igf2_miICR~Igf2SV	mESC Capture	Igf2_RP23~50N22,LP300,pCAGiCre,Igf2_Igf2_miICR~Igf2SV	Illumina dsDNA	Bl6/C_PL040(Igf2_1_4)_B08	18467648	18310102	12577352
BS09210A	Igf2_Igf2_miICR~Igf2SV	mESC Capture	Igf2_RP23~50N22,LP300,pCAGiCre,Igf2_Igf2_miICR~Igf2SV	Illumina dsDNA	Bl6/C_PL040(Igf2_1_4)_E08	72421110	72041838	50010346
BS09212A	Igf2_Igf2_dEnh~miICR~Igf2SV	mESC Capture	Igf2_RP23~50N22,LP300,pCAGiCre,Igf2_Igf2_miICR~Igf2SV	Illumina dsDNA	Bl6/C_PL041(Igf2_1_4)_A12	45213040	44934708	30884110
BS09214A	Igf2_Igf2_dEnh~miICR~Igf2SV	mESC Capture	Igf2_RP23~50N22,LP300,pCAGiCre,Igf2_Igf2_miICR~Igf2SV	Illumina dsDNA	Bl6/C_PL041(Igf2_1_4)_F12	45251100	44882354	30706168
BS10031A	Igf2_Igf2_dCTCFinICR	mESC Capture	Igf2_RP23~50N22,LP300,pCAGiCre,LM1110_LEU2_backbone	Illumina dsDNA	Bl6/C_PL059(Igf2_1_4)_E02	73092660	72760642	53658752
BS10033A	Igf2_Igf2_dCTCFinICR	mESC Capture	Igf2_RP23~50N22,LP300,pCAGiCre,LM1110_LEU2_backbone	Illumina dsDNA	Bl6/C_PL059(Igf2_1_4)_E05	51934254	51713708	38389598
BS10036A	Igf2_Igf2_dEnh~dCTCFinICR	mESC Capture	Igf2_RP23~50N22,LP300,pCAGiCre,LM1110_LEU2_backbone	Illumina dsDNA	Bl6/C_PL060(Igf2_1_4)_E01	56340162	56088774	41655492
BS10037A	Igf2_Igf2_dEnh~dCTCFinICR	mESC Capture	Igf2_RP23~50N22,LP300,pCAGiCre,LM1110_LEU2_backbone	Illumina dsDNA	Bl6/C_PL060(Igf2_1_4)_E04	36881860	36721456	26314162
BS12002A	Sox2_DistalLCR_H19enh	mESC Capture	Sox2_RP23~274P9,Igf2_RP23~50N22,LP305,pCAGiCre,PL1	Illumina dsDNA	Bl6/C_PL055(Sox2_6_7)_20210623_D03	15836284	15803164	3002524
BS12003A	Sox2_DistalLCR_H19enh	mESC Capture	Sox2_RP23~274P9,Igf2_RP23~50N22,LP305,pCAGiCre,PL1	Illumina dsDNA	Bl6/C_PL055(Sox2_6_7)_20210623_D04	17655588	17605584	3086856
BS12004A	Sox2_DistalLCR_H19enh	mESC Capture	Sox2_RP23~274P9,Igf2_RP23~50N22,LP305,pCAGiCre,PL1	Illumina dsDNA	Bl6/C_PL055(Sox2_6_7)_20210623_E01	16284136	16254620	3034438
BS12005A	Sox2_DistalLCR_H19enh~inverted	mESC Capture	Sox2_RP23~274P9,Igf2_RP23~50N22,LP305,pCAGiCre,PL1	Illumina dsDNA	Bl6/C_PL056(Sox2_6_7)_20210623_D07	21742032	21691804	4360017
BS12006A	Sox2_DistalLCR_H19enh~inverted	mESC Capture	Sox2_RP23~274P9,Igf2_RP23~50N22,LP305,pCAGiCre,PL1	Illumina dsDNA	Bl6/C_PL056(Sox2_6_7)_20210623_D08	18121016	18091578	3396833
BS12007A	Sox2_DistalLCR_H19enh~inverted	mESC Capture	Sox2_RP23~274P9,Igf2_RP23~50N22,LP305,pCAGiCre,PL1	Illumina dsDNA	Bl6/C_PL056(Sox2_6_7)_20210623_E05	18106554	18065646	3603263
BS12570A	Igf2_Igf2_Sox2DistalLCR~miICR	mESC Capture	Igf2_RP23~50N22,Sox2_RP23~144O8,LP300,pCAGiCre,LM1110_LEU2_backbone	WorkCell NEBNext	Bl6/C_PL064(Igf2_1_4)_20210813_B10	8505628	8475310	2382877
BS12571A	Igf2_Igf2_Sox2DistalLCR~dCTCFinICR	mESC Capture	Igf2_RP23~50N22,Sox2_RP23~144O8,LP300,pCAGiCre,LM1110_LEU2_backbone	WorkCell NEBNext	Bl6/C_PL065(Igf2_1_4)_20210813_C05	8884730	8870536	2416060
BS12572A	Igf2_Igf2_Sox2DistalLCR~dCTCFinICR	mESC Capture	Igf2_RP23~50N22,Sox2_RP23~144O8,LP300,pCAGiCre,LM1110_LEU2_backbone	WorkCell NEBNext	Bl6/C_PL065(Igf2_1_4)_20210813_C06	11287994	11245424	3181186
BS12579A	Igf2_Igf2_Sox2DistalLCR~inverted~miICR	mESC Capture	Igf2_RP23~50N22,Sox2_RP23~144O8,LP300,pCAGiCre,LM1110_LEU2_backbone	NEBNext Ultra II FS	Bl6/C_PL066(Igf2_1_4)_20210813_E08	65449298	64241962	11492234
BS12581A	Igf2_Igf2_Sox2DistalLCR~inverted~miICR	mESC Capture	Igf2_RP23~50N22,Sox2_RP23~144O8,LP300,pCAGiCre,LM1110_LEU2_backbone	WorkCell NEBNext	Bl6/C_PL066(Igf2_1_4)_20210813_E09	10772264	10735978	2426569
BS12582A	Igf2_Igf2_Sox2DistalLCR~inverted~dCTCFinICR	mESC Capture	Igf2_RP23~50N22,Sox2_RP23~144O8,LP300,pCAGiCre,LM1110_LEU2_backbone	WorkCell NEBNext	Bl6/C_PL067(Igf2_1_4)_20210813_F03	5184216	5172876	1120401
BS12583A	Igf2_Igf2_Sox2DistalLCR~inverted~dCTCFinICR	mESC Capture	Igf2_RP23~50N22,Sox2_RP23~144O8,LP300,pCAGiCre,LM1110_LEU2_backbone	WorkCell NEBNext	Bl6/C_PL067(Igf2_1_4)_20210813_F06	9754688	9733558	2206450
BS12994A	LP300	mESC Capture	Igf2_RP23~50N22,Hprt_RP23~412J16,LP300,pDONOR~Neo~EGFP,pSpCas9GFP	NEBNext Ultra II FS	Bl6/C_LP300(Hprt_3_4)_C04_dIgf2_C9	29087756	28959244	11649232
BS13346A	Igf2_Igf2_Sox2DistalLCR~miICR	mESC Capture	Igf2_RP23~50N22,Sox2_RP23~144O8,LP300,pCAGiCre,LM1110_LEU2_backbone	One-Pot dsDNA	Bl6/C_PL064(Igf2_1_4)_20210927_A09	18434542	18366312	8114704
BS13349A	Igf2_Igf2_Sox2DistalLCR~miICR	mESC Capture	Igf2_RP23~50N22,Sox2_RP23~144O8,LP300,pCAGiCre,LM1110_LEU2_backbone	One-Pot dsDNA	Bl6/C_PL064(Igf2_1_4)_20210927_B07	11129588	11083388	4532046
BS13350A	Igf2_Igf2_Sox2DistalLCR~inverted~dCTCFinICR	mESC Capture	Igf2_RP23~50N22,Sox2_RP23~144O8,LP300,pCAGiCre,LM1110_LEU2_backbone	One-Pot dsDNA	Bl6/C_PL067(Igf2_1_4)_20210927_C03	10524016	10344240	3899330
BS13380A	Igf2_Igf2_miICR~Igf2SV	mESC Capture	Igf2_RP23~50N22,Hprt_RP23~412J16,LP300,pCAGiCre,LM1110_LEU2_backbone	One-Pot dsDNA	Bl6/C_dIgf2_C9_PL040(Hprt_3_4)_A02	3504414	3491378	563403
BS13381A	Igf2_Igf2_miICR~Igf2SV	mESC Capture	Igf2_RP23~50N22,Hprt_RP23~412J16,LP300,pCAGiCre,LM1110_LEU2_backbone	One-Pot dsDNA	Bl6/C_dIgf2_C9_PL040(Hprt_3_4)_A04	4313006	4295804	664807
BS13385A	Igf2_Igf2_dCTCFinICR	mESC Capture	Igf2_RP23~50N22,Hprt_RP23~412J16,LP300,pCAGiCre,LM1110_LEU2_backbone	One-Pot dsDNA	Bl6/C_dIgf2_C9_PL059(Hprt_3_4)_B02	5319808	5298136	882268
BS13386A	Igf2_Igf2_dCTCFinICR	mESC Capture	Igf2_RP23~50N22,Hprt_RP23~412J16,LP300,pCAGiCre,LM1110_LEU2_backbone	One-Pot dsDNA	Bl6/C_dIgf2_C9_PL059(Hprt_3_4)_B04	5550038	5531084	831653
BS13389A	Igf2_Igf2_dEnh~miICR~Igf2SV	mESC Capture	Igf2_RP23~50N22,Hprt_RP23~412J16,LP300,pCAGiCre,LM1110_LEU2_backbone	One-Pot dsDNA	Bl6/C_dIgf2_C9_PL041(Hprt_3_4)_C01	5657772	5629582	816999
BS13390A	Igf2_Igf2_dEnh~miICR~Igf2SV	mESC Capture	Igf2_RP23~50N22,Hprt_RP23~412J16,LP300,pCAGiCre,LM1110_LEU2_backbone	One-Pot dsDNA	Bl6/C_dIgf2_C9_PL041(Hprt_3_4)_C02	3721434	3699286	675366
BS13393A	Igf2_Igf2_dEnh~dCTCFinICR	mESC Capture	Igf2_RP23~50N22,Hprt_RP23~412J16,LP300,pCAGiCre,LM1110_LEU2_backbone	One-Pot dsDNA	Bl6/C_dIgf2_C9_PL060(Hprt_3_4)_D01	4918448	4900458	1140935
BS13394A	Igf2_Igf2_dEnh~dCTCFinICR	mESC Capture	Igf2_RP23~50N22,Hprt_RP23~412J16,LP300,pCAGiCre,LM1110_LEU2_backbone	One-Pot dsDNA	Bl6/C_dIgf2_C9_PL060(Hprt_3_4)_D06	4801530	4785566	1103802
BS13395A	Igf2_Igf2_dEnh~dCTCFinICR	mESC Capture	Igf2_RP23~50N22,Hprt_RP23~412J16,LP300,pCAGiCre,LM1110_LEU2_backbone	One-Pot dsDNA	Bl6/C_dIgf2_C9_PL060(Hprt_3_4)_D09	4885868	4862712	1115175
BS15267A	Igf2_Igf2_dCTCFinICR	mESC Capture	Igf2_RP23~50N22,LP300,pCAGiCre,pLM1110	One-Pot dsDNA	Bl6/C_PL059(Igf2_1_4)_20211215_B04	14076658	14039344	7310352
BS15270A	Igf2_Igf2_dEnh~miICR~Igf2SV	mESC Capture	Igf2_RP23~50N22,LP300,pCAGiCre,pLM1110	One-Pot dsDNA	Bl6/C_PL041(Igf2_1_4)_20211223_E04	8481170	8459678	4456903
BS15271A	Igf2_Igf2_dEnh~miICR~Igf2SV	mESC Capture	Igf2_RP23~50N22,LP300,pCAGiCre,pLM1110	One-Pot dsDNA	Bl6/C_PL041(Igf2_1_4)_20211223_E06	10975604	10936592	6118209
BS15273A	Igf2_Igf2_dEnh~dCTCFinICR	mESC Capture	Igf2_RP23~50N22,LP300,pCAGiCre,pLM1110	One-Pot dsDNA	Bl6/C_PL060(Igf2_1_4)_20211223_G03	8850104	8821666	4602342
BS15274A	Igf2_Igf2_dEnh~dCTCFinICR	mESC Capture	Igf2_RP23~50N22,LP300,pCAGiCre,pLM1110	One-Pot dsDNA	Bl6/C_PL060(Igf2_1_4)_20211223_G05	8254326	8221938	4590504
BS15277A	Igf2_Igf2_inverted~miICR	mESC Capture	Igf2_RP23~50N22,LP300,pCAGiCre,pLM1110	One-Pot dsDNA	Bl6/C_PL085(Igf2_1_4)_A01	12484462	12455800	6818437
BS15279A	Igf2_Igf2_inverted~miICR	mESC Capture	Igf2_RP23~50N22,LP300,pCAGiCre,pLM1110	One-Pot dsDNA	Bl6/C_PL085(Igf2_1_4)_A03	8055806	8007894	4242636
BS15281A	Igf2_Igf2_inverted~miICR	mESC Capture	Igf2_RP23~50N22,LP300,pCAGiCre,pLM1110	One-Pot dsDNA	Bl6/C_PL085(Igf2_1_4)_B03	10685638	10649208	6103632
BS15283A	Igf2_Igf2_inverted~dCTCFinICR	mESC Capture	Igf2_RP23~50N22,LP300,pCAGiCre,pLM1110	One-Pot dsDNA	Bl6/C_PL086(Igf2_1_4)_C01	8935086	8909968	5856660
BS15284A	Igf2_Igf2_inverted~dCTCFinICR	mESC Capture	Igf2_RP23~50N22,LP300,pCAGiCre,pLM1110	One-Pot dsDNA	Bl6/C_PL086(Igf2_1_4)_C02	10516258	10488774	6699629
BS15286A	Igf2_Igf2_inverted~dCTCFinICR	mESC Capture	Igf2_RP23~50N22,LP300,pCAGiCre,pLM1110	One-Pot dsDNA	Bl6/C_PL086(Igf2_1_4)_C08	6330952	6303880	3995368
BS15288A	Igf2_Igf2_inverted~dEnh~miICR	mESC Capture	Igf2_RP23~50N22,LP300,pCAGiCre,pLM1110	One-Pot dsDNA	Bl6/C_PL087(Igf2_1_4)_E01	9431312	9400410	5506961
BS15290A	Igf2_Igf2_inverted~dEnh~miICR	mESC Capture	Igf2_RP23~50N22,LP300,pCAGiCre,pLM1110	One-Pot dsDNA	Bl6/C_PL087(Igf2_1_4)_E03	7725164	7704694	4390114
BS15294A	Igf2_Igf2_inverted~dEnh~dCTCFinICR	mESC Capture	Igf2_RP23~50N22,LP300,pCAGiCre,pLM1110	One-Pot dsDNA	Bl6/C_PL088(Igf2_1_4)_G09	16600122	16537792	8366028
BS15523A	Igf2_Igf2_inverted~dEnh~dCTCFinICR	mESC Capture	Igf2_RP23~50N22,LP300,pCAGiCre,pLM1110	One-Pot dsDNA	Bl6/C_PL088(Igf2_1_4)_H01	10128706	10081328	5658154
BS15526A	LP300	mESC Capture	Igf2_RP23~50N22,Igf2_RP23~137N15,LP300,pSpCas9GFP	One-Pot dsDNA	Bl6/C_LP300(Igf2_1_4)_D5_dHIDAD_A2	10065030	9967564	2705394
BS15724A	LP300	mESC Capture	Igf2_RP23~50N22,Igf2_RP23~137N15,LP300,pSpCas9GFP	One-Pot dsDNA	Bl6/C_LP300(Igf2_1_4)_D5_dSyt8_H5	25832852	25736534	7584988
BS15725A	LP300	mESC Capture	Igf2_RP23~50N22,Igf2_RP23~137N15,LP300,pSpCas9GFP	One-Pot dsDNA	Bl6/C_LP300(Igf2_1_4)_D5_dLsp1_A4	15827310	15753136	4462734
BS16006A	Igf2_Igf2_dEnh~miICR~Igf2SV	mESC Capture	Igf2_RP23~50N22,Igf2_RP23~137N15,LP300,pCAGiCre,pLM1110	One-Pot dsDNA	Bl6/C_dHIDAD_PL041(Igf2_1_4)_C12	7488242	7468820	2317860
BS16007A	Igf2_Igf2_dEnh~miICR~Igf2SV	mESC Capture	Igf2_RP23~50N22,Igf2_RP23~137N15,LP300,pCAGiCre,pLM1110	One-Pot dsDNA	Bl6/C_dHIDAD_PL041(Igf2_1_4)_D01	6853868	6836228	2199586
BS16008A	Igf2_Igf2_dEnh~miICR~Igf2SV	mESC Capture	Igf2_RP23~50N22,Igf2_RP23~137N15,LP300,pCAGiCre,pLM1110	One-Pot dsDNA	Bl6/C_dHIDAD_PL041(Igf2_1_4)_D04	9159864	9135056	2981843
BS16009A	Igf2_Igf2_dEnh~miICR~Igf2SV	mESC Capture	Igf2_RP23~50N22,Igf2_RP23~137N15,LP300,pCAGiCre,pLM1110	One-Pot dsDNA	Bl6/C_dHIDAD_PL041(Igf2_1_4)_D05	5588378	5572552	1763697
BS16016A	Igf2_Igf2_dEnh~dCTCFinICR	mESC Capture	Igf2_RP23~50N22,Igf2_RP23~137N15,LP300,pCAGiCre,pLM1110	One-Pot dsDNA	Bl6/C_dHIDAD_PL060(Igf2_1_4)_G02	7674568	7656296	2399066
BS16017A	Igf2_Igf2_dEnh~dCTCFinICR	mESC Capture	Igf2_RP23~50N22,Igf2_RP23~137N15,LP300,pCAGiCre,pLM1110	One-Pot dsDNA	Bl6/C_dHIDAD_PL060(Igf2_1_4)_G03	7826990	7803364	2451932
BS16018A	Igf2_Igf2_dEnh~dCTCFinICR	mESC Capture	Igf2_RP23~50N22,Igf2_RP23~137N15,LP300,pCAGiCre,pLM1110	One-Pot dsDNA	Bl6/C_dHIDAD_PL060(Igf2_1_4)_G04	8480682	8455832	2381117
BS16023A	Igf2_Igf2_dEnh~miICR~Igf2SV	mESC Capture	Igf2_RP23~50N22,Igf2_RP23~137N15,LP300,pCAGiCre,pLM1110	One-Pot dsDNA	Bl6/C_dLsp1_PL041(Igf2_1_4)_B01	7339260	7322958	2078939
BS16024A	Igf2_Igf2_dEnh~miICR~Igf2SV	mESC Capture	Igf2_RP23~50N22,Igf2_RP23~137N15,LP300,pCAGiCre,pLM1110	One-Pot dsDNA	Bl6/C_dLsp1_PL041(Igf2_1_4)_B08	5825546	5812842	1779316
BS16026A	Igf2_Igf2_dEnh~miICR~Igf2SV	mESC Capture	Igf2_RP23~50N22,Igf2_RP23~137N15,LP300,pCAGiCre,pLM1110	One-Pot dsDNA	Bl6/C_dLsp1_PL041(Igf2_1_4)_C06	8011392	7993668	2423595
BS16033A	Igf2_Igf2_dEnh~miICR~Igf2SV	mESC Capture	Igf2_RP23~50N22,Igf2_RP23~137N15,LP300,pCAGiCre,pLM1110	One-Pot dsDNA	Bl6/C_dSyt8_PL041(Igf2_1_4)_C07	6859126	6843462	2000847
BS16034A	Igf2_Igf2_dEnh~miICR~Igf2SV	mESC Capture	Igf2_RP23~50N22,Igf2_RP23~137N15,LP300,pCAGiCre,pLM1110	One-Pot dsDNA	Bl6/C_dSyt8_PL041(Igf2_1_4)_C12	4728394	4679772	1261200
BS16040A	Igf2_Igf2_dEnh~dCTCFinICR	mESC Capture	Igf2_RP23~50N22,Igf2_RP23~137N15,LP300,pCAGiCre,pLM1110	One-Pot dsDNA	Bl6/C_dSyt8_PL060(Igf2_1_4)_G11	8616108	8587234	2287461
BS16042A	Igf2_Igf2_dEnh~dCTCFinICR	mESC Capture	Igf2_RP23~50N22,Igf2_RP23~137N15,LP300,pCAGiCre,pLM1110	One-Pot dsDNA	Bl6/C_dSyt8_PL060(Igf2_1_4)_H01	9297526	9262504	2446516
BS16835A	Igf2_Igf2_dEnh~dCTCFinICR	mESC Capture	Igf2_RP23~50N22,Igf2_RP23~137N15,LP300,pCAGiCre,pLM1110	One-Pot dsDNA	Bl6/C_dLsp1_PL060(Igf2_1_4)_C10	7139172	7119364	1457176
BS16836A	Igf2_Igf2_dEnh~dCTCFinICR	mESC Capture	Igf2_RP23~50N22,Igf2_RP23~137N15,LP300,pCAGiCre,pLM1110	One-Pot dsDNA	Bl6/C_dLsp1_PL060(Igf2_1_4)_C12	6180296	6163730	1144286
BS16837A	Igf2_Igf2_dEnh~dCTCFinICR	mESC Capture	Igf2_RP23~50N22,Igf2_RP23~137N15,LP300,pCAGiCre,pLM1110	One-Pot dsDNA	Bl6/C_dLsp1_PL060(Igf2_1_4)_20220418_D06	6087602	6066960	1085940
BS16840A	Igf2_Igf2_miICR~dIgf2~Sox2	mESC Capture	Igf2_RP23~50N22,Sox2_RP23~274P9,LP300,pCAGiCre,pLM1110	One-Pot dsDNA	Bl6/C_PL141(Igf2_1_4)_A03	4334946	4317624	1184833
BS16841A	Igf2_Igf2_miICR~dIgf2~Sox2	mESC Capture	Igf2_RP23~50N22,Sox2_RP23~274P9,LP300,pCAGiCre,pLM1110	One-Pot dsDNA	Bl6/C_PL141(Igf2_1_4)_A07	4166528	4152874	1002060
BS16842A	Igf2_Igf2_miICR~dIgf2~Sox2	mESC Capture	Igf2_RP23~50N22,Sox2_RP23~274P9,LP300,pCAGiCre,pLM1110	One-Pot dsDNA	Bl6/C_PL141(Igf2_1_4)_A08	6526930	6504472	1583655
BS16843A	Igf2_Igf2_miICR~dIgf2~Sox2	mESC Capture	Igf2_RP23~50N22,Sox2_RP23~274P9,LP300,pCAGiCre,pLM1110	One-Pot dsDNA	Bl6/C_PL141(Igf2_1_4)_A09	6155396	6137010	1482513
BS16844A	Igf2_Igf2_miICR~dIgf2~Sox2	mESC Capture	Igf2_RP23~50N22,Sox2_RP23~274P9,LP300,pCAGiCre,pLM1110	One-Pot dsDNA	Bl6/C_PL141(Igf2_1_4)_A11	7222620	7199748	1784365
BS16845A	Igf2_Igf2_miICR~dIgf2~Sox2	mESC Capture	Igf2_RP23~50N22,Sox2_RP23~274P9,LP300,pCAGiCre,pLM1110	One-Pot dsDNA	Bl6/C_PL141(Igf2_1_4)_B07	5980482	5965850	1461638
BS16847A	Igf2_Igf2_miICR~dIgf2~Sox2	mESC Capture	Igf2_RP23~50N22,Sox2_RP23~274P9,LP300,pCAGiCre,pLM1110	One-Pot dsDNA	Bl6/C_PL141(Igf2_1_4)_B10	8519212	8495524	2160416
BS16849A	Igf2_Igf2_dCTCFinICR~dIgf2~Sox2	mESC Capture	Igf2_RP23~50N22,Sox2_RP23~274P9,LP300,pCAGiCre,pLM1110	One-Pot dsDNA	Bl6/C_PL142(Igf2_1_4)_D01	6348572	6327898	1450582
BS16850A	Igf2_Igf2_dCTCFinICR~dIgf2~Sox2	mESC Capture	Igf2_RP23~50N22,Sox2_RP23~274P9,LP300,pCAGiCre,pLM1110	One-Pot dsDNA	Bl6/C_PL142(Igf2_1_4)_D05	5389530	5373932	1284093
BS16851A	Igf2_Igf2_dCTCFinICR~dIgf2~Sox2	mESC Capture	Igf2_RP23~50N22,Sox2_RP23~274P9,LP300,pCAGiCre,pLM1110	One-Pot dsDNA	Bl6/C_PL142(Igf2_1_4)_D06	6786642	6740014	1615905
BS16854A	Igf2_Igf2_dCTCFinICR~dIgf2~Sox2	mESC Capture	Igf2_RP23~50N22,Sox2_RP23~274P9,LP300,pCAGiCre,pLM1110	One-Pot dsDNA	Bl6/C_PL142(Igf2_1_4)_E01	5580906	5547486	1364763
BS16855A	Igf2_Igf2_dCTCFinICR~dIgf2~Sox2	mESC Capture	Igf2_RP23~50N22,Sox2_RP23~274P9,LP300,pCAGiCre,pLM1110	One-Pot dsDNA	Bl6/C_PL142(Igf2_1_4)_E07	5149212	5123610	1225611
BS16856A	Igf2_Igf2_dCTCFinICR~dIgf2~Sox2	mESC Capture	Igf2_RP23~50N22,Sox2_RP23~274P9,LP300,pCAGiCre,pLM1110	One-Pot dsDNA	Bl6/C_PL142(Igf2_1_4)_E08	11724712	11674584	2847364
BS17459A	Igf2_Igf2_dCTCFinICR	mESC Capture	Igf2_RP23~50N22,LP300,pCAGiCre,pLM1110	One-Pot dsDNA	Bl6/C_PL059(Igf2_1_4)_20220610_A02	4885832	4868946	3516037
BS17461A	Igf2_Igf2_dCTCFinICR	mESC Capture	Igf2_RP23~50N22,LP300,pCAGiCre,pLM1110	One-Pot dsDNA	Bl6/C_PL059(Igf2_1_4)_20220610_A07	9244642	9211708	6721965
BS17462A	Igf2_Igf2_dCTCFinICR	mESC Capture	Igf2_RP23~50N22,LP300,pCAGiCre,pLM1110	One-Pot dsDNA	Bl6/C_PL059(Igf2_1_4)_20220610_A10	5089088	5069982	3653464
BS17463A	Igf2_Igf2_dCTCFinICR	mESC Capture	Igf2_RP23~50N22,LP300,pCAGiCre,pLM1110	One-Pot dsDNA	Bl6/C_PL059(Igf2_1_4)_20220610_A11	10788798	10748618	7776701
BS17464A	Igf2_Igf2_dCTCFinICR	mESC Capture	Igf2_RP23~50N22,LP300,pCAGiCre,pLM1110	One-Pot dsDNA	Bl6/C_PL059(Igf2_1_4)_20220610_A12	6672944	6655948	4820763
BS17480A	Igf2_Igf2_miICR~dIgf2~Sox2	mESC Capture	Igf2_RP23~50N22,Sox2_RP23~274P9,LP300,pCAGiCre,pLM1110	One-Pot dsDNA	Bl6/C_PL141(Sox2_1_5)_A01	7366564	7332822	2620329
BS17481A	Igf2_Igf2_miICR~dIgf2~Sox2	mESC Capture	Igf2_RP23~50N22,Sox2_RP23~274P9,LP300,pCAGiCre,pLM1110	One-Pot dsDNA	Bl6/C_PL141(Sox2_1_5)_A03	10173514	10144482	3632537
BS17482A	Igf2_Igf2_miICR~dIgf2~Sox2	mESC Capture	Igf2_RP23~50N22,Sox2_RP23~274P9,LP300,pCAGiCre,pLM1110	One-Pot dsDNA	Bl6/C_PL141(Sox2_1_5)_A07	8934976	8912964	3072900
BS17489A	Igf2_Igf2_dCTCFinICR~dIgf2~Sox2	mESC Capture	Igf2_RP23~50N22,Sox2_RP23~274P9,LP300,pCAGiCre,pLM1110	One-Pot dsDNA	Bl6/C_PL142(Sox2_1_5)_D02	5281332	5267804	2058055
BS17492A	Igf2_Igf2_dCTCFinICR~dIgf2~Sox2	mESC Capture	Igf2_RP23~50N22,Sox2_RP23~274P9,LP300,pCAGiCre,pLM1110	One-Pot dsDNA	Bl6/C_PL142(Sox2_1_5)_D11	7751700	7730438	2960024
BS17493A	Igf2_Igf2_dCTCFinICR~dIgf2~Sox2	mESC Capture	Igf2_RP23~50N22,Sox2_RP23~274P9,LP300,pCAGiCre,pLM1110	One-Pot dsDNA	Bl6/C_PL142(Sox2_1_5)_E08	9469516	9447130	3927714
BS18190A	Sox2_Sox2_dDistalLCR~H19Enh	mESC Capture	Igf2_RP23~50N22,Sox2_RP23~274P9,LP300,pCAGiCre,pLM1110	One-Pot dsDNA	Bl6/C_dSox2_B4_PL143(Igf2_1_4)_20220812_C06	6036056	5997536	1875137
BS18194A	Sox2_Sox2_dDistalLCR~H19Enh	mESC Capture	Igf2_RP23~50N22,Sox2_RP23~274P9,LP300,pCAGiCre,pLM1110	One-Pot dsDNA	Bl6/C_dSox2_B4_PL143(Igf2_1_4)_20220812_D04	6966878	6936554	2257289
BS18195A	Sox2_Sox2_dDistalLCR~H19Enh	mESC Capture	Igf2_RP23~50N22,Sox2_RP23~274P9,LP300,pCAGiCre,pLM1110	One-Pot dsDNA	Bl6/C_dSox2_B4_PL143(Igf2_1_4)_20220812_D05	3855388	3840404	1210328
BS18466A	Igf2_Igf2_Sox2DistalLCR~inverted~dCTCFinICR	mESC Capture	Igf2_RP23~50N22,Sox2_RP23~274P9,LP300,pCAGiCre,pLM1110	One-Pot dsDNA	Bl6/C_dSox2_B4_PL067(Igf2_1_4)_20220921_G08	18764960	18643020	8809850
BS18980A	Sox2_Sox2_dDistalLCR~H19Enh~inverted	mESC Capture	Igf2_RP23~50N22,Sox2_RP23~274P9,LP300,pCAGiCre,pLM1110	One-Pot dsDNA	Bl6/C_dSox2_B4_PL144(Igf2_1_4)_20221122_B09	11022758	10930114	4615496
BS18983A	Sox2_Sox2_dDistalLCR~H19Enh~inverted	mESC Capture	Igf2_RP23~50N22,Sox2_RP23~274P9,LP300,pCAGiCre,pLM1110	One-Pot dsDNA	Bl6/C_dSox2_B4_PL144(Igf2_1_4)_20221122_C08	9098132	9063934	3810241
BS18984A	Sox2_Sox2_dDistalLCR~H19Enh~inverted	mESC Capture	Igf2_RP23~50N22,Sox2_RP23~274P9,LP300,pCAGiCre,pLM1110	One-Pot dsDNA	Bl6/C_dSox2_B4_PL144(Igf2_1_4)_20221122_C09	8351092	8317716	3400317
BS18985A	Sox2_Sox2_dDistalLCR~H19Enh~inverted	mESC Capture	Igf2_RP23~50N22,Sox2_RP23~274P9,LP300,pCAGiCre,pLM1110	One-Pot dsDNA	Bl6/C_dSox2_B4_PL144(Igf2_1_4)_20221122_C12	9096048	9037768	3660375
BS18986A	Sox2_Sox2_dDistalLCR~H19Enh~inverted	mESC Capture	Igf2_RP23~50N22,Sox2_RP23~274P9,LP300,pCAGiCre,pLM1110	One-Pot dsDNA	Bl6/C_dSox2_B4_PL144(Igf2_1_4)_20221122_D02	10531212	10473550	4329891
BS18987A	Sox2_Sox2_dDistalLCR~H19Enh~inverted	mESC Capture	Igf2_RP23~50N22,Sox2_RP23~274P9,LP300,pCAGiCre,pLM1110	One-Pot dsDNA	Bl6/C_dSox2_B4_PL144(Igf2_1_4)_20221122_D07	7792728	7751854	3106012
BS18988A	Sox2_Sox2_dDistalLCR~H19Enh~inverted	mESC Capture	Igf2_RP23~50N22,Sox2_RP23~274P9,LP300,pCAGiCre,pLM1110	One-Pot dsDNA	Bl6/C_dSox2_B4_PL144(Igf2_1_4)_20221122_E12	9976788	9763114	4086417
BS24304A	Igf2_Igf2_dCTCFinICR	mESC Capture	Igf2_RP23-50N22,LP300,pCAGiCre,Sox2_hDistalLCR_orthoDHS23toDHS24	NEBNext Ultra II FS	Bl6/C_PL059(Igf2_1_4)_20211223_D08	30973314	30826434	20307678
BS24305A	Igf2_Igf2_inverted~dCTCFinICR	mESC Capture	Igf2_RP23-50N22,LP300,pCAGiCre,Sox2_hDistalLCR_orthoDHS23toDHS24	NEBNext Ultra II FS	Bl6/C_PL086(Igf2_1_4)_C10	22121564	21981320	14651384
BS24308A	Igf2_Igf2_inverted~dCTCFinICR	mESC Capture	Igf2_RP23-50N22,LP300,pCAGiCre,Sox2_hDistalLCR_orthoDHS23toDHS24	NEBNext Ultra II FS	Bl6/C_PL086(Igf2_1_4)_C12	29225076	29085102	23015150
BS24310A	Igf2_Igf2_inverted~dEnh~miICR	mESC Capture	Igf2_RP23-50N22,LP300,pCAGiCre,Sox2_hDistalLCR_orthoDHS23toDHS24	NEBNext Ultra II FS	Bl6/C_PL087(Igf2_1_4)_E05	23511252	23419396	17967020
BS24313A	Igf2_Igf2_inverted~dEnh~miICR	mESC Capture	Igf2_RP23-50N22,LP300,pCAGiCre,Sox2_hDistalLCR_orthoDHS23toDHS24	NEBNext Ultra II FS	Bl6/C_PL087(Igf2_1_4)_E12	34909510	34759868	27381740
BS24924A	Igf2_Igf2_inverted~dEnh~dCTCFinICR	mESC Capture	Igf2_RP23-50N22,LP300,pCAGiCre,pLM1110	NEBNext Ultra II FS	Bl6/C_PL088(Igf2_1_4)_20231223_A01	113758444	112381356	79591700
BS24926A	Igf2_Igf2_inverted~dEnh~dCTCFinICR	mESC Capture	Igf2_RP23-50N22,LP300,pCAGiCre,pLM1110	NEBNext Ultra II FS	Bl6/C_PL088(Igf2_1_4)_20231223_A05	22385864	22267664	15621954
BS24928A	Igf2_Igf2_inverted~dEnh~dCTCFinICR	mESC Capture	Igf2_RP23-50N22,LP300,pCAGiCre,pLM1110	NEBNext Ultra II FS	Bl6/C_PL088(Igf2_1_4)_20231223_A07	25518036	25321592	17936376
BS24929A	Igf2_Igf2_inverted~dEnh~dCTCFinICR	mESC Capture	Igf2_RP23-50N22,LP300,pCAGiCre,pLM1110	NEBNext Ultra II FS	Bl6/C_PL088(Igf2_1_4)_20231223_A10	27535238	27376288	19697208
BS10373A	NA	CUT&RUN	NA	Illumina dsDNA	Bl6/C dPiga_1_2_F2	73606658	38610850	2396564
BS10382A	NA	CUT&RUN	NA	Illumina dsDNA	Bl6/C dPiga_1_2_F2	67946772	52424114	1413164
BS10383A	LP300	CUT&RUN	NA	Illumina dsDNA	Bl6/C_LP300(mIgf2_1_4)_D5	27850652	21177344	465784
BS10384A	Igf2_Igf2_157kb~Igf2SV	CUT&RUN	NA	Illumina dsDNA	Bl6/C_PL036(Igf2_1_4)_A09	35345244	25629042	1155126
BS10387A	Igf2_Igf2_miICR~Igf2SV	CUT&RUN	NA	Illumina dsDNA	Bl6/C_PL040(Igf2_1_4)_E08	31638908	25386504	374214
BS10389A	Igf2_Igf2_dCTCFinICR	CUT&RUN	NA	Illumina dsDNA	Bl6/C_PL059(Igf2_1_4)_E02	29403024	18374252	330726
BS03687A	NA	DNase	NA	Illumina dsDNA	Bl6/C Parental CHIR	25153444	99630564	3124630
