## Supplementary material for "Genomic context sensitizes regulatory elements to genetic disruption": Table S9

Sample ID	Payload ID	bp non-payload Sox2	bp payload Igf2	bp non-payload Igf2	bp payload Sox2	coverage non-payload Sox2	coverage payload Igf2	coverage non-payload Igf2	coverage payload Sox2	coverage QC
BS08196A	Igf2_Igf2_157kb~Igf2SV	141864	156572	0	0	0	0.912	0	0	PASS
BS08664A	Igf2_Igf2_miICR~Igf2SV	141864	156572	0	0	0	0.802	0	0	PASS
BS08667A	Igf2_Igf2_dEnh~miICR~Igf2SV	141864	101772	54000	0	0	0.888	0	0	PASS
BS11097A	Sox2_DistalLCR_H19enh	141864	53606	101751	0	0	1.067	0	0	PASS
BS11098A	Sox2_DistalLCR_H19enh~inverted	141864	53606	101751	0	0	1.051	0	0	PASS
BS09866A	Igf2_Igf2_dCTCFinICR	141864	156572	0	0	0	0.424	0	0	FAIL: low coverage[PL]
BS09687A	Igf2_Igf2_dEnh~dCTCFinICR	141864	101772	54000	0	0	0.962	0	0	PASS
BS11125A	Igf2_Igf2_Sox2DistalLCR~miICR	100526	101772	54000	40538	0	0.971	0	0.774	PASS
BS11128A	Igf2_Igf2_Sox2DistalLCR~dCTCFinICR	100526	101772	54000	40538	0	0.986	0	0.812	PASS
BS11131A	Igf2_Igf2_Sox2DistalLCR~inverted~miICR	100526	101772	54000	40538	0	0.996	0	0.785	PASS
BS11137A	Igf2_Igf2_Sox2DistalLCR~inverted~dCTCFinICR	100526	101772	54000	40538	0	0.995	0	0.782	PASS
BS12671A	Igf2_Igf2_inverted~miICR	141864	156572	0	0	0	0.901	0	0	PASS
BS14102A	Igf2_Igf2_inverted~dCTCFinICR	141864	156572	0	0	0	0.868	0	0	PASS
BS12529A	Igf2_Igf2_inverted~dEnh~miICR	141864	101772	54000	0	0	0.884	0	0	PASS
BS12675A	Igf2_Igf2_inverted~dEnh~dCTCFinICR	141864	101772	54000	0	0	0.946	0	0	PASS
BS16232A	Igf2_Igf2_miICR~dIgf2~Sox2	136951	134766	20206	3313	0	0.995	0	1.042	PASS
BS15912A	Igf2_Igf2_dCTCFinICR~dIgf2~Sox2	136951	134766	20206	3313	0	0.918	0	0.76	PASS
BS17632A	Sox2_Sox2_dDistalLCR~H19Enh	40544	53727	102045	100519	0	0.979	0	0.773	PASS
BS17635A	Sox2_Sox2_dDistalLCR~H19Enh~inverted	40544	53727	102045	100519	0	0.959	0	0.749	PASS
