## Supplementary material for "Genomic context sensitizes regulatory elements to genetic disruption": Table S10

Payload ID	Sample ID	Position	Ref	Alt	Qual	DP	Feature	RefSeq	Comments
Igf2_Igf2_157kb_Igf2SV	BS08196A	96021	CA	C	225.417	20	Igf2H19_Intergenic	TTCACATTCTGTTTCCAGTCTTTCAcaAAAAGTACTCCAGTCTCCTAACCTC	Present in source BAC (rs387046927)
Igf2_Igf2_157kb_Igf2SV	BS08196A	98836	CT	C	228.363	26	Igf2H19_Intergenic	ACTCACACTCTGGTCACCGCATTCTctTACTCTTCCCACACAGTAGTACACT	Present in source BAC (rs212753685)
Igf2_Igf2_157kb_Igf2SV	BS08196A	95689	CA	C	228.413	27	Igf2H19_Intergenic	CCGTACATCCTCTGTTTTCTCAACCcaATGTGCTATGCCCAAACTTCATGCT	Present in source BAC (rs239747401)
Igf2_Igf2_miICR_Igf2SV	BS08664A	96021	CA	C	228.276	380	Igf2H19_Intergenic	TTCACATTCTGTTTCCAGTCTTTCAcaAAAAGTACTCCAGTCTCCTAACCTC	Present in source BAC (rs387046927)
Igf2_Igf2_miICR_Igf2SV	BS08664A	95689	CA	C	228.366	389	Igf2H19_Intergenic	CCGTACATCCTCTGTTTTCTCAACCcaATGTGCTATGCCCAAACTTCATGCT	Present in source BAC (rs239747401)
Igf2_Igf2_miICR_Igf2SV	BS08664A	98836	CT	C	228.394	187	Igf2H19_Intergenic	ACTCACACTCTGGTCACCGCATTCTctTACTCTTCCCACACAGTAGTACACT	Present in source BAC (rs212753685)
Igf2_Igf2_dEnh_miICR_Igf2SV	BS08667A	41222	CA	C	228.27	432	Igf2H19_Intergenic	TTCACATTCTGTTTCCAGTCTTTCAcaAAAAGTACTCCAGTCTCCTAACCTC	Present in source BAC (rs387046927)
Igf2_Igf2_dEnh_miICR_Igf2SV	BS08667A	44037	CT	C	228.362	249	Igf2H19_Intergenic	ACTCACACTCTGGTCACCGCATTCTctTACTCTTCCCACACAGTAGTACACT	Present in source BAC (rs212753685)
Igf2_Igf2_dEnh_miICR_Igf2SV	BS08667A	40890	CA	C	228.392	389	Igf2H19_Intergenic	CCGTACATCCTCTGTTTTCTCAACCcaATGTGCTATGCCCAAACTTCATGCT	Present in source BAC (rs239747401)
Igf2_Igf2_dEnh_dCTCFinICR	BS09687A	40862	CA	C	228.304	2123	Igf2H19_Intergenic	TTCACATTCTGTTTCCAGTCTTTCAcaAAAAGTACTCCAGTCTCCTAACCTC	Present in source BAC (rs387046927)
Igf2_Igf2_dEnh_dCTCFinICR	BS09687A	40530	CA	C	228.389	1999	Igf2H19_Intergenic	CCGTACATCCTCTGTTTTCTCAACCcaATGTGCTATGCCCAAACTTCATGCT	Present in source BAC (rs239747401)
Igf2_Igf2_dEnh_dCTCFinICR	BS09687A	43677	CT	C	228.391	1157	Igf2H19_Intergenic	ACTCACACTCTGGTCACCGCATTCTctTACTCTTCCCACACAGTAGTACACT	Present in source BAC (rs212753685)
Igf2_Igf2_dCTCFinICR	BS09866A	95329	CA	C	188.416	13	Igf2H19_Intergenic	CCGTACATCCTCTGTTTTCTCAACCcaATGTGCTATGCCCAAACTTCATGCT	Present in source BAC (rs239747401)
Igf2_Igf2_dCTCFinICR	BS09866A	98476	CT	C	193.416	13	Igf2H19_Intergenic	ACTCACACTCTGGTCACCGCATTCTctTACTCTTCCCACACAGTAGTACACT	Present in source BAC (rs212753685)
Igf2_Igf2_dCTCFinICR	BS09866A	95661	CA	C	221.417	16	Igf2H19_Intergenic	TTCACATTCTGTTTCCAGTCTTTCAcaAAAAGTACTCCAGTCTCCTAACCTC	Present in source BAC (rs387046927)
Igf2_Igf2_dCTCFinICR	BS09866A	60699	AG	A	225.417	17	Igf2H19_ICR	GGGTAGGGAGGTCAGGTGTCCTCATagATGTGCAGAATTTGAGGACCATGCT	Low Coverage
Sox2_DistalLCR_H19enh	BS11097A	219	CA	C	228.294	2062	Igf2H19_DownstreamCTCF	TCTCAAAAATACCAAAGCAAGCAAAcaAAAAAAAAGGTAAAAGCTAAGCATT	Homopolymer repeat
Igf2_Igf2_Sox2DistalLCR_miICR	BS11125A	82499	CA	C	228.315	1659	Igf2H19_Intergenic	TTCACATTCTGTTTCCAGTCTTTCAcaAAAAGTACTCCAGTCTCCTAACCTC	Present in source BAC (rs387046927)
Igf2_Igf2_Sox2DistalLCR_miICR	BS11125A	82167	CA	C	228.393	2009	Igf2H19_Intergenic	CCGTACATCCTCTGTTTTCTCAACCcaATGTGCTATGCCCAAACTTCATGCT	Present in source BAC (rs239747401)
Igf2_Igf2_Sox2DistalLCR_miICR	BS11125A	85314	CT	C	228.4	983	Igf2H19_Intergenic	ACTCACACTCTGGTCACCGCATTCTctTACTCTTCCCACACAGTAGTACACT	Present in source BAC (rs212753685)
Igf2_Igf2_Sox2DistalLCR_miICR	BS11125A	37416	A	G	228.415	80	Sox2_DistalLCR	TCAAAAGGAAGAAGAGCTCCGGAGGaAGGGAGGGAGGGGGGGGGGAGGAGGT	Present in source BAC (rs250198616)
Igf2_Igf2_Sox2DistalLCR_dCTCFinICR	BS11128A	82139	CA	C	228.314	1675	Igf2H19_Intergenic	TTCACATTCTGTTTCCAGTCTTTCAcaAAAAGTACTCCAGTCTCCTAACCTC	Present in source BAC (rs387046927)
Igf2_Igf2_Sox2DistalLCR_dCTCFinICR	BS11128A	81807	CA	C	228.398	1838	Igf2H19_Intergenic	CCGTACATCCTCTGTTTTCTCAACCcaATGTGCTATGCCCAAACTTCATGCT	Present in source BAC (rs239747401)
Igf2_Igf2_Sox2DistalLCR_dCTCFinICR	BS11128A	37416	A	G	228.401	82	Sox2_DistalLCR	TCAAAAGGAAGAAGAGCTCCGGAGGaAGGGAGGGAGGGGGGGGGGAGGAGGT	Present in source BAC (rs250198616)
Igf2_Igf2_Sox2DistalLCR_dCTCFinICR	BS11128A	84954	CT	C	228.41	996	Igf2H19_Intergenic	ACTCACACTCTGGTCACCGCATTCTctTACTCTTCCCACACAGTAGTACACT	Present in source BAC (rs212753685)
Igf2_Igf2_Sox2DistalLCR_inverted_miICR	BS11131A	3924	T	C	225.417	104	Sox2_DistalLCR	CCTCCTCCCCCCCCCCTCCCTCCCTtCCTCCGGAGCTCTTCTTCCTTTTGAA	Present in source BAC (rs250198616)
Igf2_Igf2_Sox2DistalLCR_inverted_miICR	BS11131A	82499	CA	C	228.319	1827	Igf2H19_Intergenic	TTCACATTCTGTTTCCAGTCTTTCAcaAAAAGTACTCCAGTCTCCTAACCTC	Present in source BAC (rs387046927)
Igf2_Igf2_Sox2DistalLCR_inverted_miICR	BS11131A	82167	CA	C	228.395	2083	Igf2H19_Intergenic	CCGTACATCCTCTGTTTTCTCAACCcaATGTGCTATGCCCAAACTTCATGCT	Present in source BAC (rs239747401)
Igf2_Igf2_Sox2DistalLCR_inverted_miICR	BS11131A	85314	CT	C	228.398	1329	Igf2H19_Intergenic	ACTCACACTCTGGTCACCGCATTCTctTACTCTTCCCACACAGTAGTACACT	Present in source BAC (rs212753685)
Igf2_Igf2_Sox2DistalLCR_inverted_dCTCFinICR	BS11137A	3924	T	C	225.422	85	Sox2_DistalLCR	CCTCCTCCCCCCCCCCTCCCTCCCTtCCTCCGGAGCTCTTCTTCCTTTTGAA	Present in source BAC (rs250198616)
Igf2_Igf2_Sox2DistalLCR_inverted_dCTCFinICR	BS11137A	82139	CA	C	228.31	1830	Igf2H19_Intergenic	TTCACATTCTGTTTCCAGTCTTTCAcaAAAAGTACTCCAGTCTCCTAACCTC	Present in source BAC (rs387046927)
Igf2_Igf2_Sox2DistalLCR_inverted_dCTCFinICR	BS11137A	84954	CT	C	228.391	1141	Igf2H19_Intergenic	ACTCACACTCTGGTCACCGCATTCTctTACTCTTCCCACACAGTAGTACACT	Present in source BAC (rs212753685)
Igf2_Igf2_Sox2DistalLCR_inverted_dCTCFinICR	BS11137A	81807	CA	C	228.395	2277	Igf2H19_Intergenic	CCGTACATCCTCTGTTTTCTCAACCcaATGTGCTATGCCCAAACTTCATGCT	Present in source BAC (rs239747401)
Igf2_Igf2_inverted_dEnh_miICR	BS12529A	61715	AT	A	228.314	134	Igf2H19_Intergenic	GAAGCATGAAGTTTGGGCATAGCACatTGGGTTGAGAAAACAGAGGATGTAC	Present in source BAC (rs239747401)
Igf2_Igf2_inverted_dEnh_miICR	BS12529A	61380	CT	C	228.354	104	Igf2H19_Intergenic	AGCCTGAGGTTAGGAGACTGGAGTActTTTTGTGAAAGACTGGAAACAGAAT	Present in source BAC (rs387046927)
Igf2_Igf2_inverted_dEnh_miICR	BS12529A	58568	TA	T	228.384	73	Igf2H19_Intergenic	CTAGTGTACTACTGTGTGGGAAGAGtaAGAGAATGCGGTGACCAGAGTGTGA	Present in source BAC (rs212753685)
Igf2_Igf2_inverted_miICR	BS12671A	61715	AT	A	228.282	110	Igf2H19_Intergenic	GAAGCATGAAGTTTGGGCATAGCACatTGGGTTGAGAAAACAGAGGATGTAC	Present in source BAC (rs239747401)
Igf2_Igf2_inverted_miICR	BS12671A	58568	TA	T	228.324	61	Igf2H19_Intergenic	CTAGTGTACTACTGTGTGGGAAGAGtaAGAGAATGCGGTGACCAGAGTGTGA	Present in source BAC (rs212753685)
Igf2_Igf2_inverted_miICR	BS12671A	61380	CT	C	228.355	66	Igf2H19_Intergenic	AGCCTGAGGTTAGGAGACTGGAGTActTTTTGTGAAAGACTGGAAACAGAAT	Present in source BAC (rs387046927)
Igf2_Igf2_inverted_dEnh_dCTCFinICR	BS12675A	61715	AT	A	228.244	122	Igf2H19_Intergenic	GAAGCATGAAGTTTGGGCATAGCACatTGGGTTGAGAAAACAGAGGATGTAC	Present in source BAC (rs239747401)
Igf2_Igf2_inverted_dEnh_dCTCFinICR	BS12675A	58568	TA	T	228.368	91	Igf2H19_Intergenic	CTAGTGTACTACTGTGTGGGAAGAGtaAGAGAATGCGGTGACCAGAGTGTGA	Present in source BAC (rs212753685)
Igf2_Igf2_inverted_dEnh_dCTCFinICR	BS12675A	61380	CT	C	228.415	138	Igf2H19_Intergenic	AGCCTGAGGTTAGGAGACTGGAGTActTTTTGTGAAAGACTGGAAACAGAAT	Present in source BAC (rs387046927)
Igf2_Igf2_inverted_dCTCFinICR	BS14102A	61380	CT	C	228.348	132	Igf2H19_Intergenic	AGCCTGAGGTTAGGAGACTGGAGTActTTTTGTGAAAGACTGGAAACAGAAT	Present in source BAC (rs387046927)
Igf2_Igf2_inverted_dCTCFinICR	BS14102A	61715	AT	A	228.348	124	Igf2H19_Intergenic	GAAGCATGAAGTTTGGGCATAGCACatTGGGTTGAGAAAACAGAGGATGTAC	Present in source BAC (rs239747401)
Igf2_Igf2_inverted_dCTCFinICR	BS14102A	58568	TA	T	228.395	87	Igf2H19_Intergenic	CTAGTGTACTACTGTGTGGGAAGAGtaAGAGAATGCGGTGACCAGAGTGTGA	Present in source BAC (rs212753685)
Igf2_Igf2_dCTCFinICR_dIgf2_Sox2	BS15912A	95660	CA	C	228.364	422	Igf2H19_Intergenic	TTCACATTCTGTTTCCAGTCTTTCAcaAAAAGTACTCCAGTCTCCTAACCTC	Present in source BAC (rs387046927)
Igf2_Igf2_dCTCFinICR_dIgf2_Sox2	BS15912A	130639	G	GGC	228.405	250	Sox2_promoter	CATCATGTTATACATGCGGGCGCTGgGCGGGCGCGGCCCGCCGGCGGCCGCC	Present in source BAC (rs266038273)
Igf2_Igf2_dCTCFinICR_dIgf2_Sox2	BS15912A	98475	CT	C	228.414	217	Igf2H19_Intergenic	ACTCACACTCTGGTCACCGCATTCTctTACTCTTCCCACACAGTAGTACACT	Present in source BAC (rs212753685)
Igf2_Igf2_dCTCFinICR_dIgf2_Sox2	BS15912A	95328	CA	C	228.416	414	Igf2H19_Intergenic	CCGTACATCCTCTGTTTTCTCAACCcaATGTGCTATGCCCAAACTTCATGCT	Present in source BAC (rs239747401)
Igf2_Igf2_miICR_dIgf2_Sox2	BS16232A	96021	CA	C	228.367	785	Igf2H19_Intergenic	TTCACATTCTGTTTCCAGTCTTTCAcaAAAAGTACTCCAGTCTCCTAACCTC	Present in source BAC (rs387046927)
Igf2_Igf2_miICR_dIgf2_Sox2	BS16232A	131000	G	GGC	228.38	708	Sox2_promoter	CATCATGTTATACATGCGGGCGCTGgGCGGGCGCGGCCCGCCGGCGGCCGCC	Present in source BAC (rs266038273)
Igf2_Igf2_miICR_dIgf2_Sox2	BS16232A	95689	CA	C	228.404	999	Igf2H19_Intergenic	CCGTACATCCTCTGTTTTCTCAACCcaATGTGCTATGCCCAAACTTCATGCT	Present in source BAC (rs239747401)
Igf2_Igf2_miICR_dIgf2_Sox2	BS16232A	98836	CT	C	228.424	436	Igf2H19_Intergenic	ACTCACACTCTGGTCACCGCATTCTctTACTCTTCCCACACAGTAGTACACT	Present in source BAC (rs212753685)
Sox2_Sox2_dDistalLCR_H19Enh	BS17632A	18982	C	CCG	228.403	146	Sox2_promoter	GTTGGCGGCCGCCGGCGGGCCGCGCcCGCCCAGCGCCCGCATGTATAACATG	Present in source BAC (rs266038273)
Sox2_Sox2_dDistalLCR_H19Enh_inverted	BS17635A	18982	C	CCG	228.395	152	Sox2_promoter	GTTGGCGGCCGCCGGCGGGCCGCGCcCGCCCAGCGCCCGCATGTATAACATG	Present in source BAC (rs266038273)
