## Supplementary material for "Genomic context sensitizes regulatory elements to genetic disruption": Table S11

Clone ID	Sample ID	Payload ID	coverage QC	alleleRatio QC	bamintersect QC
BL6/C LP300(Igf2_1_4)_D5 dSox2_201026_B4	BS08269A	LP300	PASS	PASS	PASS
Bl6/C_dSox2_B4_PL006(Igf2_1_4)_20201121_A6	BS08611A	Sox2_Sox2_143kb	PASS	PASS	PASS
Bl6/C_dSox2_B4_PL006(Igf2_1_4)_20201121_B4	BS08612A	Sox2_Sox2_143kb	PASS	PASS	PASS
Bl6/C_dSox2_B4_PL006(Igf2_1_4)_20201121_B9	BS08615A	Sox2_Sox2_143kb	PASS	PASS	PASS
Bl6/C_dSox2_B4_PL003(Igf2_1_4)_20201121_E1	BS08616A	Sox2_Sox2_46kbp~dDistalLCR	PASS	PASS	PASS
Bl6/C_dSox2_B4_PL003(Igf2_1_4)_20201121_E4	BS08617A	Sox2_Sox2_46kbp~dDistalLCR	PASS	PASS	PASS
Bl6/C_dSox2_B4_PL003(Igf2_1_4)_20201121_E5	BS08618A	Sox2_Sox2_46kbp~dDistalLCR	PASS	PASS	PASS
Bl6/C_PL036(Igf2_1_4)_A09	BS09964A	Igf2_Igf2_157kb~Igf2SV	PASS	PASS	PASS
Bl6/C_PL040(Igf2_1_4)_A09	BS09207A	Igf2_Igf2_miICR~Igf2SV	PASS	PASS	PASS
Bl6/C_PL040(Igf2_1_4)_B08	BS09209A	Igf2_Igf2_miICR~Igf2SV	PASS	PASS	PASS
Bl6/C_PL040(Igf2_1_4)_E08	BS09210A	Igf2_Igf2_miICR~Igf2SV	PASS	PASS	PASS
Bl6/C_PL041(Igf2_1_4)_A12	BS09212A	Igf2_Igf2_dEnh~miICR~Igf2SV	PASS	PASS	PASS
Bl6/C_PL041(Igf2_1_4)_F12	BS09214A	Igf2_Igf2_dEnh~miICR~Igf2SV	PASS	PASS	PASS
Bl6/C_PL059(Igf2_1_4)_E02	BS10031A	Igf2_Igf2_dCTCFinICR	PASS	PASS	PASS
Bl6/C_PL059(Igf2_1_4)_E05	BS10033A	Igf2_Igf2_dCTCFinICR	PASS	PASS	PASS
Bl6/C_PL060(Igf2_1_4)_E01	BS10036A	Igf2_Igf2_dEnh~dCTCFinICR	PASS	PASS	PASS
Bl6/C_PL060(Igf2_1_4)_E04	BS10037A	Igf2_Igf2_dEnh~dCTCFinICR	PASS	PASS	PASS
Bl6/C_PL055(Sox2_6_7)_20210623_D03	BS12002A	Sox2_DistalLCR_H19enh	PASS	PASS	PASS
Bl6/C_PL055(Sox2_6_7)_20210623_D04	BS12003A	Sox2_DistalLCR_H19enh	PASS	PASS	PASS
Bl6/C_PL055(Sox2_6_7)_20210623_E01	BS12004A	Sox2_DistalLCR_H19enh	PASS	PASS	PASS
Bl6/C_PL056(Sox2_6_7)_20210623_D07	BS12005A	Sox2_DistalLCR_H19enh~inverted	PASS	PASS	PASS
Bl6/C_PL056(Sox2_6_7)_20210623_D08	BS12006A	Sox2_DistalLCR_H19enh~inverted	PASS	PASS	PASS
Bl6/C_PL056(Sox2_6_7)_20210623_E05	BS12007A	Sox2_DistalLCR_H19enh~inverted	PASS	PASS	PASS
Bl6/C_PL064(Igf2_1_4)_20210813_B10	BS12570A	Igf2_Igf2_Sox2DistalLCR~miICR	PASS	PASS	PASS
Bl6/C_PL065(Igf2_1_4)_20210813_C05	BS12571A	Igf2_Igf2_Sox2DistalLCR~dCTCFinICR	PASS	PASS	PASS
Bl6/C_PL065(Igf2_1_4)_20210813_C06	BS12572A	Igf2_Igf2_Sox2DistalLCR~dCTCFinICR	PASS	PASS	PASS
Bl6/C_PL066(Igf2_1_4)_20210813_E08	BS12579A	Igf2_Igf2_Sox2DistalLCR~inverted~miICR	PASS	PASS	PASS
Bl6/C_PL066(Igf2_1_4)_20210813_E09	BS12581A	Igf2_Igf2_Sox2DistalLCR~inverted~miICR	PASS	PASS	PASS
Bl6/C_PL067(Igf2_1_4)_20210813_F03	BS12582A	Igf2_Igf2_Sox2DistalLCR~inverted~dCTCFinICR	PASS	PASS	PASS
Bl6/C_PL067(Igf2_1_4)_20210813_F06	BS12583A	Igf2_Igf2_Sox2DistalLCR~inverted~dCTCFinICR	PASS	PASS	PASS
Bl6/C_LP300(Hprt_3_4)_C04_dIgf2_C9	BS12994A	LP300	PASS	PASS	PASS
Bl6/C_PL064(Igf2_1_4)_20210927_A09	BS13346A	Igf2_Igf2_Sox2DistalLCR~miICR	PASS	PASS	PASS
Bl6/C_PL064(Igf2_1_4)_20210927_B07	BS13349A	Igf2_Igf2_Sox2DistalLCR~miICR	PASS	PASS	PASS
Bl6/C_PL067(Igf2_1_4)_20210927_C03	BS13350A	Igf2_Igf2_Sox2DistalLCR~inverted~dCTCFinICR	PASS	PASS	PASS
Bl6/C_dIgf2_C9_PL040(Hprt_3_4)_A02	BS13380A	Igf2_Igf2_miICR~Igf2SV	PASS	PASS	PASS
Bl6/C_dIgf2_C9_PL040(Hprt_3_4)_A04	BS13381A	Igf2_Igf2_miICR~Igf2SV	PASS	PASS	PASS
Bl6/C_dIgf2_C9_PL059(Hprt_3_4)_B02	BS13385A	Igf2_Igf2_dCTCFinICR	PASS	PASS	PASS
Bl6/C_dIgf2_C9_PL059(Hprt_3_4)_B04	BS13386A	Igf2_Igf2_dCTCFinICR	PASS	PASS	PASS
Bl6/C_dIgf2_C9_PL041(Hprt_3_4)_C01	BS13389A	Igf2_Igf2_dEnh~miICR~Igf2SV	PASS	PASS	PASS
Bl6/C_dIgf2_C9_PL041(Hprt_3_4)_C02	BS13390A	Igf2_Igf2_dEnh~miICR~Igf2SV	PASS	PASS	PASS
Bl6/C_dIgf2_C9_PL060(Hprt_3_4)_D01	BS13393A	Igf2_Igf2_dEnh~dCTCFinICR	PASS	PASS	PASS
Bl6/C_dIgf2_C9_PL060(Hprt_3_4)_D06	BS13394A	Igf2_Igf2_dEnh~dCTCFinICR	PASS	PASS	PASS
Bl6/C_dIgf2_C9_PL060(Hprt_3_4)_D09	BS13395A	Igf2_Igf2_dEnh~dCTCFinICR	PASS	PASS	PASS
Bl6/C_PL059(Igf2_1_4)_20211215_B04	BS15267A	Igf2_Igf2_dCTCFinICR	PASS	PASS	PASS
Bl6/C_PL041(Igf2_1_4)_20211223_E04	BS15270A	Igf2_Igf2_dEnh~miICR~Igf2SV	PASS	PASS	PASS
Bl6/C_PL041(Igf2_1_4)_20211223_E06	BS15271A	Igf2_Igf2_dEnh~miICR~Igf2SV	PASS	PASS	PASS
Bl6/C_PL060(Igf2_1_4)_20211223_G03	BS15273A	Igf2_Igf2_dEnh~dCTCFinICR	PASS	PASS	PASS
Bl6/C_PL060(Igf2_1_4)_20211223_G05	BS15274A	Igf2_Igf2_dEnh~dCTCFinICR	PASS	PASS	PASS
Bl6/C_PL085(Igf2_1_4)_A01	BS15277A	Igf2_Igf2_inverted~miICR	PASS	PASS	PASS
Bl6/C_PL085(Igf2_1_4)_A03	BS15279A	Igf2_Igf2_inverted~miICR	PASS	PASS	PASS
Bl6/C_PL085(Igf2_1_4)_B03	BS15281A	Igf2_Igf2_inverted~miICR	PASS	PASS	PASS
Bl6/C_PL086(Igf2_1_4)_C01	BS15283A	Igf2_Igf2_inverted~dCTCFinICR	PASS	PASS	PASS
Bl6/C_PL086(Igf2_1_4)_C02	BS15284A	Igf2_Igf2_inverted~dCTCFinICR	PASS	PASS	PASS
Bl6/C_PL086(Igf2_1_4)_C08	BS15286A	Igf2_Igf2_inverted~dCTCFinICR	PASS	PASS	PASS
Bl6/C_PL087(Igf2_1_4)_E01	BS15288A	Igf2_Igf2_inverted~dEnh~miICR	PASS	PASS	PASS
Bl6/C_PL087(Igf2_1_4)_E03	BS15290A	Igf2_Igf2_inverted~dEnh~miICR	PASS	PASS	PASS
Bl6/C_PL088(Igf2_1_4)_G09	BS15294A	Igf2_Igf2_inverted~dEnh~dCTCFinICR	PASS	PASS	PASS
Bl6/C_PL088(Igf2_1_4)_H01	BS15523A	Igf2_Igf2_inverted~dEnh~dCTCFinICR	PASS	PASS	PASS
Bl6/C_LP300(Igf2_1_4)_D5_dHIDAD_A2	BS15526A	LP300	PASS	PASS	PASS
Bl6/C_LP300(Igf2_1_4)_D5_dSyt8_H5	BS15724A	LP300	PASS	PASS	PASS
Bl6/C_LP300(Igf2_1_4)_D5_dLsp1_A4	BS15725A	LP300	PASS	PASS	PASS
Bl6/C_dHIDAD_PL041(Igf2_1_4)_C12	BS16006A	Igf2_Igf2_dEnh~miICR~Igf2SV	PASS	PASS	PASS
Bl6/C_dHIDAD_PL041(Igf2_1_4)_D01	BS16007A	Igf2_Igf2_dEnh~miICR~Igf2SV	PASS	PASS	PASS
Bl6/C_dHIDAD_PL041(Igf2_1_4)_D04	BS16008A	Igf2_Igf2_dEnh~miICR~Igf2SV	PASS	PASS	PASS
Bl6/C_dHIDAD_PL041(Igf2_1_4)_D05	BS16009A	Igf2_Igf2_dEnh~miICR~Igf2SV	PASS	PASS	PASS
Bl6/C_dHIDAD_PL060(Igf2_1_4)_G02	BS16016A	Igf2_Igf2_dEnh~dCTCFinICR	PASS	PASS	PASS
Bl6/C_dHIDAD_PL060(Igf2_1_4)_G03	BS16017A	Igf2_Igf2_dEnh~dCTCFinICR	PASS	PASS	PASS
Bl6/C_dHIDAD_PL060(Igf2_1_4)_G04	BS16018A	Igf2_Igf2_dEnh~dCTCFinICR	PASS	PASS	PASS
Bl6/C_dLsp1_PL041(Igf2_1_4)_B01	BS16023A	Igf2_Igf2_dEnh~miICR~Igf2SV	PASS	PASS	PASS
Bl6/C_dLsp1_PL041(Igf2_1_4)_B08	BS16024A	Igf2_Igf2_dEnh~miICR~Igf2SV	PASS	PASS	PASS
Bl6/C_dLsp1_PL041(Igf2_1_4)_C06	BS16026A	Igf2_Igf2_dEnh~miICR~Igf2SV	PASS	PASS	PASS
Bl6/C_dSyt8_PL041(Igf2_1_4)_C07	BS16033A	Igf2_Igf2_dEnh~miICR~Igf2SV	PASS	PASS	PASS
Bl6/C_dSyt8_PL041(Igf2_1_4)_C12	BS16034A	Igf2_Igf2_dEnh~miICR~Igf2SV	PASS	PASS	PASS
Bl6/C_dSyt8_PL060(Igf2_1_4)_G11	BS16040A	Igf2_Igf2_dEnh~dCTCFinICR	PASS	PASS	PASS
Bl6/C_dSyt8_PL060(Igf2_1_4)_H01	BS16042A	Igf2_Igf2_dEnh~dCTCFinICR	PASS	PASS	PASS
Bl6/C_dLsp1_PL060(Igf2_1_4)_C10	BS16835A	Igf2_Igf2_dEnh~dCTCFinICR	PASS	PASS	PASS
Bl6/C_dLsp1_PL060(Igf2_1_4)_C12	BS16836A	Igf2_Igf2_dEnh~dCTCFinICR	PASS	PASS	PASS
Bl6/C_dLsp1_PL060(Igf2_1_4)_20220418_D06	BS16837A	Igf2_Igf2_dEnh~dCTCFinICR	PASS	PASS	PASS
Bl6/C_PL141(Igf2_1_4)_A03	BS16840A	Igf2_Igf2_miICR~dIgf2~Sox2	FAIL: low coverage[PL]	SKIP: n_var[PL] <= 10	PASS
Bl6/C_PL141(Igf2_1_4)_A07	BS16841A	Igf2_Igf2_miICR~dIgf2~Sox2	FAIL: low coverage[PL]	SKIP: n_var[PL] <= 10	PASS
Bl6/C_PL141(Igf2_1_4)_A08	BS16842A	Igf2_Igf2_miICR~dIgf2~Sox2	PASS	SKIP: n_var[PL] <= 10	PASS
Bl6/C_PL141(Igf2_1_4)_A09	BS16843A	Igf2_Igf2_miICR~dIgf2~Sox2	PASS	SKIP: n_var[PL] <= 10	PASS
Bl6/C_PL141(Igf2_1_4)_A11	BS16844A	Igf2_Igf2_miICR~dIgf2~Sox2	PASS	PASS	PASS
Bl6/C_PL141(Igf2_1_4)_B07	BS16845A	Igf2_Igf2_miICR~dIgf2~Sox2	PASS	SKIP: n_var[PL] <= 10	PASS
Bl6/C_PL141(Igf2_1_4)_B10	BS16847A	Igf2_Igf2_miICR~dIgf2~Sox2	FAIL: low coverage[PL]	SKIP: n_var[PL] <= 10	PASS
Bl6/C_PL142(Igf2_1_4)_D01	BS16849A	Igf2_Igf2_dCTCFinICR~dIgf2~Sox2	PASS	SKIP: n_var[PL] <= 10	PASS
Bl6/C_PL142(Igf2_1_4)_D05	BS16850A	Igf2_Igf2_dCTCFinICR~dIgf2~Sox2	FAIL: low coverage[PL]	SKIP: n_var[PL] <= 10	PASS
Bl6/C_PL142(Igf2_1_4)_D06	BS16851A	Igf2_Igf2_dCTCFinICR~dIgf2~Sox2	PASS	SKIP: n_var[PL] <= 10	PASS
Bl6/C_PL142(Igf2_1_4)_E01	BS16854A	Igf2_Igf2_dCTCFinICR~dIgf2~Sox2	PASS	SKIP: n_var[PL] <= 10	PASS
Bl6/C_PL142(Igf2_1_4)_E07	BS16855A	Igf2_Igf2_dCTCFinICR~dIgf2~Sox2	PASS	SKIP: n_var[PL] <= 10	PASS
Bl6/C_PL142(Igf2_1_4)_E08	BS16856A	Igf2_Igf2_dCTCFinICR~dIgf2~Sox2	PASS	SKIP: n_var[PL] <= 10	PASS
Bl6/C_PL059(Igf2_1_4)_20220610_A02	BS17459A	Igf2_Igf2_dCTCFinICR	PASS	PASS	PASS
Bl6/C_PL059(Igf2_1_4)_20220610_A07	BS17461A	Igf2_Igf2_dCTCFinICR	PASS	PASS	PASS
Bl6/C_PL059(Igf2_1_4)_20220610_A10	BS17462A	Igf2_Igf2_dCTCFinICR	PASS	PASS	PASS
Bl6/C_PL059(Igf2_1_4)_20220610_A11	BS17463A	Igf2_Igf2_dCTCFinICR	PASS	PASS	PASS
Bl6/C_PL059(Igf2_1_4)_20220610_A12	BS17464A	Igf2_Igf2_dCTCFinICR	PASS	PASS	PASS
Bl6/C_PL141(Sox2_1_5)_A01	BS17480A	Igf2_Igf2_miICR~dIgf2~Sox2	PASS	SKIP: n_var[PL] <= 10	PASS
Bl6/C_PL141(Sox2_1_5)_A03	BS17481A	Igf2_Igf2_miICR~dIgf2~Sox2	FAIL: low coverage[PL]	SKIP: n_var[PL] <= 10	PASS
Bl6/C_PL141(Sox2_1_5)_A07	BS17482A	Igf2_Igf2_miICR~dIgf2~Sox2	FAIL: low coverage[PL]	SKIP: n_var[PL] <= 10	PASS
Bl6/C_PL142(Sox2_1_5)_D02	BS17489A	Igf2_Igf2_dCTCFinICR~dIgf2~Sox2	FAIL: low coverage[PL]	SKIP: n_var[PL] <= 10	FAIL: Missing L Jx
Bl6/C_PL142(Sox2_1_5)_D11	BS17492A	Igf2_Igf2_dCTCFinICR~dIgf2~Sox2	FAIL: low coverage[PL]	SKIP: n_var[PL] <= 10	PASS
Bl6/C_PL142(Sox2_1_5)_E08	BS17493A	Igf2_Igf2_dCTCFinICR~dIgf2~Sox2	FAIL: low coverage[PL]	SKIP: n_var[PL] <= 10	FAIL: Missing L Jx
Bl6/C_dSox2_B4_PL143(Igf2_1_4)_20220812_C06	BS18190A	Sox2_Sox2_dDistalLCR~H19Enh	PASS	PASS	PASS
Bl6/C_dSox2_B4_PL143(Igf2_1_4)_20220812_D04	BS18194A	Sox2_Sox2_dDistalLCR~H19Enh	PASS	PASS	PASS
Bl6/C_dSox2_B4_PL143(Igf2_1_4)_20220812_D05	BS18195A	Sox2_Sox2_dDistalLCR~H19Enh	PASS	PASS	PASS
Bl6/C_dSox2_B4_PL067(Igf2_1_4)_20220921_G08	BS18466A	Igf2_Igf2_Sox2DistalLCR~inverted~dCTCFinICR	PASS	PASS	PASS
Bl6/C_dSox2_B4_PL144(Igf2_1_4)_20221122_B09	BS18980A	Sox2_Sox2_dDistalLCR~H19Enh~inverted	PASS	PASS	PASS
Bl6/C_dSox2_B4_PL144(Igf2_1_4)_20221122_C08	BS18983A	Sox2_Sox2_dDistalLCR~H19Enh~inverted	PASS	PASS	PASS
Bl6/C_dSox2_B4_PL144(Igf2_1_4)_20221122_C09	BS18984A	Sox2_Sox2_dDistalLCR~H19Enh~inverted	PASS	PASS	PASS
Bl6/C_dSox2_B4_PL144(Igf2_1_4)_20221122_C12	BS18985A	Sox2_Sox2_dDistalLCR~H19Enh~inverted	PASS	PASS	PASS
Bl6/C_dSox2_B4_PL144(Igf2_1_4)_20221122_D02	BS18986A	Sox2_Sox2_dDistalLCR~H19Enh~inverted	PASS	PASS	PASS
Bl6/C_dSox2_B4_PL144(Igf2_1_4)_20221122_D07	BS18987A	Sox2_Sox2_dDistalLCR~H19Enh~inverted	PASS	PASS	PASS
Bl6/C_dSox2_B4_PL144(Igf2_1_4)_20221122_E12	BS18988A	Sox2_Sox2_dDistalLCR~H19Enh~inverted	PASS	PASS	PASS
Bl6/C_PL059(Igf2_1_4)_20211223_D08	BS24304A	Igf2_Igf2_dCTCFinICR	PASS	PASS	PASS
Bl6/C_PL086(Igf2_1_4)_C10	BS24305A	Igf2_Igf2_inverted~dCTCFinICR	PASS	PASS	FAIL: Missing R Jx
Bl6/C_PL086(Igf2_1_4)_C12	BS24308A	Igf2_Igf2_inverted~dCTCFinICR	PASS	PASS	PASS
Bl6/C_PL087(Igf2_1_4)_E05	BS24310A	Igf2_Igf2_inverted~dEnh~miICR	PASS	PASS	PASS
Bl6/C_PL087(Igf2_1_4)_E12	BS24313A	Igf2_Igf2_inverted~dEnh~miICR	PASS	PASS	PASS
Bl6/C_PL088(Igf2_1_4)_20231223_A01	BS24924A	Igf2_Igf2_inverted~dEnh~dCTCFinICR	PASS	PASS	PASS
Bl6/C_PL088(Igf2_1_4)_20231223_A05	BS24926A	Igf2_Igf2_inverted~dEnh~dCTCFinICR	PASS	PASS	FAIL: Missing R Jx
Bl6/C_PL088(Igf2_1_4)_20231223_A07	BS24928A	Igf2_Igf2_inverted~dEnh~dCTCFinICR	PASS	PASS	FAIL: Missing R Jx
Bl6/C_PL088(Igf2_1_4)_20231223_A10	BS24929A	Igf2_Igf2_inverted~dEnh~dCTCFinICR	PASS	PASS	PASS
